# NG2 glia protect against prion neurotoxicity by inhibiting prostaglandin E2 signaling

**DOI:** 10.1101/2023.04.04.535590

**Authors:** Yingjun Liu, Jingjing Guo, Maja Matoga, Marina Korotkova, Per-Johan Jakobsson, Adriano Aguzzi

**Affiliations:** Institute of Neuropathology, University of Zurich, Switzerland; Department of Medicine, Karolinska Institutet, Sweden

**Author notes:** Correspondence Adriano Aguzzi or Yingjun Liu: Institute of Neuropathology, University of Zurich, Schmelzbergstrasse 12, 8091 Zurich, Switzerland. or.

## Abstract

Oligodendrocyte-lineage cells, including NG2 glia, undergo prominent changes in various neurodegenerative disorders. This raises the question of how myelinating cells interact with neurodegenerative processes. Here, we found that NG2 glia were activated after prion infection in cerebellar organotypic cultured slices (COCS) and in brains of prion-inoculated mice. In both model systems, depletion of NG2 glia exacerbated prion-induced neurodegeneration and accelerated prion pathology. Loss of NG2 glia unleashed a microglial reaction promoting the biosynthesis of prostaglandin E2 (PGE2), which augmented prion neurotoxicity in the HovS cell line, primary neurons and COCS through binding to the EP4 receptor. Single-cell RNA sequencing revealed molecular signatures of inflammatory, disease-associated and MHC^+^ microglia but not of interferon-responsiveness in PGE2-producing microglia of prion-inoculated mice. Pharmacological or genetic inhibition of PGE2 biosynthesis attenuated prion-induced neurodegeneration in COCS and mice, reduced the enhanced neurodegeneration in NG2-glia-depleted COCS after prion infection, and dampened the acceleration of prion disease in NG2-glia-depleted mice. These data unveil a non-cell-autonomous interaction between NG2 glia and microglia in prion disease and suggest that PGE2 signaling may represent an actionable target against prion diseases.
