## Supplementary table 1 for "NG2 glia protect against prion neurotoxicity by inhibiting prostaglandin E2 signaling"

### Sheet: Cox2+vsCox2-Microglia_DEG_Ctx
	p_val	avg_log2FC	pct.1	pct.2	p_val_adj
Mapkapk2	0	0.753162	0.973	0.835	0
Btg2	0	0.668444	0.98	0.817	0
Ptgs2	0	2.51568	0.988	0	0
Atf3	0	0.678727	0.98	0.805	0
Frmd4a	0	-0.595873	0.934	0.982	0
Dusp2	0	1.10264	0.71	0.304	0
Gm14023	0	0.57768	0.711	0.396	0
Il1a	0	0.968736	0.949	0.761	0
Il1b	0	1.31987	0.851	0.497	0
Sdc4	0	1.06463	0.715	0.444	0
Cebpb	0	0.626379	0.94	0.797	0
P2ry12	0	-0.623477	0.909	0.978	0
Mcl1	0	0.479457	0.979	0.908	0
Nfkb1	0	0.749601	0.986	0.954	0
Gbp5	0	1.2559	0.61	0.228	0
Gem	0	0.730698	0.885	0.584	0
Nr4a3	0	0.653994	0.35	0.128	0
Jun	0	0.499312	0.967	0.816	0
Pde4b	0	1.21684	0.886	0.473	0
Marcksl1	0	0.695224	0.774	0.515	0
Rsrp1	0	-0.917759	0.57	0.821	0
Clic4	0	1.33547	0.933	0.603	0
Cxcl2	0	1.75699	0.56	0.208	0
Rasgef1b	0	0.760468	0.981	0.846	0
Fosb	0	0.733323	0.822	0.48	0
Zfp36	0	0.620321	0.983	0.807	0
Ppp1r15a	0	0.828793	0.899	0.58	0
Rab20	0	0.512856	0.829	0.564	0
Hmgb2	0	0.631118	0.905	0.659	0
Jund	0	0.510443	0.985	0.904	0
Ier2	0	0.887764	0.942	0.644	0
Junb	0	0.655854	0.995	0.915	0
Zfhx3	0	-0.574017	0.978	0.992	0
Casp4	0	0.608941	0.829	0.532	0
Birc3	0	0.58584	0.861	0.624	0
Icam1	0	1.02456	0.914	0.737	0
Zc3h12c	0	0.990426	0.652	0.408	0
Mthfsl	0	0.856232	0.721	0.436	0
Gm10634	0	0.631736	0.702	0.365	0
Bcl2a1d	0	0.954201	0.95	0.68	0
Bcl2a1a	0	1.21786	0.805	0.427	0
Bcl2a1b	0	1.01328	0.98	0.848	0
Ccrl2	0	0.973975	0.974	0.711	0
Csrnp1	0	0.492781	0.514	0.212	0
Hivep2	0	0.65692	0.916	0.754	0
Tnfaip3	0	0.798793	0.977	0.738	0
Lilrb4a	0	0.647328	0.475	0.219	0
Srgn	0	1.15089	0.984	0.892	0
Gadd45b	0	1.04171	0.922	0.546	0
Btg1	0	0.566977	0.983	0.903	0
Phlda1	0	0.702796	0.374	0.145	0
Ikzf1	0	-0.655695	0.878	0.962	0
Plek	0	0.700913	1	0.997	0
Rel	0	0.741951	0.969	0.869	0
Il12b	0	1.86363	0.369	0.122	0
Irf1	0	0.757729	0.721	0.439	0
Nlrp3	0	1.07378	0.882	0.627	0
Kdm6b	0	0.775119	0.802	0.479	0
Ccl3	0	0.863112	0.922	0.771	0
Ccl4	0	0.848553	0.948	0.852	0
Arl5c	0	1.08356	0.865	0.589	0
H3f3b	0	0.611506	1	0.997	0
Socs3	0	0.740382	0.892	0.593	0
Gm17056	0	0.497823	0.493	0.205	0
Ifrd1	0	1.04312	0.946	0.691	0
Arhgap5	0	-0.666782	0.937	0.977	0
Nfkbia	0	0.964975	0.988	0.877	0
Numb	0	-0.684831	0.87	0.958	0
Fos	0	0.807997	0.972	0.719	0
Tnfaip2	0	1.21399	0.802	0.497	0
Gpr132	0	0.304356	0.253	0.076	0
Rapgef5	0	-0.579875	0.965	0.989	0
Cd83	0	0.639436	0.999	0.968	0
Ell2	0	0.969863	0.712	0.394	0
Gtf2h2	0	-0.620325	0.53	0.759	0
Otulinl	0	-0.612936	0.866	0.957	0
Maff	0	0.466209	0.577	0.275	0
Nr4a1	0	0.646601	0.918	0.64	0
Litaf	0	0.666098	0.96	0.799	0
Nfkbiz	0	0.982598	0.976	0.753	0
Mir155hg	0	0.944516	0.543	0.183	0
Dusp1	0	0.748724	0.917	0.588	0
Cdkn1a	0	1.04995	0.712	0.35	0
Pim1	0	0.776312	0.625	0.268	0
Tnf	0	0.997013	0.924	0.663	0
Ier3	0	0.686779	0.808	0.524	0
Tnfsf9	0	1.14192	0.561	0.208	0
Gm2629	0	-0.679175	0.735	0.887	0
Egr1	0	0.791931	0.943	0.657	0
Cd14	0	1.07149	0.957	0.854	0
Smim3	0	0.713676	0.773	0.467	0
Ehd1	0	0.612845	0.491	0.174	0
Fth1	0	0.67126	1	1	0
Dusp5	0	0.69411	0.537	0.206	0
Cybb	0	1.17065	0.335	0.126	0
Tmem119	3.3115e-305	-0.624684	0.732	0.901	6.98494e-301
Gm10790	1.59417e-303	-0.711927	0.591	0.805	3.36257e-299
Cd52	2.10339e-302	0.645952	0.985	0.946	4.43668e-298
Cd274	2.21217e-301	0.810313	0.693	0.448	4.66614e-297
Id2	4.29836e-301	0.627463	0.876	0.689	9.06652e-297
Malt1	7.91803e-301	1.28854	0.717	0.528	1.67015e-296
Cxcl16	5.87226e-300	0.536733	0.915	0.76	1.23864e-295
Nfkbid	8.44995e-300	0.567063	0.724	0.437	1.78235e-295
Gch1	4.03029e-299	0.52685	0.54	0.276	8.5011e-295
Plcl2	4.06065e-299	-0.638162	0.888	0.956	8.56512e-295
Tyrobp	6.63142e-299	0.399353	1	1	1.39877e-294
Tlr2	1.0961e-298	0.627285	0.857	0.683	2.312e-294
Ifitm10	2.71609e-297	-0.681102	0.698	0.867	5.72906e-293
Plaur	1.48118e-294	0.596415	0.756	0.514	3.12425e-290
Tnfaip8	1.56962e-292	0.61598	0.758	0.531	3.31081e-288
Itga5	2.82278e-292	0.739663	0.57	0.317	5.95408e-288
Lilr4b	5.12268e-292	0.413042	0.263	0.087	1.08053e-287
Elmo1	5.4493e-292	-0.56549	0.985	0.996	1.14942e-287
Dhx40	1.52137e-289	1.17772	0.522	0.287	3.20902e-285
Txnrd1	2.19944e-289	0.70953	0.723	0.499	4.63928e-285
Ckap2l	3.93273e-289	0.399924	0.44	0.196	8.2953e-285
Rnf19b	6.71657e-285	0.586582	0.899	0.737	1.41673e-280
Arhgap45	4.06116e-284	-0.569671	0.622	0.804	8.56621e-280
Rabgef1	5.16678e-284	0.499139	0.801	0.564	1.08983e-279
Slco2b1	2.46284e-281	-0.618175	0.702	0.87	5.19488e-277
Ucp2	2.29103e-279	0.421088	0.993	0.968	4.83248e-275
Vsir	6.83725e-278	-0.475671	0.907	0.966	1.44218e-273
Inpp5d	5.31978e-277	-0.486605	0.968	0.994	1.1221e-272
Zfp710	1.48269e-276	-0.642006	0.707	0.854	3.12743e-272
Ssh2	2.53865e-273	-0.591649	0.929	0.977	5.35478e-269
Tanc2	2.5653e-272	-0.535696	0.986	0.995	5.41099e-268
Maf	1.46524e-269	-0.593524	0.814	0.924	3.09063e-265
Rreb1	4.51828e-269	-0.611009	0.903	0.96	9.5304e-265
Ptger4	1.06227e-268	0.488962	0.344	0.142	2.24065e-264
Ulk2	3.14574e-267	-0.578697	0.762	0.889	6.63532e-263
Tgif1	4.31434e-267	0.433417	0.809	0.566	9.10024e-263
Pwwp2a	4.52512e-267	-0.562233	0.554	0.761	9.54483e-263
Rpl41	7.16212e-265	0.321934	1	1	1.51071e-260
Dock8	7.51082e-263	-0.588742	0.898	0.954	1.58426e-258
Sod2	1.42447e-262	0.582259	0.609	0.377	3.00464e-258
Sall1	1.8519e-262	-0.558156	0.684	0.85	3.9062e-258
Pag1	2.19238e-262	-0.565014	0.949	0.981	4.6244e-258
Ankrd33b	1.31356e-261	0.472428	0.27	0.096	2.77069e-257
4933406I18Rik	5.30336e-261	-0.70176	0.881	0.952	1.11864e-256
Abca9	1.8778e-258	-0.563447	0.78	0.903	3.96084e-254
Tbc1d4	8.55891e-258	0.655228	0.505	0.27	1.80533e-253
Fgd2	4.2819e-257	-0.537361	0.655	0.828	9.03181e-253
Tmsb4x	9.64859e-257	0.339324	1	1	2.03518e-252
Gm35188	2.17139e-256	-0.730381	0.388	0.621	4.58012e-252
Dock4	4.23721e-255	-0.509405	0.985	0.995	8.93754e-251
Dot1l	1.72739e-254	0.454826	0.582	0.336	3.64359e-250
Srgap2	2.43145e-253	-0.54138	0.976	0.992	5.12867e-249
Serinc3	6.33736e-251	-0.386823	0.988	0.996	1.33674e-246
Dcstamp	1.09956e-245	0.990006	0.292	0.116	2.31931e-241
Pip4k2a	2.06754e-245	-0.502206	0.926	0.97	4.36107e-241
Hpgds	9.70594e-244	-0.420432	0.965	0.989	2.04727e-239
Snx29	2.1141e-243	-0.528901	0.9	0.962	4.45928e-239
Ftl1	3.36628e-243	0.423235	1	1	7.1005e-239
Dusp16	7.58554e-242	0.493548	0.847	0.639	1.60002e-237
Iqgap1	4.35484e-241	0.482112	0.39	0.184	9.18566e-237
Sgms1	7.31884e-241	0.663715	0.849	0.704	1.54376e-236
Cyth4	2.83264e-240	-0.432228	0.879	0.943	5.97488e-236
Nfe2l2	2.8435e-240	0.439998	0.98	0.954	5.99779e-236
Tagln2	6.30642e-239	0.460952	0.667	0.427	1.33021e-234
Tuba1c	1.23464e-236	0.386377	0.603	0.349	2.60422e-232
Spp1	5.36193e-236	1.50925	0.743	0.565	1.13099e-231
Rab7b	8.75687e-236	0.568012	0.661	0.421	1.84709e-231
Pan3	1.44805e-234	-0.532241	0.823	0.919	3.05437e-230
Dip2b	4.30951e-234	-0.482718	0.916	0.966	9.09006e-230
Sqstm1	5.93382e-233	0.543964	0.919	0.797	1.25162e-228
AC149090.1	5.7127e-230	-0.544566	0.628	0.789	1.20498e-225
Med12l	6.33141e-230	-0.568941	0.49	0.697	1.33548e-225
Tank	1.59515e-229	0.661325	0.829	0.689	3.36465e-225
Osm	2.50643e-229	0.501011	0.525	0.291	5.28681e-225
H2-Q7	9.8943e-229	0.435658	0.699	0.453	2.08701e-224
Relb	3.23342e-228	0.40918	0.792	0.554	6.82026e-224
Adap2	2.24712e-227	-0.473259	0.875	0.953	4.73985e-223
Csmd3	3.17357e-227	-0.68027	0.887	0.966	6.69401e-223
Chd9	1.92569e-226	-0.505226	0.912	0.964	4.06185e-222
Alcam	1.01819e-225	0.72391	0.312	0.132	2.14768e-221
Gm14963	2.00832e-225	0.270875	0.266	0.1	4.23615e-221
Mpp7	6.07625e-225	0.699559	0.678	0.472	1.28166e-220
Pabpc1	7.96316e-225	0.314299	0.998	0.989	1.67967e-220
P2ry13	3.3725e-221	-0.470481	0.684	0.847	7.11362e-217
Chd4	3.34689e-220	0.513826	0.956	0.892	7.05959e-216
Ptgs1	1.15913e-219	-0.509628	0.761	0.89	2.44496e-215
Selplg	2.29505e-219	-0.522229	0.882	0.952	4.84094e-215
Tgm2	5.71634e-219	0.555521	0.656	0.435	1.20575e-214
Wfdc17	7.48076e-217	0.511309	0.311	0.133	1.57792e-212
Qk	1.23265e-216	-0.380209	0.997	1	2.60003e-212
St3gal1	1.2905e-214	0.381198	0.307	0.132	2.72205e-210
Zswim4	2.32522e-213	0.364767	0.516	0.287	4.90459e-209
Fam49b	2.02372e-212	-0.39217	0.982	0.993	4.26863e-208
Kansl1	3.16892e-212	-0.470349	0.887	0.946	6.6842e-208
Lyn	5.38382e-211	-0.384621	0.997	0.998	1.13561e-206
Ints6l	1.50856e-210	-0.582948	0.554	0.743	3.182e-206
Cpd	1.17877e-208	0.544412	0.843	0.707	2.48639e-204
Gas7	1.20133e-208	0.426037	0.366	0.173	2.53396e-204
Hsp90ab1	2.37352e-208	0.344779	0.997	0.992	5.00646e-204
Acap2	4.56954e-208	-0.45419	0.784	0.892	9.63853e-204
0610040J01Rik	8.7569e-208	-0.538049	0.585	0.772	1.84709e-203
Cd86	5.52737e-207	0.496335	0.989	0.977	1.16589e-202
2011-09-01	9.07861e-207	0.521546	0.551	0.336	1.91495e-202
Basp1	1.64874e-206	0.344191	0.999	0.998	3.47768e-202
Skil	3.07549e-206	0.394421	0.982	0.955	6.48713e-202
Mbnl1	1.15842e-205	-0.466094	0.978	0.989	2.44346e-201
Tubgcp5	2.23345e-205	-0.532814	0.518	0.704	4.71101e-201
AI504432	7.71852e-205	0.595769	0.41	0.22	1.62807e-200
Plekho2	8.00619e-205	0.380975	0.826	0.603	1.68874e-200
Coq10b	1.63079e-204	0.437	0.768	0.549	3.43983e-200
Stk38l	2.5005e-204	0.594613	0.71	0.5	5.27431e-200
Ldlrad4	6.12406e-204	-0.43038	0.994	0.997	1.29175e-199
Egr2	8.28312e-204	0.346237	0.41	0.204	1.74716e-199
Pvr	7.84489e-202	0.299348	0.314	0.139	1.65472e-197
Egr3	6.65583e-201	0.517953	0.566	0.33	1.40391e-196
Fcho2	1.27215e-200	-0.445044	0.843	0.918	2.68334e-196
Csf1	1.40847e-199	0.679368	0.844	0.732	2.9709e-195
Ppp1r9a	1.60952e-199	-0.509454	0.849	0.928	3.39495e-195
Zc3h12a	3.62541e-199	0.379161	0.613	0.384	7.64707e-195
Tnip1	4.86525e-199	0.404832	0.561	0.345	1.02623e-194
Itch	1.64207e-198	-0.473229	0.639	0.784	3.46362e-194
Anxa5	3.07786e-198	0.547086	0.679	0.482	6.49214e-194
Bcl6	9.58378e-198	0.432283	0.694	0.468	2.02151e-193
2001-03-01	4.64751e-197	-0.528506	0.595	0.761	9.80299e-193
Dpys	5.09531e-197	0.292318	0.354	0.168	1.07475e-192
Fcer1g	1.21631e-196	0.296616	1	0.999	2.56556e-192
Plcg2	2.97675e-196	-0.470886	0.735	0.848	6.27886e-192
Rin2	2.28463e-195	-0.506683	0.774	0.888	4.81896e-191
Nsd1	5.17235e-195	-0.481482	0.738	0.851	1.091e-190
Lpl	1.5018e-194	0.832807	0.453	0.252	3.16774e-190
Sppl3	3.50267e-194	-0.45985	0.611	0.763	7.38818e-190
Rap1gds1	8.66772e-194	-0.463477	0.908	0.956	1.82828e-189
Eif1	1.34577e-193	0.298292	0.998	0.993	2.83864e-189
Vim	3.1212e-192	0.702789	0.265	0.112	6.58356e-188
Sowahc	4.82146e-192	0.42086	0.888	0.771	1.01699e-187
Fxyd5	7.05717e-192	0.463455	0.551	0.339	1.48857e-187
Gpr34	1.12843e-191	-0.400376	0.962	0.989	2.3802e-187
Frmd4b	2.55767e-191	-0.445627	0.917	0.965	5.39488e-187
Hspa8	2.59619e-191	0.342228	0.994	0.98	5.47614e-187
Lmnb1	2.96482e-190	0.370113	0.391	0.201	6.25369e-186
Epb41l2	3.48968e-190	-0.330259	0.999	0.999	7.36079e-186
Il6ra	8.55613e-190	-0.445923	0.667	0.814	1.80474e-185
Nfkbib	1.03951e-189	0.31604	0.598	0.371	2.19264e-185
Ccnl1	1.93929e-189	0.360132	0.951	0.857	4.09055e-185
Gm20186	4.30154e-189	0.508955	0.375	0.189	9.07324e-185
Apbb1ip	4.47656e-188	-0.458295	0.981	0.993	9.4424e-184
Slc12a6	7.30208e-188	-0.505333	0.772	0.876	1.54023e-183
Ier5	3.11323e-187	0.294422	0.953	0.805	6.56673e-183
Nfkbie	3.81345e-187	0.342782	0.54	0.322	8.04372e-183
Gm34455	9.69233e-187	0.358835	0.554	0.325	2.0444e-182
Creb5	1.23206e-186	0.432648	0.532	0.312	2.59878e-182
Cxcl14	1.50358e-186	0.574271	0.375	0.193	3.17151e-182
Lhfpl2	6.24501e-186	-0.498054	0.813	0.901	1.31726e-181
Herc2	2.91848e-185	-0.430096	0.839	0.916	6.15596e-181
Lgmn	3.54674e-185	-0.266896	1	0.999	7.48115e-181
Phf14	2.03203e-184	-0.473873	0.783	0.879	4.28617e-180
Nfia	6.18375e-183	-0.524262	0.826	0.92	1.30434e-178
Capg	7.8264e-183	0.477469	0.439	0.244	1.65082e-178
Stat3	4.14665e-182	0.392815	0.897	0.771	8.74652e-178
Socs2	1.61873e-181	0.338883	0.331	0.158	3.41439e-177
Cx3cr1	1.85272e-181	-0.297444	0.997	0.999	3.90795e-177
8030442B05Rik	4.45593e-181	-0.614923	0.358	0.564	9.39889e-177
Arih2	5.08865e-180	0.53198	0.777	0.624	1.07335e-175
Cnot2	9.38443e-180	-0.440149	0.7	0.825	1.97946e-175
Ophn1	1.01751e-179	-0.457097	0.918	0.969	2.14624e-175
Ankrd44	4.46858e-179	-0.417462	0.864	0.938	9.42557e-175
Lrrc8b	1.61453e-178	0.33708	0.537	0.322	3.40554e-174
Ivns1abp	7.01779e-178	-0.441715	0.78	0.874	1.48026e-173
Rere	7.61919e-178	-0.44534	0.803	0.892	1.60712e-173
Myo1g	3.87496e-177	0.336424	0.49	0.286	8.17345e-173
Cdk8	5.35315e-177	-0.400714	0.948	0.979	1.12914e-172
Fus	1.16874e-176	-0.385217	0.886	0.942	2.46523e-172
Strn3	7.53068e-176	-0.447576	0.658	0.798	1.58845e-171
Odc1	7.99846e-176	0.396681	0.521	0.312	1.68711e-171
Rhbdf2	9.90522e-176	0.283794	0.431	0.235	2.08931e-171
Siglech	2.65263e-175	-0.449879	0.85	0.941	5.59519e-171
Ms4a6c	2.14238e-174	0.50411	0.5	0.305	4.51891e-170
Phc2	3.39947e-174	-0.498991	0.533	0.695	7.1705e-170
Entpd1	4.15603e-174	-0.411921	0.879	0.956	8.76631e-170
Arpc1b	6.44947e-174	0.295083	0.994	0.967	1.36039e-169
Lgals3	1.14467e-173	0.817702	0.343	0.174	2.41444e-169
Maml3	1.2291e-173	-0.469666	0.952	0.981	2.59254e-169
Evl	6.89665e-173	-0.414299	0.744	0.851	1.45471e-168
Sirpa	4.21998e-171	-0.330886	0.992	0.996	8.9012e-167
Rgs1	1.27136e-170	0.567753	0.833	0.687	2.68168e-166
Tspan14	6.51066e-170	-0.45261	0.538	0.7	1.37329e-165
Ifngr1	1.00554e-169	-0.373378	0.915	0.957	2.12099e-165
Tmem176a	1.17766e-169	0.566395	0.658	0.479	2.48403e-165
Cttnbp2nl	1.38531e-169	-0.385089	0.9	0.952	2.92204e-165
Gapdh	9.58619e-169	0.443245	0.954	0.897	2.02201e-164
Cd80	4.58191e-168	0.394163	0.521	0.323	9.66462e-164
Ets2	1.11511e-167	0.314111	0.517	0.313	2.3521e-163
Apoc1	1.46888e-165	0.921993	0.359	0.188	3.09831e-161
Mir99ahg	8.10155e-165	-0.438454	0.973	0.989	1.70886e-160
Rptor	2.50742e-164	-0.418858	0.782	0.884	5.2889e-160
Actg1	4.75283e-163	0.309909	0.996	0.982	1.00251e-158
Gng5	4.98963e-163	0.301201	0.99	0.962	1.05246e-158
Cdh23	1.06672e-162	-0.486771	0.621	0.788	2.25004e-158
Tnrc6b	1.54817e-162	-0.414332	0.793	0.883	3.26555e-158
Axl	1.80675e-162	0.395529	0.752	0.567	3.81097e-158
Celf2	3.10553e-162	-0.374142	0.953	0.979	6.55049e-158
Abi3	4.13707e-162	-0.384839	0.778	0.871	8.72633e-158
Adgrg1	4.56387e-162	-0.402565	0.516	0.701	9.62657e-158
Pnpla7	5.78267e-162	-0.45025	0.757	0.867	1.21974e-157
Slc29a3	1.00163e-161	-0.370749	0.763	0.871	2.11273e-157
Arsb	2.78e-161	-0.404675	0.96	0.984	5.86386e-157
H2-K1	1.22936e-160	0.36808	0.996	0.98	2.5931e-156
Snx13	2.7372e-159	-0.435781	0.628	0.774	5.77357e-155
Cd63	3.57197e-159	0.438121	0.995	0.985	7.53435e-155
H2-D1	5.4546e-159	0.347864	1	0.995	1.15054e-154
Rbm26	8.6117e-159	-0.384076	0.736	0.846	1.81646e-154
Nav2	4.05242e-158	-0.440091	0.974	0.991	8.54776e-154
Pik3cd	5.25194e-158	-0.442993	0.5	0.665	1.10779e-153
C5ar1	6.39216e-156	0.478923	0.659	0.471	1.3483e-151
Camk2d	1.00509e-153	-0.446825	0.804	0.89	2.12003e-149
Pld1	1.00765e-153	-0.470909	0.605	0.755	2.12543e-149
Zfp36l1	5.4293e-153	0.368743	0.968	0.938	1.1452e-148
Ncf1	6.88597e-153	0.433789	0.962	0.952	1.45246e-148
Mertk	2.53306e-152	-0.385431	0.952	0.987	5.34299e-148
Fabp5	7.37299e-152	1.01278	0.481	0.309	1.55518e-147
Serf2	2.76269e-151	0.295711	0.995	0.981	5.82733e-147
Celf1	4.05477e-151	-0.41579	0.729	0.83	8.55272e-147
Nrip1	4.19096e-151	-0.390715	0.835	0.916	8.83998e-147
Gna12	1.8116e-150	-0.404532	0.782	0.873	3.82121e-146
Pten	2.80622e-150	-0.388819	0.733	0.831	5.91916e-146
Zeb1	2.98763e-150	-0.484031	0.728	0.844	6.3018e-146
Plekho1	3.60978e-150	-0.346495	0.794	0.883	7.6141e-146
Itgax	3.8834e-150	0.441828	0.784	0.621	8.19126e-146
Rhoc	6.32515e-150	0.332085	0.458	0.275	1.33416e-145
Errfi1	9.23439e-150	0.832044	0.56	0.391	1.94781e-145
Dennd4a	1.05029e-149	0.382453	0.995	0.993	2.21538e-145
Lcor	1.41613e-149	-0.44003	0.542	0.696	2.98705e-145
Ubn2	1.20752e-148	-0.422792	0.682	0.803	2.54701e-144
Apoe	1.64646e-148	0.618137	0.999	0.997	3.47289e-144
Tmsb10	6.61113e-148	0.498422	0.776	0.623	1.39448e-143
Gm31718	1.48074e-147	0.302662	0.452	0.269	3.12333e-143
Gcnt1	5.26054e-147	-0.421806	0.656	0.774	1.1096e-142
Smg1	1.67082e-146	-0.397199	0.658	0.78	3.52426e-142
Cst7	2.76435e-146	0.647834	0.713	0.557	5.83085e-142
Tcim	3.34578e-146	0.440213	0.398	0.226	7.05725e-142
Ptma	6.08492e-146	0.263899	1	0.997	1.28349e-141
Crip1	8.22308e-146	0.517182	0.494	0.319	1.73449e-141
Myo1e	8.73169e-146	0.605536	0.87	0.776	1.84177e-141
Tbc1d5	1.34835e-145	-0.410118	0.924	0.964	2.84408e-141
Zfp652	2.19886e-145	-0.406554	0.674	0.794	4.63805e-141
Cd74	3.19732e-145	0.967518	0.646	0.472	6.7441e-141
Atp8a2	7.08919e-145	-0.41958	0.829	0.914	1.49532e-140
Wasf2	9.10561e-145	-0.317809	0.96	0.981	1.92065e-140
Gpr65	1.15507e-144	0.307103	0.389	0.218	2.43638e-140
Slfn2	2.45761e-144	0.406186	0.49	0.303	5.18384e-140
Pmaip1	3.30194e-144	0.330963	0.485	0.296	6.96478e-140
P3h2	3.38626e-144	-0.516384	0.639	0.787	7.14264e-140
Tnfrsf11a	5.12358e-144	-0.474393	0.581	0.719	1.08072e-139
Ppp3ca	7.69243e-144	-0.37435	0.938	0.971	1.62256e-139
Usp24	2.56778e-143	-0.39816	0.537	0.692	5.41622e-139
Gm26532	3.82819e-143	0.270987	0.523	0.318	8.0748e-139
Nek7	8.30122e-143	-0.352879	0.899	0.946	1.75098e-138
Glipr1	8.7975e-143	0.302344	0.372	0.206	1.85566e-138
Agps	4.46678e-141	-0.394509	0.609	0.741	9.42177e-137
Alpk1	7.63466e-141	0.286995	0.309	0.155	1.61038e-136
Rilpl2	1.35156e-140	0.323714	0.49	0.302	2.85085e-136
Akap10	3.00078e-140	-0.425207	0.515	0.676	6.32955e-136
Luc7l2	3.74316e-140	-0.337651	0.952	0.973	7.89544e-136
Atox1	4.48361e-140	0.2779	0.985	0.952	9.45728e-136
Itpr2	1.86362e-139	-0.376735	0.887	0.934	3.93094e-135
Rps2	3.30732e-139	0.264795	0.996	0.981	6.97613e-135
Lpcat2	5.10437e-139	-0.315083	0.97	0.986	1.07666e-134
Dnm2	1.75962e-138	-0.354606	0.77	0.858	3.71157e-134
Sfi1	2.40093e-138	-0.437074	0.374	0.543	5.06428e-134
Grasp	2.83568e-138	0.331545	0.325	0.169	5.9813e-134
Tpm4	4.69257e-138	0.32486	0.555	0.371	9.89804e-134
Gm30541	5.86719e-138	0.255578	0.335	0.177	1.23757e-133
Unc93b1	9.20211e-138	-0.264684	0.992	0.996	1.941e-133
Ubash3b	9.4206e-138	-0.391238	0.944	0.978	1.98709e-133
Plxna4	1.66305e-137	-0.507003	0.693	0.819	3.50787e-133
N4bp1	2.01606e-136	0.469978	0.744	0.62	4.25248e-132
Klf2	5.18914e-136	0.27666	0.526	0.334	1.09455e-131
Stk40	1.02048e-135	0.306617	0.602	0.417	2.1525e-131
Kdm2a	1.03097e-135	-0.397184	0.56	0.696	2.17463e-131
Itpkc	1.76403e-135	0.439572	0.364	0.203	3.72087e-131
Rbm6	2.11667e-135	-0.388315	0.689	0.796	4.46469e-131
Npm1	4.24712e-135	0.270922	0.991	0.972	8.95844e-131
Mtmr3	2.53933e-134	-0.381144	0.568	0.712	5.35621e-130
Extl3	2.97403e-134	-0.43419	0.635	0.754	6.27313e-130
Cd33	6.2844e-134	-0.3638	0.73	0.837	1.32557e-129
Arhgap12	7.05268e-134	-0.387502	0.577	0.717	1.48762e-129
Ep300	8.82063e-134	-0.367101	0.601	0.732	1.86053e-129
Snx30	1.10237e-133	-0.410872	0.53	0.678	2.32523e-129
Dock10	1.76813e-133	-0.415774	0.875	0.931	3.72951e-129
Sfmbt1	2.97221e-133	-0.417724	0.535	0.683	6.26928e-129
Tmem176b	3.00781e-133	0.449571	0.735	0.586	6.34438e-129
Myo1f	1.51346e-132	-0.406765	0.89	0.927	3.19235e-128
Adam10	2.64032e-132	-0.360942	0.853	0.912	5.56923e-128
Scamp2	3.1796e-132	-0.315133	0.904	0.943	6.70674e-128
Pnisr	1.43212e-131	-0.347703	0.712	0.821	3.02078e-127
Atf7ip	1.49721e-131	-0.400512	0.496	0.651	3.15806e-127
Cmss1	4.99786e-131	-0.315639	0.997	1	1.0542e-126
Map3k3	6.67001e-131	-0.391617	0.57	0.712	1.4069e-126
Aebp2	1.68641e-130	0.36803	0.707	0.551	3.55713e-126
Nf1	2.65021e-130	-0.364885	0.887	0.933	5.59009e-126
Vrk2	2.69274e-130	-0.421139	0.55	0.692	5.67979e-126
Slc7a1	3.02586e-130	0.283627	0.457	0.28	6.38244e-126
Rnf180	3.33847e-130	-0.434485	0.778	0.868	7.04183e-126
Gm1673	6.4774e-130	0.338079	0.369	0.211	1.36628e-125
Rock2	1.15407e-129	-0.34075	0.905	0.949	2.43427e-125
Nr6a1os	1.66038e-129	-0.483877	0.351	0.529	3.50225e-125
Ctse	1.7414e-129	0.315628	0.569	0.382	3.67313e-125
Gm4258	1.94074e-129	-0.499165	0.47	0.623	4.0936e-125
Gtf2ird2	2.27542e-129	0.403867	0.606	0.437	4.79955e-125
Pum2	2.45329e-129	-0.357388	0.713	0.813	5.17472e-125
Mycbp2	5.16676e-129	-0.345746	0.911	0.945	1.08982e-124
Btg3	2.13133e-128	0.266209	0.492	0.307	4.49562e-124
Slc8a1	5.51696e-128	-0.434266	0.979	0.989	1.16369e-123
Golm1	8.71207e-128	-0.310755	0.912	0.954	1.83764e-123
Nr3c1	1.3852e-127	-0.389341	0.726	0.819	2.9218e-123
Crebbp	2.2277e-127	-0.358427	0.795	0.871	4.69888e-123
Prex1	3.8615e-127	-0.361117	0.759	0.852	8.14506e-123
Gm11613	3.86571e-127	0.262264	0.568	0.381	8.15394e-123
Aftph	2.0259e-126	-0.375449	0.687	0.804	4.27322e-122
Ndufa1	4.77695e-126	0.314702	0.836	0.714	1.0076e-121
C9orf72	7.51391e-126	0.321137	0.769	0.611	1.58491e-121
Vmp1	9.35718e-126	0.269282	0.932	0.824	1.97371e-121
Vcam1	1.37399e-125	0.552523	0.399	0.241	2.89815e-121
Kmt2c	2.53475e-125	-0.369381	0.762	0.846	5.34655e-121
Ccl12	3.14845e-125	0.592233	0.575	0.416	6.64103e-121
Slc15a3	4.48e-125	0.29017	0.966	0.9	9.44967e-121
Tmem86a	7.42628e-125	-0.341203	0.712	0.816	1.56643e-120
Magi1	8.31456e-125	-0.481598	0.726	0.824	1.75379e-120
Trib1	8.5377e-125	0.325615	0.52	0.343	1.80086e-120
Kmt2e	9.59607e-125	-0.345207	0.76	0.85	2.0241e-120
B2m	1.17922e-124	0.251039	1	0.999	2.48732e-120
Pde3b	5.56303e-124	-0.354511	0.943	0.984	1.17341e-119
Macf1	6.23353e-124	-0.291332	0.997	0.997	1.31484e-119
Zfp638	6.49312e-124	-0.358946	0.678	0.783	1.36959e-119
Ptbp1	8.57286e-124	0.290264	0.638	0.465	1.80827e-119
Arid1a	1.52139e-123	-0.339621	0.738	0.827	3.20906e-119
Mt1	2.02512e-123	0.542474	0.924	0.871	4.27158e-119
1700017B05Rik	1.10933e-122	-0.346574	0.494	0.646	2.33991e-118
Lrch1	1.31981e-122	-0.351694	0.916	0.954	2.78387e-118
Csf3r	2.80498e-122	-0.304123	0.929	0.966	5.91655e-118
Gm5086	3.36174e-122	-0.397785	0.643	0.773	7.09091e-118
Dcbld2	1.47167e-121	0.278282	0.318	0.174	3.1042e-117
Rab3gap1	4.73547e-121	-0.357238	0.707	0.802	9.98854e-117
Mdfic	8.37763e-121	0.290816	0.319	0.173	1.76709e-116
Arhgap39	8.71589e-121	-0.394906	0.629	0.751	1.83844e-116
Vat1	2.8959e-120	0.278359	0.293	0.156	6.10833e-116
Ttc28	4.5726e-120	-0.378191	0.864	0.918	9.64498e-116
Tbl1xr1	1.29801e-119	-0.363615	0.72	0.818	2.73789e-115
Lair1	1.60866e-119	-0.318475	0.939	0.965	3.39315e-115
Lacc1	1.55767e-118	0.335555	0.82	0.696	3.28559e-114
Spire1	2.01613e-118	-0.342247	0.699	0.806	4.25263e-114
Ddx17	1.42964e-116	-0.329479	0.691	0.789	3.01554e-112
Rhoh	1.69973e-116	-0.343982	0.687	0.812	3.58524e-112
Hps3	4.06476e-116	-0.371543	0.365	0.517	8.5738e-112
Cstb	1.38996e-115	0.471437	0.797	0.683	2.93185e-111
Stambpl1	1.91336e-115	-0.428372	0.399	0.55	4.03585e-111
Nuak1	2.80451e-115	-0.365001	0.561	0.702	5.91556e-111
Pkig	3.51914e-115	-0.344271	0.641	0.761	7.42292e-111
Cacna1d	5.99674e-115	-0.376054	0.885	0.932	1.26489e-110
Fam107b	6.05784e-115	0.416219	0.54	0.379	1.27778e-110
Rbm5	1.36503e-114	-0.333268	0.664	0.776	2.87925e-110
Plxdc2	1.74707e-114	-0.312559	0.994	0.998	3.68509e-110
Nav3	7.17123e-114	-0.430951	0.948	0.975	1.51263e-109
Prdx5	7.44662e-114	0.274305	0.922	0.838	1.57072e-109
Dhx9	9.7174e-114	-0.366754	0.575	0.692	2.04969e-109
Rnf149	1.86814e-113	0.545537	0.521	0.375	3.94047e-109
Smurf2	4.41065e-112	-0.368108	0.574	0.695	9.30339e-108
Igf1	4.70202e-112	0.680484	0.293	0.162	9.91798e-108
Lrrfip1	6.23193e-112	0.353714	0.883	0.82	1.3145e-107
Arhgef3	9.33155e-112	0.295361	0.304	0.168	1.9683e-107
Mbd5	1.35491e-111	-0.404567	0.636	0.749	2.8579e-107
Pik3cg	1.44541e-111	-0.346723	0.611	0.723	3.0488e-107
Mllt10	1.82364e-111	-0.344852	0.716	0.812	3.8466e-107
Mef2a	2.51505e-111	-0.263642	0.998	0.999	5.30499e-107
Gpr84	2.7308e-111	0.587519	0.651	0.522	5.76007e-107
Fli1	5.45997e-111	-0.326561	0.921	0.965	1.15167e-106
Mapk14	6.07447e-111	-0.358912	0.556	0.676	1.28129e-106
Ppcdc	1.16285e-110	-0.345567	0.556	0.681	2.45279e-106
Hspa14	1.25877e-110	0.270666	0.58	0.411	2.65513e-106
Man1a2	2.21312e-110	-0.32533	0.846	0.896	4.66813e-106
Wdfy2	2.68921e-110	-0.37507	0.516	0.65	5.67234e-106
Ankrd17	2.72429e-110	-0.360853	0.716	0.805	5.74634e-106
Aldoa	8.0739e-110	0.339534	0.892	0.816	1.70303e-105
Ccr5	8.92117e-110	-0.374041	0.754	0.874	1.88174e-105
Asxl2	9.67866e-110	-0.345389	0.571	0.701	2.04152e-105
Fscn1	3.11377e-109	0.522499	0.833	0.783	6.56788e-105
Rab8b	3.20417e-109	0.339168	0.949	0.924	6.75856e-105
Mvb12b	4.37851e-109	-0.348083	0.549	0.67	9.23559e-105
Arhgap22	8.38561e-109	-0.390073	0.69	0.81	1.76878e-104
Daglb	9.63322e-109	-0.320309	0.852	0.912	2.03194e-104
Ppp1r12a	1.64691e-108	-0.325703	0.789	0.862	3.47384e-104
Ppm1h	2.3047e-108	-0.371024	0.92	0.954	4.86131e-104
Zbtb20	2.77767e-108	-0.357072	0.932	0.963	5.85894e-104
Arhgap17	3.74418e-108	-0.321155	0.701	0.8	7.8976e-104
Ncoa3	4.94051e-108	-0.359231	0.58	0.696	1.0421e-103
Inpp4b	1.22387e-107	-0.42095	0.86	0.924	2.58152e-103
Fnip1	1.41859e-107	-0.339916	0.82	0.897	2.99222e-103
Zfp90	4.34906e-107	-0.32805	0.331	0.485	9.17348e-103
Specc1	5.12902e-107	-0.380324	0.853	0.903	1.08186e-102
Arglu1	6.94709e-107	-0.312931	0.773	0.85	1.46535e-102
Orai2	1.08283e-106	0.299883	0.59	0.428	2.284e-102
Oser1	1.91954e-106	0.372067	0.603	0.451	4.04888e-102
5330438D12Rik	2.42254e-106	-0.374155	0.434	0.575	5.10987e-102
Fam49a	4.30613e-106	0.294124	0.444	0.29	9.08292e-102
Sh3bgrl3	4.60614e-106	0.265462	0.919	0.844	9.71573e-102
Slc40a1	5.47701e-106	-0.374006	0.368	0.517	1.15527e-101
Rbbp8	6.84794e-106	0.282095	0.456	0.292	1.44444e-101
Kat6a	7.62584e-106	-0.338642	0.575	0.69	1.60852e-101
Rassf2	8.89118e-106	-0.342373	0.498	0.642	1.87542e-101
Tent2	8.96145e-106	-0.339993	0.525	0.648	1.89024e-101
Lyz2	1.9327e-105	0.702325	0.952	0.93	4.07664e-101
Lcp1	1.93644e-105	0.321622	0.957	0.924	4.08454e-101
Lncpint	2.60871e-105	0.314796	0.937	0.88	5.50255e-101
Havcr2	3.68209e-105	-0.274852	0.91	0.95	7.76664e-101
Zcchc7	4.75336e-105	-0.355656	0.84	0.899	1.00263e-100
Gpx1	6.48388e-105	0.272715	0.946	0.89	1.36764e-100
Abl1	7.25363e-105	-0.353713	0.446	0.588	1.53001e-100
Cdk13	9.31684e-105	-0.351583	0.662	0.765	1.9652e-100
Phip	1.45648e-104	-0.378044	0.602	0.721	3.07215e-100
Agmo	1.64163e-104	-0.445714	0.732	0.835	3.46269e-100
Znrf2	2.05266e-104	-0.359192	0.734	0.813	4.32967e-100
Plod1	2.66676e-104	-0.32516	0.574	0.695	5.62501e-100
Spag9	3.34396e-104	0.306135	0.941	0.898	7.05341e-100
Kcnk13	3.63796e-104	-0.362242	0.739	0.834	7.67354e-100
Myl6	5.46589e-104	0.268794	0.959	0.91	1.15292e-99
Akap8l	6.09336e-104	-0.329797	0.543	0.671	1.28527e-99
Wdr33	7.75077e-104	-0.355659	0.564	0.677	1.63487e-99
Lrba	8.1433e-104	-0.449309	0.481	0.607	1.71767e-99
Slc9a9	1.0352e-103	-0.39092	0.825	0.896	2.18355e-99
Fbxl20	1.49166e-103	-0.370908	0.46	0.594	3.14635e-99
Tasor	1.74874e-103	-0.351497	0.486	0.618	3.68862e-99
Psmb6	2.26305e-103	0.287886	0.77	0.644	4.77346e-99
Sft2d1	3.39829e-103	-0.317559	0.495	0.627	7.16801e-99
Usp34	7.17078e-103	-0.318277	0.747	0.824	1.51253e-98
Tspo	8.23257e-103	0.286085	0.641	0.485	1.7365e-98
Plau	1.2669e-102	0.443091	0.503	0.349	2.67227e-98
Elf1	1.28431e-102	-0.328607	0.696	0.796	2.70899e-98
Snrnp70	1.33747e-102	-0.297859	0.82	0.875	2.82113e-98
Btk	1.68857e-102	-0.334073	0.575	0.686	3.5617e-98
Rab31	2.57005e-102	-0.324723	0.751	0.848	5.421e-98
Zfp292	5.06376e-102	-0.333687	0.654	0.763	1.0681e-97
Xist	1.26402e-101	-0.251621	0.994	0.996	2.6662e-97
Man1c1	1.41571e-101	-0.330303	0.792	0.87	2.98615e-97
Rnf169	1.97634e-101	-0.363747	0.464	0.601	4.1687e-97
Tbc1d16	2.11171e-101	-0.347829	0.64	0.743	4.45424e-97
Gpatch8	2.54326e-101	-0.319003	0.644	0.754	5.3645e-97
Swap70	6.45813e-101	0.427913	0.727	0.611	1.36221e-96
Atp6v0c	3.52016e-100	0.26575	0.995	0.989	7.42507e-96
Bin2	4.65783e-100	-0.292396	0.814	0.882	9.82476e-96
Pkm	3.29073e-99	0.329442	0.861	0.774	6.94114e-95
Ccl6	3.41213e-99	0.615259	0.788	0.689	7.19721e-95
Hacd2	3.45779e-99	0.338466	0.611	0.461	7.29351e-95
Rps6ka1	2.45634e-98	-0.32214	0.541	0.657	5.18115e-94
Nr6a1	4.2905e-98	-0.392679	0.545	0.67	9.04996e-94
Trappc8	8.88713e-98	-0.33792	0.452	0.582	1.87456e-93
Tia1	1.88787e-97	-0.337591	0.314	0.46	3.98209e-93
Sgk1	2.08452e-97	0.271671	0.949	0.931	4.39688e-93
P2rx7	2.5919e-97	-0.345924	0.583	0.695	5.4671e-93
Papola	3.18895e-97	-0.305154	0.747	0.82	6.72646e-93
Bola2	1.29491e-96	0.274887	0.73	0.587	2.73134e-92
Sptan1	1.40823e-96	0.318995	0.548	0.395	2.97038e-92
Gna15	2.65415e-96	-0.309668	0.501	0.625	5.59841e-92
Emp3	2.87321e-96	0.295273	0.46	0.312	6.06046e-92
Mknk1	2.87618e-96	-0.30699	0.515	0.642	6.06673e-92
Mkln1	4.50192e-96	-0.314603	0.777	0.847	9.49591e-92
Fam91a1	7.16346e-96	-0.320314	0.579	0.687	1.51099e-91
Tmem39a	1.70604e-95	0.284876	0.432	0.288	3.59855e-91
Ttc14	2.04311e-95	-0.315004	0.523	0.643	4.30954e-91
Dock2	4.20013e-95	-0.26769	0.997	0.998	8.85933e-91
Vgll4	6.12374e-95	-0.313978	0.603	0.713	1.29168e-90
Rbms1	8.12759e-95	0.270829	0.541	0.384	1.71435e-90
Glrp1	8.36698e-95	-0.341766	0.551	0.697	1.76485e-90
Neat1	1.16955e-94	0.309893	0.717	0.571	2.46692e-90
Cask	1.71587e-94	-0.371433	0.638	0.747	3.61929e-90
Dst	1.85604e-94	-0.263909	0.981	0.991	3.91495e-90
Scoc	3.41289e-94	-0.287779	0.76	0.839	7.19882e-90
Fam172a	3.675e-94	-0.348539	0.88	0.928	7.75167e-90
Rab39	4.0034e-94	-0.340338	0.252	0.398	8.44437e-90
Fam114a1	7.20112e-94	0.31089	0.512	0.363	1.51893e-89
Tcf12	1.22191e-93	-0.328674	0.781	0.859	2.57738e-89
Il4i1	1.38558e-93	0.324628	0.332	0.199	2.9226e-89
Diaph2	2.82892e-93	-0.334518	0.954	0.976	5.96704e-89
Xylt1	3.24979e-93	0.400219	0.452	0.305	6.85478e-89
Asxl1	3.35595e-93	-0.33951	0.447	0.58	7.07871e-89
Wdfy3	3.68818e-93	-0.309139	0.822	0.88	7.77949e-89
Lnpep	5.16542e-93	-0.324556	0.672	0.764	1.08954e-88
Fgd4	9.26072e-93	-0.347733	0.606	0.72	1.95336e-88
Zfr	1.09485e-92	-0.304836	0.791	0.849	2.30936e-88
Usp2	2.56141e-92	-0.315439	0.577	0.694	5.40277e-88
Mtmr12	3.60974e-92	0.283508	0.57	0.412	7.61403e-88
Dpy19l4	4.46846e-92	-0.335999	0.738	0.818	9.42532e-88
Cited2	7.35663e-92	0.464172	0.481	0.342	1.55173e-87
Mapk6	7.55463e-92	0.254801	0.649	0.486	1.5935e-87
Jdp2	8.16534e-92	0.267412	0.315	0.185	1.72232e-87
H2afj	1.59057e-91	0.259473	0.815	0.697	3.355e-87
Pitpnc1	2.29568e-91	-0.323759	0.866	0.937	4.84227e-87
Vps54	2.6027e-91	-0.358302	0.525	0.638	5.48988e-87
Adap2os	2.8674e-91	-0.339781	0.561	0.678	6.0482e-87
Eva1a	2.95041e-91	-0.348741	0.4	0.534	6.22329e-87
Stard9	3.44584e-91	-0.329064	0.53	0.648	7.2683e-87
Tnpo1	4.21483e-91	-0.299493	0.662	0.756	8.89033e-87
Dennd6a	7.34243e-91	-0.341449	0.432	0.56	1.54874e-86
Stag1	8.90667e-91	-0.293893	0.917	0.946	1.87868e-86
Kdm3b	9.94969e-91	-0.33049	0.516	0.631	2.09869e-86
Fam20c	1.01875e-90	0.457012	0.814	0.726	2.14884e-86
Zfp644	1.42404e-90	-0.320546	0.572	0.681	3.00373e-86
Tjp1	1.78282e-90	-0.336945	0.521	0.644	3.76049e-86
St3gal5	2.33217e-90	-0.350354	0.46	0.594	4.91926e-86
Rab3il1	3.43881e-90	-0.28357	0.562	0.679	7.25349e-86
Clasp2	9.1108e-90	-0.316927	0.813	0.88	1.92174e-85
Slf2	9.34988e-90	-0.316359	0.495	0.614	1.97217e-85
Nckap1l	9.37208e-90	-0.286113	0.855	0.898	1.97685e-85
Ube3a	9.61803e-90	-0.318398	0.644	0.74	2.02873e-85
Dennd1a	9.67365e-90	-0.335106	0.73	0.807	2.04046e-85
Mtus1	1.13578e-89	-0.287451	0.705	0.817	2.3957e-85
Pip4p1	1.19088e-89	-0.295414	0.445	0.57	2.51193e-85
Zfp148	1.42739e-89	-0.304483	0.705	0.782	3.0108e-85
Lgals1	1.65125e-89	0.498801	0.497	0.358	3.48299e-85
Gnaq	1.69754e-89	-0.29336	0.943	0.961	3.58062e-85
Gtf2i	2.17245e-89	-0.321529	0.524	0.634	4.58235e-85
Pou2f2	3.22736e-89	-0.284703	0.879	0.939	6.80746e-85
Sla	3.35189e-89	-0.336317	0.53	0.642	7.07014e-85
Rabgap1	4.0871e-89	-0.339468	0.508	0.621	8.62091e-85
Rsf1	4.18342e-89	-0.301135	0.682	0.777	8.8241e-85
H2-Aa	5.59583e-89	0.778669	0.283	0.164	1.18033e-84
Rnf216	7.10046e-89	-0.303119	0.747	0.826	1.4977e-84
Cmtm6	2.65939e-88	-0.288091	0.656	0.748	5.60945e-84
Osbpl11	3.6508e-88	-0.303987	0.573	0.696	7.70063e-84
Slc2a1	4.63514e-88	0.263306	0.429	0.288	9.7769e-84
Cdk19	6.57968e-88	-0.339726	0.598	0.701	1.38785e-83
Nrros	1.41909e-87	0.356472	0.757	0.655	2.99328e-83
Csf2ra	1.48394e-87	0.279039	0.654	0.514	3.13007e-83
Klf3	1.55737e-87	-0.29104	0.614	0.728	3.28496e-83
Setd2	2.13764e-87	-0.296975	0.601	0.706	4.50893e-83
Peli2	2.49586e-87	-0.327561	0.797	0.878	5.26451e-83
Adamts1	2.93652e-87	0.480435	0.519	0.381	6.194e-83
Fbxw4	4.9564e-87	-0.31296	0.573	0.675	1.04545e-82
H2-Ab1	5.81241e-87	0.67613	0.505	0.364	1.22601e-82
Actr2	8.08603e-87	-0.250156	0.921	0.945	1.70559e-82
Cfh	8.52591e-87	-0.282705	0.939	0.965	1.79837e-82
Etv5	1.19827e-86	-0.323868	0.409	0.538	2.52751e-82
Nipbl	2.17988e-86	-0.274997	0.905	0.941	4.59803e-82
Isg15	2.99763e-86	0.280586	0.292	0.168	6.32289e-82
Gdi2	3.0264e-86	-0.253769	0.957	0.971	6.38358e-82
Scaf8	4.07833e-86	-0.311905	0.487	0.606	8.60243e-82
Tgfa	6.2058e-86	-0.324059	0.402	0.53	1.30899e-81
Eef2k	7.13674e-86	-0.339665	0.34	0.475	1.50535e-81
Plin2	1.07247e-85	0.287964	0.421	0.284	2.26216e-81
Ppp4r3b	2.33957e-85	-0.304819	0.534	0.642	4.93485e-81
Capn3	2.82573e-85	-0.341289	0.675	0.766	5.96032e-81
9930111J21Rik2	7.16528e-85	-0.298854	0.491	0.609	1.51137e-80
Arf4	9.54537e-85	0.27434	0.906	0.823	2.0134e-80
Osbpl8	1.07372e-84	0.581704	0.867	0.83	2.26479e-80
Cxcl10	1.2616e-84	0.554074	0.29	0.17	2.6611e-80
Rbpj	1.63356e-84	0.329421	0.873	0.801	3.44567e-80
Rtn4rl1	2.73813e-84	-0.342656	0.457	0.578	5.77554e-80
Gramd1a	2.75015e-84	0.287691	0.689	0.556	5.80089e-80
Slc11a1	2.89427e-84	0.270211	0.671	0.532	6.10488e-80
Tagap	5.95769e-84	0.300444	0.599	0.457	1.25666e-79
Pum1	7.10627e-84	-0.289676	0.659	0.742	1.49893e-79
Wdfy4	7.54749e-84	-0.316152	0.577	0.685	1.59199e-79
Gpr155	1.07207e-83	-0.311056	0.449	0.572	2.26132e-79
Lrpap1	2.43819e-83	0.259976	0.825	0.72	5.14288e-79
Rp2	2.51425e-83	-0.338881	0.539	0.638	5.30331e-79
Zmynd11	2.54015e-83	-0.305674	0.586	0.686	5.35795e-79
Pstpip2	2.54854e-83	0.278529	0.258	0.146	5.37563e-79
Pvt1	2.59539e-83	-0.343242	0.786	0.853	5.47445e-79
Nlk	2.63221e-83	-0.336466	0.519	0.63	5.55213e-79
Fbrsl1	3.81211e-83	-0.291097	0.624	0.729	8.04088e-79
Med13l	3.90381e-83	-0.28871	0.735	0.808	8.23431e-79
Mif	6.15935e-83	0.324974	0.844	0.746	1.29919e-78
Etl4	7.92983e-83	0.364259	0.523	0.378	1.67264e-78
Prdx1	8.52719e-83	0.36952	0.925	0.874	1.79864e-78
Calm1	1.23365e-82	0.295749	0.971	0.94	2.60213e-78
Mlph	1.76783e-82	-0.306173	0.504	0.626	3.72888e-78
Prr14l	2.00771e-82	-0.322223	0.536	0.645	4.23486e-78
Heatr5a	2.13698e-82	-0.315484	0.607	0.706	4.50754e-78
Tnrc6a	2.56188e-82	-0.302094	0.541	0.646	5.40377e-78
Plcl1	2.75049e-82	-0.386545	0.901	0.94	5.8016e-78
Setd5	3.08581e-82	-0.296409	0.726	0.805	6.5089e-78
Gm40841	4.55555e-82	-0.332487	0.297	0.433	9.60902e-78
Bbs9	6.24092e-82	-0.38335	0.498	0.615	1.3164e-77
Apc	7.1622e-82	-0.295776	0.704	0.792	1.51072e-77
Phf21a	1.08824e-81	-0.341184	0.729	0.819	2.29542e-77
Apba1	1.21016e-81	-0.437183	0.53	0.646	2.55259e-77
Atp2c1	2.23212e-81	-0.331365	0.571	0.668	4.70821e-77
Exoc4	2.75113e-81	-0.291983	0.922	0.951	5.80297e-77
Ash1l	4.59773e-81	-0.298082	0.756	0.825	9.69799e-77
Pgk1	5.04694e-81	0.256798	0.577	0.43	1.06455e-76
Crebrf	7.33226e-81	-0.3294	0.506	0.611	1.54659e-76
Soga1	9.51971e-81	-0.286661	0.662	0.775	2.00799e-76
Cul1	1.93554e-80	-0.293768	0.706	0.776	4.08264e-76
Acvr1	4.25917e-80	-0.325932	0.436	0.552	8.98387e-76
A830008E24Rik	4.83782e-80	-0.397037	0.536	0.654	1.02044e-75
Txn1	7.0135e-80	0.251804	0.661	0.526	1.47936e-75
E2f3	7.29088e-80	-0.331274	0.569	0.668	1.53787e-75
Trpm7	8.558e-80	-0.288758	0.547	0.653	1.80514e-75
Slc2a5	1.34635e-79	-0.331212	0.468	0.594	2.83985e-75
Sesn1	1.59346e-79	-0.32082	0.364	0.497	3.36108e-75
Ebi3	2.0107e-79	0.25857	0.514	0.375	4.24117e-75
Neurl3	2.69338e-79	0.25696	0.722	0.589	5.68114e-75
Peli1	3.456e-79	-0.267133	0.737	0.823	7.28974e-75
Ppp1r21	6.62347e-79	-0.301856	0.437	0.557	1.39709e-74
Serpine1	1.50156e-78	0.571349	0.567	0.463	3.16724e-74
Herpud1	1.8131e-78	0.277318	0.812	0.717	3.82438e-74
Prkn	3.03341e-78	-0.362332	0.804	0.881	6.39837e-74
Prkca	5.44502e-78	-0.421941	0.5	0.611	1.14852e-73
Fhit	6.70938e-78	-0.472316	0.685	0.774	1.41521e-73
Gm50035	1.92645e-77	-0.292883	0.311	0.444	4.06347e-73
Cpsf6	2.54986e-77	-0.283991	0.584	0.681	5.37842e-73
Cass4	7.35833e-77	0.30498	0.399	0.268	1.55209e-72
Rsbn1	8.12703e-77	-0.292044	0.382	0.505	1.71423e-72
Adssl1	9.4429e-77	0.31505	0.441	0.309	1.99179e-72
Hspa5	1.48044e-76	0.327144	0.978	0.962	3.12269e-72
Ccr6	1.50026e-76	-0.30841	0.635	0.761	3.1645e-72
Tpd52	1.63949e-76	0.331292	0.911	0.866	3.45817e-72
Fam193a	1.9373e-76	-0.291402	0.596	0.697	4.08635e-72
Adnp	2.28205e-76	-0.285769	0.512	0.615	4.81353e-72
Fkbp5	2.31332e-76	-0.359788	0.515	0.624	4.87948e-72
Tab2	2.72999e-76	-0.280521	0.736	0.801	5.75837e-72
Hmox1	4.63036e-76	0.26578	0.456	0.323	9.76681e-72
Pcmtd1	5.63118e-76	-0.278234	0.68	0.763	1.18778e-71
Pld3	6.0705e-76	0.280611	0.903	0.85	1.28045e-71
Atf7	6.87656e-76	-0.31784	0.527	0.629	1.45047e-71
Pias2	8.97212e-76	-0.307959	0.458	0.567	1.89249e-71
Tet3	2.09162e-75	-0.307628	0.594	0.687	4.41185e-71
Baz1a	5.121e-75	0.275453	0.738	0.625	1.08017e-70
Cop1	5.31099e-75	-0.29028	0.571	0.667	1.12025e-70
Gna13	5.9243e-75	0.250431	0.879	0.809	1.24961e-70
A430093F15Rik	6.99618e-75	0.257658	0.462	0.326	1.47571e-70
Ltc4s	7.23352e-75	-0.267696	0.755	0.864	1.52577e-70
Srek1	7.2382e-75	-0.278182	0.602	0.699	1.52675e-70
Gapvd1	9.48573e-75	-0.276055	0.619	0.712	2.00082e-70
Dhrs3	2.14538e-74	0.253953	0.884	0.81	4.52525e-70
Ccnd3	2.47406e-74	-0.386625	0.812	0.867	5.21853e-70
Smg6	8.70152e-74	-0.311938	0.688	0.772	1.83541e-69
Arl5b	1.17545e-73	0.308291	0.495	0.364	2.47938e-69
Irf2	1.88045e-73	-0.264047	0.833	0.885	3.96643e-69
Prkch	2.50416e-73	-0.332667	0.69	0.788	5.28203e-69
Dnajc7	2.56954e-73	-0.256716	0.627	0.71	5.41993e-69
Aplp2	2.95814e-73	0.258997	0.886	0.83	6.23961e-69
Pds5a	3.14783e-73	-0.290792	0.556	0.653	6.63973e-69
Tns3	3.15513e-73	-0.264448	0.937	0.954	6.65511e-69
Gsk3b	8.07778e-73	-0.263065	0.811	0.863	1.70385e-68
Gab2	8.24311e-73	-0.279386	0.986	0.991	1.73872e-68
Rnf111	1.68062e-72	-0.280359	0.608	0.7	3.54492e-68
Stag2	1.97396e-72	-0.276019	0.794	0.85	4.16367e-68
Eif4g3	2.57354e-72	-0.262295	0.821	0.87	5.42837e-68
Dusp6	3.39385e-72	-0.282295	0.572	0.696	7.15864e-68
Arid4a	3.50296e-72	-0.284242	0.622	0.717	7.38879e-68
Supt20	5.39436e-72	-0.277852	0.445	0.555	1.13783e-67
Npc1	5.71513e-72	-0.276505	0.564	0.652	1.20549e-67
Phyhd1	7.97943e-72	-0.251127	0.754	0.829	1.6831e-67
Prkd3	8.56399e-72	-0.278596	0.496	0.603	1.8064e-67
Aagab	1.20325e-71	-0.258536	0.343	0.467	2.53801e-67
Hivep1	1.94312e-71	0.261231	0.712	0.583	4.09862e-67
Zup1	2.09584e-71	-0.288174	0.51	0.619	4.42074e-67
Ubr3	5.01399e-71	-0.288867	0.532	0.632	1.0576e-66
Cdc27	6.49487e-71	0.274834	0.608	0.483	1.36996e-66
Rab10	6.62894e-71	-0.294735	0.707	0.769	1.39824e-66
Crybb1	6.91721e-71	-0.344186	0.38	0.511	1.45905e-66
Fam168a	1.42522e-70	-0.286581	0.626	0.718	3.00621e-66
Trio	1.67295e-70	-0.276507	0.697	0.776	3.52875e-66
Jak2	2.13945e-70	0.36849	0.53	0.406	4.51275e-66
Fam13b	3.56637e-70	-0.284393	0.508	0.614	7.52255e-66
Pias1	4.18961e-70	-0.263142	0.736	0.812	8.83715e-66
Gatad2b	4.80205e-70	-0.27464	0.581	0.677	1.0129e-65
Snta1	7.10556e-70	-0.286242	0.336	0.456	1.49878e-65
Ppp4r1	7.4645e-70	-0.281516	0.39	0.507	1.57449e-65
Ctnnb1	8.95702e-70	0.291121	0.822	0.743	1.8893e-65
E330020D12Rik	1.06437e-69	-0.290632	0.164	0.285	2.24508e-65
Nsd3	1.19375e-69	-0.276477	0.699	0.769	2.51798e-65
Gfm2	1.65216e-69	-0.266427	0.332	0.455	3.48491e-65
Sox4	4.03331e-69	-0.325914	0.49	0.609	8.50745e-65
Kdm6a	6.3807e-69	-0.285196	0.609	0.701	1.34588e-64
Gng2	8.38939e-69	-0.29505	0.608	0.7	1.76957e-64
Ssbp2	1.15615e-68	-0.341928	0.622	0.721	2.43868e-64
Vti1a	1.75799e-68	-0.309196	0.761	0.821	3.70813e-64
Msi2	1.793e-68	-0.289172	0.632	0.724	3.78197e-64
Tgfb1	2.25402e-68	0.286452	0.948	0.92	4.75439e-64
Ankfy1	2.81966e-68	-0.276667	0.467	0.575	5.94752e-64
Smad2	2.94121e-68	-0.28107	0.38	0.494	6.20389e-64
Tle4	3.06213e-68	-0.280239	0.618	0.705	6.45896e-64
Elf2	3.80593e-68	-0.279421	0.683	0.766	8.02784e-64
Abcc3	4.0969e-68	-0.30224	0.485	0.583	8.6416e-64
Arid1b	7.27071e-68	-0.278738	0.799	0.85	1.53361e-63
Mgat5	8.63743e-68	-0.275465	0.877	0.913	1.82189e-63
Med21	9.49793e-68	0.570718	0.455	0.341	2.0034e-63
Cnot4	1.16285e-67	-0.265962	0.752	0.82	2.4528e-63
Klhl24	3.10821e-67	-0.274842	0.535	0.633	6.55614e-63
Stxbp5	3.56079e-67	-0.277064	0.517	0.62	7.51078e-63
Hltf	4.96374e-67	-0.273788	0.519	0.617	1.047e-62
Thada	5.89494e-67	-0.283736	0.546	0.646	1.24342e-62
Nhs	6.91455e-67	-0.59527	0.228	0.351	1.45849e-62
Washc4	8.58328e-67	-0.263262	0.629	0.711	1.81047e-62
Gm15503	1.88888e-66	-0.267797	0.297	0.419	3.98422e-62
Sncaip	2.05144e-66	-0.333849	0.513	0.619	4.3271e-62
Cacnb2	2.09119e-66	-0.437841	0.49	0.607	4.41095e-62
Cep170	3.4095e-66	-0.282956	0.591	0.681	7.19166e-62
Mon2	4.13617e-66	-0.26256	0.586	0.676	8.72441e-62
Krit1	4.71635e-66	-0.272352	0.273	0.39	9.9482e-62
Arid2	6.39961e-66	-0.294326	0.478	0.576	1.34987e-61
Chd6	8.37755e-66	-0.277788	0.559	0.65	1.76708e-61
Il6st	1.11624e-65	-0.270647	0.783	0.853	2.35448e-61
Mt2	2.09564e-65	0.307459	0.251	0.154	4.42032e-61
Ranbp9	2.36929e-65	-0.285769	0.479	0.575	4.99754e-61
Fer	4.91311e-65	-0.31123	0.439	0.547	1.03632e-60
Ecpas	6.05828e-65	-0.275956	0.555	0.65	1.27787e-60
Dnajc13	6.25811e-65	-0.257652	0.646	0.725	1.32002e-60
Rhobtb1	9.15164e-65	-0.290585	0.262	0.38	1.93036e-60
Uhrf2	9.65929e-65	-0.267862	0.45	0.557	2.03743e-60
Zmym2	1.28062e-64	-0.274592	0.405	0.516	2.70121e-60
Tra2a	2.31624e-64	-0.250285	0.733	0.804	4.88564e-60
Tmem273	2.34367e-64	-0.274146	0.407	0.518	4.9435e-60
Rsbn1l	3.95604e-64	-0.25286	0.596	0.683	8.34448e-60
Dido1	4.5415e-64	-0.26108	0.341	0.453	9.57939e-60
Cd2ap	6.02283e-64	-0.250368	0.753	0.813	1.2704e-59
Garnl3	1.07721e-63	-0.299247	0.367	0.483	2.27216e-59
Tcf4	1.24498e-63	-0.251738	0.95	0.966	2.62603e-59
Ambra1	5.93783e-63	-0.274071	0.686	0.755	1.25247e-58
Stat5b	7.743e-63	-0.285079	0.333	0.445	1.63323e-58
Prpsap2	9.26444e-63	-0.261882	0.356	0.469	1.95415e-58
Stk10	1.61182e-62	-0.251112	0.581	0.67	3.39981e-58
Mib1	1.84579e-62	-0.257301	0.533	0.628	3.89331e-58
Zmym4	2.0027e-62	-0.283184	0.522	0.615	4.2243e-58
Phkb	2.02497e-62	-0.299208	0.582	0.666	4.27127e-58
Atad2b	2.17517e-62	-0.282061	0.579	0.665	4.58808e-58
Ehmt1	2.84258e-62	-0.277163	0.454	0.552	5.99585e-58
Zfp697	5.26928e-62	-0.271429	0.282	0.4	1.11145e-57
Mxd1	7.92848e-62	0.353519	0.326	0.219	1.67236e-57
Epc2	8.80108e-62	-0.26211	0.435	0.538	1.85641e-57
Strada	1.04802e-61	-0.272933	0.372	0.482	2.21058e-57
Wdr44	8.78347e-61	-0.303802	0.452	0.554	1.8527e-56
Relch	2.19315e-60	-0.269019	0.48	0.575	4.62601e-56
H1f0	2.23861e-60	0.328008	0.43	0.317	4.7219e-56
Pald1	5.21976e-60	-0.262144	0.481	0.573	1.101e-55
Tmem87a	1.15903e-59	-0.251923	0.354	0.461	2.44474e-55
Adgrl2	1.24929e-59	-0.339015	0.45	0.551	2.63512e-55
Susd3	1.47327e-59	-0.251752	0.432	0.536	3.10757e-55
Slc24a3	1.496e-59	-0.32027	0.57	0.674	3.1555e-55
Trim44	1.62249e-59	-0.25761	0.601	0.683	3.42233e-55
4930557K07Rik	1.66065e-59	0.332939	0.382	0.272	3.50281e-55
Xrn1	2.77841e-59	-0.271906	0.542	0.622	5.86049e-55
Zfp280d	3.16107e-59	-0.28148	0.442	0.538	6.66765e-55
Pik3r5	3.45547e-59	0.310218	0.727	0.636	7.28863e-55
Rasa1	3.15107e-58	-0.257576	0.629	0.708	6.64656e-54
Cog5	3.46021e-58	-0.274026	0.636	0.711	7.29863e-54
Copg2	3.49359e-58	-0.296428	0.418	0.519	7.36903e-54
Mtr	3.56587e-58	-0.254047	0.454	0.554	7.52148e-54
Zzz3	6.85117e-58	-0.261344	0.443	0.541	1.44512e-53
Pard3b	8.69382e-58	-0.38963	0.615	0.688	1.83379e-53
Hmbox1	1.93506e-57	-0.258671	0.45	0.547	4.08162e-53
Kctd12	2.22324e-57	0.25978	0.975	0.977	4.68947e-53
Cwc22	2.79163e-57	-0.501357	0.457	0.54	5.88838e-53
Myo9a	3.70104e-57	-0.276754	0.729	0.785	7.80661e-53
Oma1	4.60498e-57	-0.259339	0.405	0.505	9.71329e-53
Bank1	4.78431e-57	-0.455069	0.244	0.355	1.00915e-52
Ube3c	6.54815e-57	-0.270192	0.464	0.556	1.3812e-52
Hook3	1.80316e-56	-0.251337	0.696	0.755	3.8034e-52
Large1	2.28387e-56	-0.295294	0.877	0.911	4.81737e-52
Spopl	4.19059e-56	-0.252487	0.309	0.413	8.83921e-52
Chrm3	4.40903e-56	0.310238	0.304	0.202	9.29996e-52
Rb1	6.61133e-56	-0.266163	0.594	0.674	1.39453e-51
Pmepa1	2.03728e-55	-0.259607	0.943	0.964	4.29723e-51
Asph	2.24283e-55	-0.250892	0.935	0.949	4.73079e-51
9930021J03Rik	2.85375e-55	-0.297968	0.498	0.585	6.01941e-51
Tcf20	3.00706e-55	-0.297007	0.529	0.609	6.34279e-51
Rc3h1	4.96728e-55	-0.26156	0.496	0.584	1.04775e-50
Btbd9	9.20089e-55	-0.277054	0.843	0.883	1.94074e-50
Phc3	5.58535e-54	-0.250558	0.422	0.519	1.17812e-49
Xpo7	6.29525e-54	-0.262778	0.374	0.474	1.32786e-49
Cwf19l2	6.9088e-54	-0.26241	0.517	0.6	1.45727e-49
Gigyf2	7.46646e-54	-0.255525	0.511	0.595	1.5749e-49
Lrch3	8.34602e-54	-0.264079	0.568	0.65	1.76043e-49
Dock11	1.06016e-53	-0.287836	0.684	0.746	2.2362e-49
Chn2	1.0931e-53	-0.254093	0.888	0.923	2.30567e-49
Kansl1l	1.14542e-53	-0.29699	0.446	0.546	2.41604e-49
Gm13710	1.34052e-53	-0.376822	0.486	0.577	2.82755e-49
Gtdc1	2.17259e-53	-0.294861	0.779	0.836	4.58265e-49
Smyd3	3.55858e-53	-0.304418	0.818	0.856	7.50611e-49
Gm37240	5.31605e-53	-0.265965	0.401	0.502	1.12131e-48
A630001G21Rik	5.86002e-53	-0.256826	0.496	0.581	1.23605e-48
Disc1	7.1922e-53	-0.274693	0.521	0.608	1.51705e-48
Nos1ap	9.88862e-53	-0.297353	0.616	0.698	2.08581e-48
Arfgef1	1.17102e-52	-0.259019	0.509	0.589	2.47004e-48
Klf12	1.77949e-52	-0.340337	0.807	0.852	3.75347e-48
Senp7	2.88427e-52	-0.265784	0.396	0.49	6.08378e-48
Fnip2	3.14057e-52	-0.295425	0.648	0.728	6.6244e-48
Maml2	4.27221e-52	-0.290317	0.885	0.92	9.01137e-48
Nr2c2	4.71578e-52	-0.272111	0.469	0.555	9.947e-48
Eri3	8.71438e-52	-0.254264	0.552	0.628	1.83813e-47
Lcorl	1.5269e-51	-0.260747	0.627	0.708	3.22069e-47
Bcl2l11	4.24742e-51	0.518203	0.566	0.487	8.95908e-47
Apobec1	1.00479e-50	0.25994	0.615	0.513	2.1194e-46
Foxp1	2.34602e-50	-0.268004	0.819	0.858	4.94847e-46
Cbfb	2.38019e-50	-0.259472	0.47	0.555	5.02053e-46
Ube2g1	2.58616e-50	-0.264707	0.37	0.465	5.45499e-46
Sltm	3.11472e-50	-0.252405	0.566	0.642	6.56988e-46
Gcnt2	5.42853e-50	0.292455	0.655	0.561	1.14504e-45
Scmh1	7.49124e-50	-0.279903	0.507	0.594	1.58013e-45
Ank2	2.43385e-49	-0.289789	0.786	0.833	5.13373e-45
Tbck	9.613e-49	-0.259917	0.447	0.53	2.02767e-44
Acss1	1.86124e-48	-0.255034	0.372	0.473	3.92591e-44
Sgce	2.73558e-48	-0.258058	0.497	0.58	5.77015e-44
Acer3	7.95861e-48	-0.257919	0.88	0.903	1.67871e-43
Exoc6b	1.46308e-47	-0.263237	0.641	0.71	3.08607e-43
Txnip	1.80796e-47	-0.270838	0.598	0.698	3.81352e-43
Slc38a9	2.50869e-47	-0.266259	0.465	0.548	5.29159e-43
Traf3	4.26945e-47	0.250156	0.772	0.698	9.00555e-43
St6gal1	6.27504e-47	-0.267017	0.591	0.671	1.32359e-42
2610203C22Rik	1.03344e-46	-0.2811	0.349	0.438	2.17983e-42
Zfp532	1.60595e-46	-0.261652	0.419	0.502	3.38742e-42
Gm26542	8.40785e-46	-0.252818	0.573	0.668	1.77347e-41
Bach2	1.01412e-45	-0.284207	0.818	0.867	2.13908e-41
Sgk3	2.0479e-45	-0.255281	0.451	0.533	4.31964e-41
Cox6a2	2.09849e-45	0.280709	0.542	0.438	4.42633e-41
Atxn7	4.37911e-45	-0.258945	0.466	0.546	9.23685e-41
Pacs1	6.65503e-45	-0.270264	0.599	0.672	1.40375e-40
Parp8	8.74754e-45	-0.267477	0.615	0.689	1.84512e-40
Oxr1	1.1882e-44	-0.278544	0.786	0.838	2.50627e-40
Plxdc1	1.22099e-44	-0.255324	0.429	0.508	2.57542e-40
Efnb2	4.83821e-44	0.41041	0.36	0.271	1.02052e-39
Tcf7l2	5.79716e-44	-0.254642	0.59	0.658	1.22279e-39
Atg10	5.33148e-41	-0.2619	0.613	0.676	1.12457e-36
Pik3r1	6.20027e-40	0.453724	0.909	0.919	1.30782e-35
Ube2h	8.21659e-40	0.265106	0.914	0.887	1.73313e-35
Sdccag8	1.71374e-39	-0.255571	0.495	0.564	3.61479e-35
Alkbh5	3.48605e-39	0.350002	0.554	0.456	7.35312e-35
Rcsd1	1.92335e-38	0.260951	0.838	0.824	4.05693e-34
AW554918	1.51596e-37	-0.262387	0.485	0.557	3.19761e-33
Gab1	9.58476e-37	-0.253018	0.481	0.558	2.02171e-32
Hdac8	4.62111e-36	-0.263714	0.528	0.605	9.7473e-32
Bcas3	7.15103e-36	-0.26154	0.67	0.722	1.50837e-31
Sdk1	1.21421e-35	-0.294528	0.505	0.583	2.56113e-31
Ifi27l2a	2.49959e-35	0.341845	0.368	0.279	5.27238e-31
Anapc15	1.43092e-34	-0.270556	0.647	0.692	3.01823e-30
Adamts16	3.93556e-34	-0.281547	0.217	0.295	8.30127e-30
Mmd	1.04894e-33	0.299155	0.323	0.247	2.21253e-29
Mxi1	9.95691e-32	0.316764	0.718	0.664	2.10021e-27
Tafa2	1.30666e-28	-0.288525	0.752	0.794	2.75613e-24
Trim35	2.08505e-27	0.313938	0.432	0.365	4.398e-23
Ifih1	2.49547e-26	0.308652	0.293	0.221	5.2637e-22
Ccl9	3.76434e-26	0.334663	0.606	0.544	7.94013e-22
Ank	6.88078e-26	0.281146	0.763	0.708	1.45136e-21
Wwox	9.94808e-22	-0.258984	0.71	0.769	2.09835e-17
Itgav	5.41613e-16	0.278646	0.812	0.818	1.14243e-11
Immp2l	5.78123e-16	-0.2569	0.643	0.679	1.21943e-11
Ctsc	8.06102e-10	0.288651	0.941	0.94	1.70031e-05
