## Supplementary table 2 for "NG2 glia protect against prion neurotoxicity by inhibiting prostaglandin E2 signaling"

### Sheet: Ptges+vsPtges-Microglia_DEG_Ctx
	p_val	avg_log2FC	pct.1	pct.2	p_val_adj
Ptges	0	1.07532	0.969	0	0
Gbp5	0	1.12795	0.589	0.245	0
Pde4b	0	1.00279	0.832	0.493	0
Clic4	0	1.23336	0.91	0.618	0
Cxcl2	0	1.68658	0.542	0.224	0
Bcl2a1a	0	1.02664	0.768	0.445	0
Bcl2a1b	0	0.902308	0.973	0.854	0
Srgn	0	0.945969	0.976	0.896	0
Gadd45b	0	0.906057	0.879	0.564	0
Nlrp3	0	1.035	0.874	0.638	0
Ifrd1	0	0.992946	0.922	0.703	0
Nfkbia	0	0.875682	0.971	0.882	0
Tnfaip2	0	1.15619	0.809	0.51	0
Nfkbiz	0	0.985748	0.956	0.763	0
Mir155hg	0	0.900222	0.528	0.199	0
Tnf	0	1.01864	0.922	0.674	0
Tnfsf9	0	1.03823	0.55	0.223	0
Ehd1	0	0.596109	0.502	0.187	0
Ier2	2.42627e-298	0.886754	0.911	0.658	5.11774e-294
Dusp2	3.39285e-290	0.939633	0.666	0.324	7.15653e-286
Egr1	1.78455e-285	0.849345	0.92	0.67	3.76416e-281
Dusp1	1.02175e-280	0.845493	0.889	0.603	2.15518e-276
Bcl2a1d	3.14565e-275	0.750589	0.923	0.693	6.63512e-271
Il1b	1.72779e-274	1.12097	0.793	0.515	3.64443e-270
Cd14	2.87726e-272	0.944473	0.942	0.859	6.06901e-268
Pim1	8.49698e-266	0.735815	0.607	0.284	1.79227e-261
Tnfaip3	8.10822e-265	0.735098	0.949	0.75	1.71027e-260
Fos	7.71627e-260	0.81744	0.939	0.732	1.62759e-255
Itga5	1.08755e-256	0.959441	0.626	0.324	2.29398e-252
Ccrl2	6.13131e-254	0.742099	0.94	0.724	1.29328e-249
Casp4	4.01982e-251	0.680798	0.838	0.544	8.47901e-247
Cdkn1a	8.26953e-250	0.903132	0.673	0.367	1.74429e-245
Mapkapk2	3.41173e-249	0.743356	0.97	0.841	7.19636e-245
Il1a	6.67092e-244	0.880994	0.915	0.771	1.4071e-239
Atf3	8.80277e-244	0.725897	0.964	0.813	1.85677e-239
Icam1	1.20476e-241	0.91617	0.905	0.745	2.54119e-237
H3f3b	1.82083e-241	0.644845	0.999	0.998	3.84068e-237
Ppp1r15a	1.13497e-240	0.752996	0.87	0.595	2.394e-236
Smim3	1.26433e-236	0.698947	0.769	0.48	2.66685e-232
Kdm6b	1.21665e-232	0.748095	0.777	0.494	2.56628e-228
Socs3	3.27148e-232	0.727942	0.864	0.607	6.90052e-228
Nfkb1	5.79748e-232	0.714825	0.98	0.956	1.22286e-227
Dusp5	1.45119e-229	0.60471	0.504	0.222	3.061e-225
P2ry12	1.66061e-227	-0.665388	0.892	0.976	3.50272e-223
Litaf	2.00848e-227	0.578741	0.949	0.807	4.2365e-223
Lilrb4a	3.46071e-225	0.649432	0.506	0.228	7.29968e-221
Maff	8.16927e-225	0.513738	0.587	0.287	1.72314e-220
Junb	8.65194e-225	0.622615	0.984	0.918	1.82495e-220
Zfp36	3.02471e-224	0.621402	0.96	0.816	6.38003e-220
Hmgb2	4.35143e-223	0.714361	0.885	0.67	9.17848e-219
Rsrp1	1.16137e-222	-0.781784	0.594	0.809	2.44967e-218
Otulinl	2.43572e-219	-0.618635	0.855	0.954	5.13765e-215
Btg2	1.2918e-218	0.648892	0.954	0.825	2.7248e-214
Mthfsl	1.24394e-216	0.774411	0.715	0.448	2.62384e-212
Ell2	2.26991e-213	0.914884	0.685	0.409	4.78791e-209
Rasgef1b	3.63021e-213	0.698319	0.955	0.853	7.6572e-209
Fth1	6.88119e-213	0.593557	1	1	1.45145e-208
Gm17056	9.96073e-212	0.484577	0.497	0.217	2.10102e-207
Gem	4.55178e-210	0.766084	0.858	0.598	9.60108e-206
Sdc4	1.77767e-208	1.01495	0.706	0.456	3.74963e-204
Fosb	9.83814e-208	0.736131	0.789	0.496	2.07516e-203
Ikzf1	6.8349e-207	-0.666008	0.861	0.959	1.44169e-202
Arl5c	3.22162e-206	0.837255	0.82	0.603	6.79537e-202
Numb	1.31375e-204	-0.723946	0.864	0.954	2.77109e-200
Iqgap1	7.81013e-204	0.537385	0.441	0.19	1.64739e-199
Arhgap5	3.61543e-203	-0.666223	0.922	0.976	7.62604e-199
Selplg	2.99345e-202	-0.670786	0.861	0.95	6.31407e-198
Cd83	9.34815e-201	0.564301	0.996	0.969	1.97181e-196
Marcksl1	6.02611e-198	0.697208	0.781	0.525	1.27109e-193
Tmem119	3.9027e-196	-0.653937	0.715	0.895	8.23196e-192
Ccl4	6.0488e-194	0.803786	0.938	0.857	1.27587e-189
Mcl1	7.52164e-194	0.523449	0.974	0.911	1.58654e-189
Gm10790	3.80561e-192	-0.741646	0.568	0.797	8.02716e-188
Csrnp1	4.40685e-192	0.449924	0.488	0.226	9.29538e-188
Plek	4.43636e-189	0.637658	0.999	0.997	9.35761e-185
Tank	6.45347e-189	0.7458	0.858	0.693	1.36123e-184
Inpp5d	2.77218e-187	-0.533503	0.969	0.993	5.84737e-183
Jun	6.0162e-186	0.627256	0.949	0.823	1.269e-181
Ier3	6.63864e-185	0.700911	0.802	0.536	1.40029e-180
Cybb	4.9709e-184	1.19295	0.341	0.135	1.04851e-179
Ccl3	2.04818e-182	0.801806	0.909	0.778	4.32022e-178
Zfhx3	4.15299e-182	-0.565936	0.977	0.992	8.7599e-178
Txnrd1	6.93209e-182	0.723888	0.74	0.508	1.46219e-177
Gch1	2.0375e-181	0.593604	0.548	0.287	4.29771e-177
Tuba1c	1.4527e-179	0.453218	0.642	0.357	3.06418e-175
Dhx40	1.24747e-176	1.30786	0.532	0.296	2.63128e-172
Plaur	1.63808e-176	0.602609	0.763	0.524	3.4552e-172
Irf1	3.10179e-176	0.725824	0.709	0.451	6.5426e-172
Gm10634	9.10626e-176	0.513505	0.672	0.38	1.92078e-171
Slco2b1	5.49527e-173	-0.633047	0.697	0.863	1.15912e-168
Lilr4b	1.37482e-172	0.400121	0.271	0.094	2.89991e-168
Jund	2.18107e-172	0.542546	0.972	0.909	4.60053e-168
Cxcl16	5.46979e-172	0.525759	0.91	0.766	1.15374e-167
Phlda1	1.41033e-171	0.725716	0.368	0.155	2.97481e-167
Hivep2	8.84625e-170	0.641057	0.915	0.76	1.86594e-165
Gtf2h2	1.62856e-169	-0.593738	0.527	0.75	3.43513e-165
Il12b	2.63043e-169	1.63215	0.333	0.134	5.54838e-165
Vsir	4.12868e-169	-0.48483	0.9	0.964	8.70863e-165
Rapgef5	1.45257e-167	-0.556705	0.963	0.988	3.06391e-163
Lpl	3.97741e-167	1.00571	0.502	0.258	8.38954e-163
Cxcl14	1.54901e-166	0.648457	0.426	0.198	3.26733e-162
Fgd2	5.01406e-166	-0.561288	0.624	0.822	1.05762e-161
Ulk2	1.0333e-165	-0.585241	0.745	0.885	2.17953e-161
Gm14023	1.16448e-165	0.541785	0.687	0.411	2.45624e-161
Pag1	2.20763e-165	-0.589425	0.945	0.98	4.65656e-161
Maf	2.9233e-165	-0.62398	0.804	0.919	6.16611e-161
Dock4	3.21121e-165	-0.537366	0.986	0.995	6.7734e-161
Arhgap45	8.41229e-165	-0.570311	0.618	0.796	1.7744e-160
Ssh2	2.22029e-164	-0.602222	0.927	0.975	4.68326e-160
Elmo1	5.11869e-164	-0.562449	0.987	0.995	1.07969e-159
Nr4a1	9.47833e-164	0.536278	0.871	0.655	1.99926e-159
Vim	6.78012e-163	0.842892	0.301	0.116	1.43013e-158
Cebpb	9.63932e-162	0.577747	0.922	0.804	2.03322e-157
Alcam	9.18242e-161	0.760723	0.337	0.138	1.93685e-156
Rab20	3.13782e-160	0.474949	0.813	0.576	6.61859e-156
Tlr2	8.59548e-160	0.593549	0.85	0.69	1.81304e-155
Ptger4	1.19598e-159	0.492627	0.354	0.15	2.52269e-155
Cpd	7.79575e-159	0.637478	0.866	0.711	1.64436e-154
Rel	7.08464e-158	0.556431	0.951	0.874	1.49436e-153
Gm2629	9.48971e-158	-0.603006	0.744	0.88	2.00166e-153
Abca9	5.40348e-156	-0.559762	0.764	0.899	1.13976e-151
Spp1	5.67508e-156	1.50322	0.75	0.572	1.19704e-151
Sod2	9.77091e-156	0.576038	0.618	0.386	2.06098e-151
Frmd4a	1.92754e-155	-0.539104	0.941	0.98	4.06576e-151
Dip2b	1.06975e-154	-0.520356	0.91	0.964	2.25643e-150
Zc3h12c	1.63805e-154	0.933807	0.636	0.419	3.45515e-150
Gas7	4.75424e-154	0.496552	0.393	0.18	1.00281e-149
Sqstm1	6.93371e-154	0.683742	0.919	0.802	1.46253e-149
Btg1	1.3411e-153	0.473483	0.966	0.908	2.82879e-149
Hpgds	1.86843e-153	-0.440654	0.954	0.989	3.94107e-149
Rnf19b	2.15169e-153	0.593649	0.892	0.744	4.53855e-149
Tagln2	1.05603e-152	0.508681	0.674	0.436	2.22748e-148
Srgap2	9.3814e-152	-0.546266	0.969	0.992	1.97882e-147
Id2	1.16183e-151	0.633766	0.865	0.697	2.45064e-147
Sall1	3.63551e-151	-0.544316	0.667	0.844	7.66838e-147
Rab7b	5.11508e-151	0.592341	0.681	0.43	1.07892e-146
Tanc2	1.05716e-150	-0.523577	0.981	0.995	2.22988e-146
Tgif1	1.87952e-149	0.437796	0.81	0.576	3.96447e-145
Siglech	3.01776e-149	-0.562737	0.825	0.939	6.36535e-145
Serinc3	6.33656e-149	-0.394779	0.986	0.996	1.33657e-144
Sgms1	1.38743e-148	0.690706	0.85	0.71	2.92651e-144
Dock8	2.15847e-148	-0.569134	0.889	0.952	4.55287e-144
Ckap2l	3.67784e-147	0.382743	0.433	0.206	7.75768e-143
Birc3	5.20251e-147	0.566006	0.837	0.635	1.09736e-142
Zfp710	1.212e-146	-0.60439	0.706	0.848	2.55646e-142
Cd52	2.3652e-146	0.561981	0.981	0.948	4.98892e-142
4833445I07Rik	3.43241e-145	0.259548	0.275	0.103	7.23999e-141
Dusp16	3.62324e-145	0.518396	0.845	0.648	7.64251e-141
Plcl2	9.48569e-143	-0.578755	0.886	0.953	2.00082e-138
Rreb1	1.69653e-142	-0.56841	0.901	0.957	3.57848e-138
Anxa5	6.42362e-142	0.583802	0.7	0.489	1.35493e-137
Nfe2l2	1.47677e-141	0.463139	0.98	0.955	3.11494e-137
4933406I18Rik	3.23898e-141	-0.669784	0.872	0.949	6.83198e-137
Chd4	4.02741e-141	0.596487	0.952	0.895	8.49502e-137
AC149090.1	1.31263e-140	-0.540288	0.608	0.783	2.76874e-136
Dcstamp	5.944e-140	0.942842	0.296	0.123	1.25377e-135
Ftl1	1.17947e-138	0.411126	1	1	2.48785e-134
Relb	2.33561e-138	0.430595	0.792	0.564	4.9265e-134
Tnfaip8	1.63488e-137	0.543056	0.744	0.542	3.44846e-133
P2ry13	2.97883e-137	-0.491018	0.68	0.84	6.28326e-133
Gm35188	3.23147e-137	-0.702708	0.382	0.611	6.81614e-133
Ptgs1	4.51679e-137	-0.525073	0.745	0.885	9.52726e-133
Fabp5	1.91783e-136	1.07426	0.529	0.314	4.04528e-132
Malt1	4.33237e-136	1.09796	0.707	0.537	9.13826e-132
Csf1	7.43007e-135	0.736883	0.855	0.737	1.56723e-130
Pan3	3.12755e-134	-0.52521	0.823	0.915	6.59694e-130
Itgax	1.34234e-133	0.536666	0.812	0.626	2.83139e-129
Lgals3	2.45762e-133	0.864703	0.375	0.179	5.18385e-129
2011-09-01	2.38759e-132	0.555413	0.565	0.345	5.03614e-128
Ifitm10	4.80565e-132	-0.601475	0.715	0.859	1.01366e-127
Tubgcp5	6.90081e-132	-0.549483	0.489	0.698	1.45559e-127
Entpd1	7.25284e-132	-0.508247	0.87	0.953	1.52984e-127
Ucp2	7.48805e-132	0.385836	0.989	0.97	1.57945e-127
H2-Q7	1.18853e-131	0.438392	0.707	0.463	2.50697e-127
Pwwp2a	1.25262e-131	-0.516514	0.559	0.752	2.64215e-127
Snx29	2.49363e-131	-0.507495	0.894	0.959	5.25982e-127
Pip4k2a	3.5076e-131	-0.479652	0.922	0.968	7.39858e-127
Flt1	3.91829e-131	0.369069	0.257	0.099	8.26484e-127
Igf1	6.22371e-131	0.879132	0.351	0.164	1.31277e-126
Ifngr1	8.75996e-131	-0.43414	0.899	0.956	1.84774e-126
Sowahc	2.08178e-129	0.451638	0.903	0.776	4.39109e-125
Gm20186	8.58358e-129	0.525496	0.396	0.196	1.81053e-124
Tyrobp	8.60856e-129	0.330503	1	1	1.8158e-124
Gm34455	1.00308e-128	0.374261	0.574	0.333	2.1158e-124
Csmd3	3.20842e-128	-0.669675	0.877	0.963	6.76752e-124
Plekho2	5.77699e-128	0.41099	0.831	0.612	1.21854e-123
Acap2	6.09685e-128	-0.469717	0.778	0.888	1.28601e-123
Med12l	1.20627e-127	-0.555292	0.488	0.688	2.54438e-123
Lgmn	4.34739e-127	-0.300016	1	0.999	9.16995e-123
Creb5	7.8305e-127	0.522386	0.553	0.321	1.65169e-122
Egr2	6.71579e-126	0.368931	0.422	0.212	1.41656e-121
Gpr34	6.97805e-126	-0.427522	0.957	0.988	1.47188e-121
AI504432	7.96741e-126	0.600022	0.424	0.227	1.68057e-121
Tnip1	3.55045e-124	0.408071	0.572	0.353	7.48897e-120
Ccnl1	6.19062e-124	0.412607	0.952	0.86	1.30579e-119
Hsp90ab1	3.30379e-123	0.348181	0.998	0.993	6.96868e-119
Cd63	7.6586e-123	0.472353	0.997	0.986	1.61543e-118
0610040J01Rik	7.70402e-123	-0.549983	0.583	0.764	1.62501e-118
Neat1	1.35759e-122	0.529022	0.776	0.574	2.86356e-118
Fxyd5	1.3866e-121	0.497397	0.562	0.347	2.92476e-117
Fam49b	2.07989e-121	-0.390513	0.983	0.993	4.38711e-117
Axl	3.75309e-121	0.457129	0.768	0.573	7.9164e-117
St3gal1	8.40305e-120	0.365895	0.311	0.139	1.77246e-115
Lyn	8.81568e-120	-0.370666	0.995	0.998	1.85949e-115
Qk	1.52338e-119	-0.377223	0.997	0.999	3.21326e-115
Capg	1.43675e-118	0.517431	0.456	0.252	3.03055e-114
Klf2	8.26858e-118	0.618629	0.559	0.34	1.74409e-113
Hspa8	2.10616e-117	0.358845	0.993	0.981	4.44252e-113
Adap2	3.09739e-117	-0.440962	0.866	0.95	6.53333e-113
Zswim4	3.26443e-117	0.356828	0.516	0.296	6.88567e-113
Mbnl1	6.32204e-117	-0.446461	0.973	0.989	1.33351e-112
Nfkbid	1.53142e-116	0.47476	0.684	0.451	3.23022e-112
Rhoc	1.64252e-116	0.369585	0.489	0.281	3.46456e-112
Mdfic	3.03538e-116	0.360276	0.365	0.177	6.40252e-112
Frmd4b	5.29373e-116	-0.452396	0.912	0.963	1.11661e-111
Nfkbie	1.20735e-115	0.374626	0.549	0.331	2.54667e-111
Ptma	5.82157e-115	0.325421	0.999	0.997	1.22794e-110
Ints6l	7.3479e-114	-0.537894	0.549	0.735	1.54989e-109
Cx3cr1	7.6261e-114	-0.304917	0.996	0.999	1.60857e-109
Rhbdf2	1.23078e-113	0.310739	0.446	0.242	2.59608e-109
Pabpc1	1.96977e-112	0.290998	0.995	0.99	4.15483e-108
Abi3	3.553e-112	-0.418865	0.749	0.869	7.49435e-108
Gm31718	8.14631e-112	0.342652	0.484	0.275	1.7183e-107
Ivns1abp	1.53139e-110	-0.457887	0.766	0.871	3.23016e-106
Sppl3	2.29757e-110	-0.439231	0.591	0.758	4.84627e-106
Nsd1	2.9125e-110	-0.462989	0.731	0.847	6.14333e-106
Basp1	3.2374e-110	0.33719	1	0.998	6.82866e-106
Rabgef1	3.2655e-110	0.381747	0.782	0.575	6.88793e-106
Nfia	5.94341e-110	-0.529749	0.826	0.916	1.25364e-105
Plau	6.13983e-110	0.615596	0.558	0.352	1.29507e-105
Phf14	9.36607e-110	-0.47391	0.77	0.875	1.97559e-105
Apoe	1.64454e-108	0.612462	0.999	0.997	3.46882e-104
Ppp1r9a	2.85696e-108	-0.487358	0.843	0.925	6.02618e-104
Wfdc17	3.35314e-108	0.442793	0.304	0.141	7.07278e-104
2001-03-01	4.80948e-108	-0.494397	0.591	0.754	1.01446e-103
Fam20c	5.31685e-108	0.633796	0.86	0.727	1.12148e-103
Fcho2	9.20429e-108	-0.421147	0.834	0.915	1.94146e-103
Csf1r	2.91363e-107	-0.283148	0.997	0.999	6.14572e-103
Ophn1	3.54521e-107	-0.457765	0.915	0.967	7.47792e-103
Cd274	6.54388e-107	0.646276	0.657	0.46	1.3803e-102
Mir22hg	8.42856e-107	0.265371	0.356	0.177	1.77784e-102
Arsb	1.11551e-106	-0.422802	0.956	0.984	2.35295e-102
Rptor	1.83025e-106	-0.440426	0.779	0.879	3.86054e-102
Tmsb4x	3.63044e-106	0.2773	1	1	7.65769e-102
Lrrc8b	7.3338e-106	0.351802	0.542	0.331	1.54692e-101
Osm	7.447e-106	0.487225	0.504	0.302	1.5708e-101
Dpys	8.64249e-106	0.287181	0.353	0.176	1.82296e-101
Arih2	1.02139e-105	0.518649	0.781	0.63	2.15442e-101
Cdh23	1.55728e-105	-0.513781	0.594	0.782	3.28477e-101
Apoc1	2.8125e-105	0.726104	0.373	0.195	5.93241e-101
Chd9	5.93744e-105	-0.456002	0.909	0.962	1.25238e-100
Apbb1ip	1.00622e-104	-0.434638	0.986	0.993	2.12243e-100
Myo1e	1.97617e-104	0.67629	0.883	0.779	4.16833e-100
Rbms1	1.98178e-104	0.363096	0.598	0.387	4.18018e-100
Pvr	3.16861e-104	0.271546	0.311	0.146	6.68355e-100
Fabp3	1.11973e-103	0.299971	0.318	0.152	2.36185e-99
Ier5	1.41709e-103	0.346605	0.932	0.813	2.98907e-99
Bcl6	2.774e-103	0.40306	0.686	0.478	5.85121e-99
Gapdh	6.94683e-103	0.443858	0.957	0.899	1.46529e-98
Ms4a6c	8.79712e-103	0.497784	0.503	0.313	1.85558e-98
Itpkc	1.90979e-102	0.479326	0.39	0.208	4.02831e-98
Pld1	4.63276e-102	-0.494352	0.581	0.75	9.77188e-98
Hspa5	1.11979e-101	0.535047	0.985	0.963	2.36198e-97
Zeb1	1.1784e-101	-0.499554	0.692	0.841	2.48559e-97
Dot1l	1.56611e-101	0.351053	0.557	0.348	3.30339e-97
Il6ra	4.05158e-101	-0.420948	0.662	0.808	8.546e-97
Nrip1	4.15464e-101	-0.423689	0.82	0.913	8.76338e-97
Ccr5	1.91046e-100	-0.479036	0.72	0.871	4.02974e-96
P3h2	2.50357e-100	-0.539019	0.612	0.782	5.28079e-96
Adgrg1	2.48024e-99	-0.420325	0.507	0.694	5.23157e-95
Egr3	3.8525e-99	0.432057	0.562	0.341	8.12608e-95
Xylt1	6.14975e-99	0.489024	0.509	0.309	1.29717e-94
Skil	2.01361e-98	0.365759	0.983	0.956	4.24731e-94
Zfp652	3.31064e-98	-0.435454	0.658	0.79	6.98314e-94
Glipr1	4.9238e-98	0.330156	0.393	0.211	1.03858e-93
Odc1	9.35302e-98	0.410187	0.521	0.321	1.97283e-93
Celf2	9.74976e-98	-0.391624	0.949	0.979	2.05652e-93
Maml3	2.79459e-97	-0.45838	0.954	0.98	5.89464e-93
Cyth4	2.81783e-97	-0.360919	0.88	0.94	5.94366e-93
N4bp1	2.96295e-97	0.518805	0.756	0.624	6.24976e-93
Tspan14	3.21987e-97	-0.438939	0.529	0.694	6.79166e-93
Rpl41	6.07352e-97	0.252828	1	1	1.28109e-92
8030442B05Rik	6.72234e-97	-0.580587	0.353	0.556	1.41794e-92
Kansl1	1.16829e-96	-0.418879	0.889	0.943	2.46428e-92
Tpm4	2.37325e-96	0.332415	0.579	0.377	5.00589e-92
Cstb	3.14786e-96	0.530459	0.815	0.687	6.63977e-92
Trib1	3.96867e-96	0.401185	0.542	0.35	8.37111e-92
Plcg2	5.2224e-96	-0.419916	0.738	0.843	1.10156e-91
Pde3b	1.03459e-95	-0.415329	0.932	0.983	2.18226e-91
Zc3h12a	1.60275e-95	0.344263	0.602	0.395	3.38067e-91
Tcim	4.38537e-95	0.440166	0.416	0.233	9.25006e-91
Rere	5.44213e-95	-0.438505	0.803	0.888	1.14791e-90
Atp6v0c	5.24574e-94	0.309337	0.995	0.989	1.10648e-89
Gm1673	1.37589e-93	0.347367	0.391	0.216	2.90217e-89
Dock10	3.0331e-93	-0.447136	0.866	0.929	6.39771e-89
Actg1	4.71809e-93	0.326863	0.996	0.982	9.95187e-89
Crip1	7.56714e-93	0.512284	0.507	0.325	1.59614e-88
Stat3	1.22533e-92	0.409569	0.88	0.778	2.58459e-88
C5ar1	1.8735e-92	0.579206	0.658	0.479	3.95178e-88
Atp1a3	5.74487e-92	0.262876	0.356	0.187	1.21177e-87
Cd74	8.32747e-92	0.676282	0.664	0.478	1.75651e-87
Slc12a6	1.10661e-91	-0.451899	0.769	0.872	2.33416e-87
Herc2	1.329e-91	-0.387468	0.842	0.913	2.80325e-87
Nr4a3	2.35485e-91	0.414282	0.293	0.14	4.96709e-87
Slfn2	3.29615e-91	0.461818	0.498	0.31	6.95257e-87
Nfkbib	3.40231e-91	0.290249	0.585	0.381	7.17649e-87
Lpcat2	4.99967e-91	-0.33025	0.961	0.986	1.05458e-86
Eif1	1.12905e-90	0.26058	0.999	0.993	2.38151e-86
Vat1	1.43443e-90	0.316992	0.316	0.161	3.02565e-86
Btg3	1.85067e-90	0.301838	0.513	0.314	3.90361e-86
Man1a2	2.5212e-90	-0.378945	0.816	0.896	5.31796e-86
Gna12	4.38305e-90	-0.397952	0.766	0.87	9.24516e-86
Lyz2	4.44484e-90	0.743255	0.968	0.93	9.3755e-86
Camk2d	8.38165e-90	-0.43622	0.794	0.887	1.76794e-85
Errfi1	1.22722e-89	0.784914	0.569	0.398	2.58858e-85
Mertk	2.85777e-89	-0.3736	0.954	0.985	6.0279e-85
Rin2	4.92462e-89	-0.443707	0.792	0.882	1.03875e-84
Aldoa	1.95798e-88	0.391696	0.902	0.819	4.12998e-84
Sptan1	3.12837e-88	0.381679	0.587	0.399	6.59868e-84
Arpc1b	3.2659e-88	0.26613	0.99	0.968	6.88877e-84
Klf6	5.18782e-88	0.457504	0.809	0.663	1.09427e-83
Scamp2	6.54614e-88	-0.332991	0.894	0.942	1.38078e-83
Itch	7.87376e-88	-0.413659	0.644	0.777	1.66081e-83
Cttnbp2nl	1.36844e-87	-0.369957	0.897	0.95	2.88644e-83
Ankrd44	1.66382e-87	-0.382378	0.862	0.935	3.50949e-83
Cmss1	4.58345e-87	-0.333255	0.999	0.999	9.66788e-83
Arhgef3	1.05499e-86	0.336221	0.328	0.173	2.2253e-82
Agps	2.09648e-86	-0.411431	0.595	0.736	4.42211e-82
Dcbld2	1.40894e-85	0.32705	0.334	0.179	2.97187e-81
Cst7	2.74341e-85	0.571228	0.723	0.563	5.78668e-81
Ldlrad4	3.83838e-85	-0.359644	0.995	0.997	8.09629e-81
Plin2	6.12818e-85	0.410566	0.461	0.288	1.29262e-80
Rap1gds1	6.55021e-85	-0.404562	0.909	0.954	1.38164e-80
Ctse	1.91543e-84	0.318511	0.59	0.388	4.04022e-80
Cdk8	2.51979e-84	-0.372887	0.953	0.978	5.31499e-80
Cnot2	3.42025e-84	-0.390792	0.707	0.819	7.21434e-80
Atp8a2	7.49505e-84	-0.416668	0.809	0.911	1.58093e-79
Strn3	7.78026e-84	-0.40326	0.682	0.79	1.64109e-79
Plxna4	1.06694e-83	-0.518826	0.672	0.815	2.25049e-79
Pten	1.52488e-83	-0.371547	0.733	0.827	3.21643e-79
Wasf2	1.69053e-83	-0.311425	0.96	0.98	3.56583e-79
Cd44	2.88706e-83	0.361601	0.253	0.12	6.08967e-79
Tmem176a	1.13043e-82	0.479103	0.658	0.487	2.38442e-78
Adam10	1.27111e-82	-0.360294	0.84	0.91	2.68115e-78
Slc7a1	1.44478e-82	0.299754	0.468	0.287	3.04748e-78
Lcor	2.36322e-82	-0.419986	0.528	0.69	4.98473e-78
Vmp1	8.58733e-82	0.282502	0.934	0.828	1.81133e-77
Rhoh	1.50661e-81	-0.385487	0.674	0.808	3.17789e-77
Gnas	2.40413e-81	0.282676	0.999	0.997	5.07102e-77
H2-D1	3.48884e-81	0.295362	0.999	0.995	7.359e-77
Cst3	3.63958e-81	-0.284848	1	1	7.67698e-77
Serf2	1.54083e-80	0.269986	0.994	0.982	3.25008e-76
Pik3cd	1.84663e-80	-0.416062	0.512	0.658	3.8951e-76
Emp3	1.9826e-80	0.341115	0.496	0.316	4.1819e-76
Csf3r	3.67511e-80	-0.330413	0.922	0.965	7.75191e-76
Stk40	4.63643e-80	0.321135	0.605	0.425	9.77963e-76
Alpk1	6.33773e-80	0.273165	0.311	0.162	1.33682e-75
Rnf149	8.74063e-80	0.553026	0.547	0.38	1.84366e-75
Socs2	1.13398e-79	0.286496	0.314	0.166	2.39191e-75
Unc93b1	1.26633e-79	-0.257237	0.991	0.996	2.67106e-75
Ltc4s	1.31706e-79	-0.386089	0.735	0.861	2.77808e-75
Etl4	3.31801e-79	0.430925	0.564	0.382	6.99867e-75
Gm26887	8.17069e-79	0.255372	0.326	0.173	1.72344e-74
Stk38l	1.53151e-78	0.468616	0.681	0.511	3.23042e-74
C9orf72	3.87098e-78	0.338066	0.77	0.618	8.16507e-74
Nek7	5.42201e-78	-0.338251	0.9	0.944	1.14366e-73
Evl	8.58922e-78	-0.357286	0.756	0.846	1.81172e-73
Sirpa	9.91969e-78	-0.290709	0.997	0.996	2.09236e-73
Dnm2	1.25688e-77	-0.341859	0.764	0.854	2.65113e-73
Epb41l2	1.94119e-77	-0.269135	0.999	0.999	4.09454e-73
Gng5	3.33796e-77	0.266036	0.989	0.963	7.04076e-73
Lrch1	9.70233e-77	-0.36676	0.916	0.953	2.04651e-72
Tgm2	1.20065e-76	0.413699	0.619	0.446	2.53252e-72
Optn	2.12396e-76	0.279942	0.601	0.407	4.48007e-72
Slc29a3	2.62441e-76	-0.32736	0.78	0.866	5.53566e-72
Kmt2c	7.29828e-76	-0.372813	0.753	0.843	1.53943e-71
Tbc1d4	7.3443e-76	0.444053	0.45	0.283	1.54913e-71
Cd33	8.34302e-76	-0.356473	0.719	0.833	1.75979e-71
Ccr6	8.5033e-76	-0.420462	0.615	0.757	1.7936e-71
Rbm26	1.02927e-75	-0.33656	0.724	0.842	2.17103e-71
Pkig	3.32403e-75	-0.373211	0.632	0.756	7.01138e-71
Bin2	3.83964e-75	-0.339919	0.808	0.88	8.09896e-71
Pnpla7	5.34875e-75	-0.41236	0.772	0.861	1.12821e-70
Osbpl8	5.62927e-75	0.661982	0.881	0.831	1.18738e-70
Hspa14	7.78475e-75	0.291393	0.598	0.417	1.64204e-70
Arhgap12	3.00965e-74	-0.375048	0.567	0.712	6.34825e-70
Mycbp2	4.32352e-74	-0.344287	0.903	0.944	9.1196e-70
Sfi1	5.57486e-74	-0.403675	0.373	0.536	1.1759e-69
Gcnt1	6.24437e-74	-0.388746	0.662	0.769	1.31713e-69
Pnisr	7.21839e-74	-0.345395	0.707	0.816	1.52257e-69
Nav2	1.02399e-73	-0.383429	0.967	0.991	2.1599e-69
Gm26532	1.03392e-73	0.269915	0.519	0.327	2.18084e-69
Plekho1	1.50226e-73	-0.316609	0.8	0.879	3.16872e-69
Ppp3ca	1.98013e-73	-0.349896	0.947	0.97	4.1767e-69
Gpr84	5.77037e-73	0.638429	0.656	0.527	1.21714e-68
Gm11613	7.40295e-73	0.25352	0.575	0.388	1.56151e-68
Snx13	7.62058e-73	-0.386393	0.648	0.767	1.60741e-68
Ezr	1.87484e-72	0.270706	0.373	0.217	3.95461e-68
Smg1	2.57964e-72	-0.359379	0.655	0.775	5.44124e-68
H2-K1	3.41243e-72	0.288129	0.997	0.981	7.19783e-68
Atox1	3.90296e-72	0.259413	0.988	0.953	8.23252e-68
Foxn3	9.41013e-72	-0.304785	0.987	0.993	1.98488e-67
Rai14	2.31447e-71	0.310378	0.555	0.371	4.88191e-67
Psmb6	3.10107e-71	0.303732	0.798	0.648	6.54109e-67
Gpr65	3.92631e-71	0.252443	0.384	0.225	8.28177e-67
Map3k3	4.29939e-71	-0.373966	0.573	0.706	9.0687e-67
Tnrc6b	5.73577e-71	-0.352271	0.804	0.879	1.20985e-66
Vrk2	5.94865e-71	-0.403435	0.547	0.686	1.25475e-66
Rbbp8	6.4214e-71	0.288008	0.472	0.299	1.35447e-66
Arf4	7.81766e-71	0.352371	0.912	0.826	1.64898e-66
Hmox1	3.22629e-70	0.361527	0.49	0.326	6.80521e-66
Lgals1	4.23004e-70	0.524801	0.522	0.363	8.92243e-66
Slc11a1	4.384e-70	0.325099	0.701	0.536	9.24718e-66
Rnase4	8.25348e-70	-0.303453	0.941	0.977	1.74091e-65
Tmsb10	8.68191e-70	0.481918	0.756	0.631	1.83128e-65
Slc2a5	1.5597e-69	-0.399503	0.428	0.59	3.28987e-65
Prdx1	2.87186e-69	0.420431	0.931	0.876	6.05762e-65
Tnfrsf11a	1.35764e-68	-0.426589	0.593	0.712	2.86366e-64
Pmaip1	1.94645e-68	0.283171	0.476	0.305	4.10565e-64
Fam91a1	2.00253e-68	-0.351433	0.559	0.683	4.22394e-64
Rab8b	2.12906e-68	0.350678	0.958	0.924	4.49083e-64
Il4i1	2.91457e-68	0.413882	0.348	0.204	6.14771e-64
Spag9	3.71295e-68	0.330858	0.937	0.9	7.83172e-64
Swap70	4.13771e-68	0.438641	0.745	0.615	8.72767e-64
Agmo	7.7313e-68	-0.450587	0.718	0.832	1.63076e-63
Arhgap39	8.06601e-68	-0.369782	0.619	0.747	1.70136e-63
Csf2ra	9.86346e-68	0.328875	0.675	0.519	2.0805e-63
Zfp292	1.28676e-67	-0.358436	0.652	0.759	2.71416e-63
Lrba	1.50803e-67	-0.45506	0.458	0.603	3.18089e-63
Crybb1	1.52897e-67	-0.41455	0.33	0.508	3.22505e-63
Golm1	2.17878e-67	-0.289757	0.921	0.952	4.5957e-63
Calm1	2.7051e-67	0.341239	0.974	0.942	5.70587e-63
Daglb	2.97898e-67	-0.337761	0.84	0.91	6.28357e-63
Arglu1	3.29919e-67	-0.324976	0.775	0.847	6.95898e-63
Akap10	4.49743e-67	-0.389017	0.525	0.668	9.48644e-63
Itpr2	4.68025e-67	-0.335203	0.893	0.932	9.87205e-63
Lrpap1	7.5769e-67	0.303476	0.836	0.723	1.59819e-62
Usp24	8.76387e-67	-0.353835	0.557	0.684	1.84856e-62
Tmem86a	9.8473e-67	-0.321511	0.71	0.812	2.07709e-62
Nav3	1.34109e-66	-0.430857	0.94	0.974	2.82875e-62
Ccl12	1.36716e-66	0.556903	0.572	0.423	2.88375e-62
Phc2	2.21575e-66	-0.396542	0.553	0.687	4.67369e-62
Hacd2	2.91953e-66	0.373534	0.621	0.467	6.15816e-62
Spire1	3.56306e-66	-0.335262	0.699	0.802	7.51556e-62
Mapk14	5.05708e-66	-0.353944	0.539	0.672	1.06669e-61
Pld3	7.6475e-66	0.330935	0.913	0.851	1.61309e-61
Mtus1	7.70015e-66	-0.337031	0.691	0.813	1.62419e-61
Ubash3b	1.03873e-65	-0.350783	0.946	0.976	2.19099e-61
Lrrc8c	1.83917e-65	0.254463	0.319	0.18	3.87936e-61
Ubn2	2.12902e-65	-0.360633	0.692	0.798	4.49075e-61
Klf4	4.15673e-65	0.328058	0.329	0.186	8.7678e-61
Slc9a9	5.96223e-65	-0.412234	0.812	0.894	1.25761e-60
Eef2k	6.8221e-65	-0.380347	0.313	0.471	1.43899e-60
Dnajb4	8.19626e-65	0.281019	0.634	0.462	1.72884e-60
Aftph	8.69542e-65	-0.353348	0.69	0.799	1.83413e-60
Lmna	8.86842e-65	0.253956	0.34	0.196	1.87062e-60
Ch25h	9.44091e-65	0.490665	0.283	0.155	1.99137e-60
Pkm	1.20738e-64	0.333573	0.877	0.777	2.54673e-60
Tbl1xr1	2.84409e-64	-0.341202	0.712	0.815	5.99905e-60
1700017B05Rik	4.04154e-64	-0.332006	0.505	0.639	8.52483e-60
Lhfpl2	5.04177e-64	-0.370598	0.832	0.896	1.06346e-59
Mtmr3	2.26619e-63	-0.342388	0.584	0.705	4.78007e-59
Ctnnb1	3.11584e-63	0.34088	0.847	0.745	6.57224e-59
Wnk1	4.09786e-63	-0.265642	0.964	0.983	8.64361e-59
Luc7l2	1.216e-62	-0.29268	0.953	0.972	2.5649e-58
Havcr2	1.78376e-62	-0.28658	0.905	0.948	3.76248e-58
Sfmbt1	3.43502e-62	-0.363932	0.552	0.676	7.24549e-58
Wdfy2	4.11853e-62	-0.366921	0.512	0.645	8.68721e-58
Bin1	7.32196e-62	-0.251275	0.963	0.982	1.54442e-57
Rbm6	2.04044e-61	-0.328569	0.699	0.791	4.3039e-57
Tbc1d5	2.04613e-61	-0.334984	0.924	0.962	4.3159e-57
Fam107b	2.73883e-61	0.389558	0.538	0.386	5.77701e-57
Lmnb1	2.99882e-61	0.26101	0.353	0.211	6.3254e-57
Fus	3.42881e-61	-0.287101	0.9	0.939	7.23239e-57
Msrb1	3.43792e-61	0.254334	0.374	0.231	7.2516e-57
Vcam1	4.10414e-61	0.549573	0.391	0.248	8.65685e-57
Mir99ahg	5.81822e-61	-0.341674	0.968	0.988	1.22724e-56
Etv5	6.41025e-61	-0.33913	0.385	0.534	1.35211e-56
Cd80	6.87488e-61	0.285226	0.49	0.333	1.45012e-56
Cited2	7.02471e-61	0.531959	0.491	0.347	1.48172e-56
P2rx7	7.84511e-61	-0.350675	0.567	0.691	1.65477e-56
5330438D12Rik	8.70105e-61	-0.353486	0.419	0.57	1.83531e-56
Adssl1	5.11897e-60	0.324343	0.47	0.313	1.07974e-55
Mknk1	8.02163e-60	-0.31729	0.51	0.637	1.692e-55
Ccl6	8.47467e-60	0.568758	0.793	0.693	1.78756e-55
Fam49a	9.83498e-60	0.284394	0.447	0.296	2.07449e-55
Adamts1	1.88149e-59	0.654044	0.526	0.387	3.96864e-55
Pou2f2	2.78416e-59	-0.300524	0.868	0.937	5.87263e-55
Rock2	4.30609e-59	-0.310033	0.898	0.948	9.08283e-55
Crebbp	1.48712e-58	-0.311614	0.801	0.867	3.13679e-54
Atf7ip	1.49312e-58	-0.356337	0.517	0.643	3.14944e-54
Stambpl1	1.50463e-58	-0.38892	0.403	0.543	3.17371e-54
Zfp638	3.00967e-58	-0.3177	0.686	0.779	6.3483e-54
Rassf2	3.13438e-58	-0.333905	0.506	0.636	6.61135e-54
Slc40a1	3.21528e-58	-0.347201	0.363	0.511	6.782e-54
Bank1	3.40865e-58	-0.596345	0.203	0.353	7.18986e-54
Clasp2	3.85383e-58	-0.326368	0.802	0.877	8.12889e-54
Cdc27	4.06442e-58	0.301668	0.64	0.486	8.57308e-54
Aplp2	4.07434e-58	0.280814	0.903	0.831	8.594e-54
Apba1	4.60123e-58	-0.45502	0.505	0.643	9.70537e-54
Adap2os	6.49293e-58	-0.331397	0.543	0.674	1.36955e-53
Pum2	1.19798e-57	-0.312845	0.728	0.808	2.5269e-53
Rbpj	1.60084e-57	0.36997	0.88	0.803	3.37665e-53
Hps3	1.80083e-57	-0.328562	0.369	0.51	3.79849e-53
Snx30	2.20689e-57	-0.3638	0.556	0.671	4.65499e-53
St3gal5	2.23793e-57	-0.371185	0.45	0.589	4.72048e-53
Fbxl20	2.8874e-57	-0.356244	0.457	0.589	6.09039e-53
Slc8a1	4.12095e-57	-0.368834	0.983	0.989	8.69231e-53
Mpp7	6.47087e-57	0.501211	0.614	0.484	1.3649e-52
Smap2	6.58227e-57	-0.251983	0.956	0.976	1.3884e-52
Plk3	6.87446e-57	0.268481	0.496	0.342	1.45003e-52
Tmem176b	7.38723e-57	0.375204	0.721	0.593	1.55819e-52
Ep300	1.352e-56	-0.314884	0.621	0.725	2.85178e-52
Rps6ka1	1.37307e-56	-0.321454	0.54	0.653	2.89621e-52
Dennd4a	1.39835e-56	0.316398	0.994	0.993	2.94953e-52
Rbm5	1.72878e-56	-0.30058	0.67	0.771	3.64651e-52
Anxa3	2.05152e-56	0.294825	0.927	0.867	4.32728e-52
Akap8l	2.19705e-56	-0.316409	0.55	0.665	4.63423e-52
Fam114a1	2.43728e-56	0.307455	0.524	0.369	5.14096e-52
Arid1a	2.79032e-56	-0.302616	0.752	0.823	5.88563e-52
Aebp2	3.39218e-56	0.30476	0.693	0.559	7.15513e-52
Mkln1	4.40163e-56	-0.298066	0.768	0.845	9.28437e-52
Prex1	6.67048e-56	-0.309729	0.765	0.848	1.40701e-51
Gm4258	8.63754e-56	-0.418986	0.485	0.616	1.82192e-51
Zcchc7	1.36744e-55	-0.343481	0.842	0.897	2.88435e-51
Celf1	1.46628e-55	-0.319643	0.743	0.825	3.09281e-51
Rab39	2.95769e-55	-0.324247	0.244	0.392	6.23866e-51
Ttc28	2.98135e-55	-0.329884	0.862	0.916	6.28856e-51
Tmem39a	3.59563e-55	0.259156	0.44	0.293	7.58427e-51
Plod1	3.7018e-55	-0.305326	0.572	0.69	7.80822e-51
Mif	4.04223e-55	0.335878	0.844	0.75	8.52628e-51
Nr6a1os	1.07678e-54	-0.41485	0.375	0.521	2.27125e-50
Asxl2	1.2586e-54	-0.320817	0.578	0.695	2.65476e-50
Capn3	1.56138e-54	-0.339501	0.661	0.763	3.29342e-50
Rnf180	1.96292e-54	-0.349162	0.798	0.863	4.14039e-50
Pstpip2	2.16907e-54	0.284295	0.269	0.15	4.57522e-50
Atp6v1a	2.60369e-54	0.25858	0.896	0.807	5.49196e-50
Rab3gap1	4.14802e-54	-0.309021	0.71	0.798	8.74941e-50
Lair1	8.24038e-54	-0.269725	0.95	0.963	1.73814e-49
Mlph	1.01835e-53	-0.321717	0.493	0.622	2.148e-49
Nf1	1.24438e-53	-0.300686	0.897	0.931	2.62477e-49
Glrp1	1.39092e-53	-0.32648	0.545	0.691	2.93386e-49
Sesn1	1.70466e-53	-0.340247	0.346	0.492	3.59563e-49
Phyhd1	2.62214e-53	-0.272769	0.74	0.827	5.53088e-49
Ddx17	2.82109e-53	-0.291596	0.701	0.784	5.95052e-49
Cmtm6	3.38845e-53	-0.286108	0.641	0.745	7.14727e-49
Nr3c1	4.00574e-53	-0.322722	0.739	0.814	8.44932e-49
Lacc1	4.19974e-53	0.311616	0.8	0.702	8.85851e-49
Bcar3	4.50529e-53	0.293565	0.435	0.288	9.503e-49
Ppcdc	4.57657e-53	-0.296471	0.554	0.675	9.65335e-49
Kmt2e	4.68461e-53	-0.289584	0.771	0.846	9.88126e-49
Tspo	5.04337e-53	0.261523	0.637	0.492	1.0638e-48
Cables1	6.47922e-53	-0.264055	0.56	0.711	1.36666e-48
Lnpep	9.4757e-53	-0.312554	0.658	0.761	1.99871e-48
Zfp36l1	1.00693e-52	0.285604	0.957	0.94	2.12391e-48
Bola2	1.31194e-52	0.270531	0.724	0.594	2.76727e-48
Kdm2a	1.57678e-52	-0.320244	0.582	0.689	3.32589e-48
Lst1	2.34695e-52	-0.346128	0.65	0.765	4.95043e-48
Pik3cg	4.76926e-52	-0.305554	0.613	0.718	1.00598e-47
Fkbp5	5.98469e-52	-0.400229	0.501	0.62	1.26235e-47
Phip	7.58953e-52	-0.353601	0.613	0.715	1.60086e-47
Gna15	7.89494e-52	-0.298676	0.499	0.62	1.66528e-47
Cask	1.0844e-51	-0.365314	0.651	0.742	2.28732e-47
Gdi2	1.25401e-51	-0.26331	0.954	0.97	2.64509e-47
Dennd1a	1.37409e-51	-0.334061	0.726	0.804	2.89838e-47
Znrf2	1.75736e-51	-0.32497	0.734	0.81	3.7068e-47
Serpine1	1.95496e-51	0.629963	0.577	0.467	4.12361e-47
Heatr5a	2.61206e-51	-0.318571	0.596	0.703	5.50962e-47
Wdfy3	4.18451e-51	-0.28117	0.82	0.878	8.82639e-47
Rasgrp3	4.88224e-51	-0.285858	0.952	0.98	1.02981e-46
St3gal6	5.12552e-51	-0.318897	0.869	0.931	1.08113e-46
Tgfa	1.00448e-50	-0.325881	0.396	0.525	2.11875e-46
Pik3r5	1.85918e-50	0.398081	0.734	0.64	3.92156e-46
Lrrfip1	1.88989e-50	0.307242	0.873	0.823	3.98635e-46
Gtf2i	1.98604e-50	-0.300203	0.521	0.629	4.18915e-46
Tjp1	2.0334e-50	-0.320624	0.52	0.639	4.28906e-46
Zfp90	3.09255e-50	-0.293397	0.342	0.478	6.52312e-46
Rp2	3.19869e-50	-0.318605	0.522	0.635	6.74699e-46
Tia1	3.38605e-50	-0.317526	0.319	0.453	7.14219e-46
Txn1	3.60549e-50	0.250194	0.672	0.532	7.60506e-46
Rftn1	4.10296e-50	0.299085	0.717	0.58	8.65436e-46
Scoc	4.54785e-50	-0.280652	0.764	0.835	9.59279e-46
Cd34	5.39885e-50	0.273423	0.839	0.724	1.13878e-45
Gm15503	6.8122e-50	-0.300352	0.276	0.415	1.4369e-45
Commd8	8.99226e-50	-0.283298	0.555	0.664	1.89674e-45
Ube2f	1.37279e-49	0.260949	0.75	0.618	2.89562e-45
Pmepa1	1.81559e-49	-0.303607	0.936	0.964	3.82962e-45
Sla	2.49748e-49	-0.315592	0.529	0.637	5.26794e-45
Ppp1r21	2.80462e-49	-0.313915	0.43	0.552	5.91579e-45
Fli1	3.20451e-49	-0.279949	0.923	0.963	6.75927e-45
Atp2c1	3.84589e-49	-0.331762	0.56	0.665	8.11213e-45
A830008E24Rik	4.17556e-49	-0.379183	0.529	0.649	8.80751e-45
Extl3	5.72192e-49	-0.341411	0.653	0.748	1.20692e-44
Ppp1r12a	6.42206e-49	-0.281086	0.804	0.858	1.35461e-44
Map4k4	7.81689e-49	-0.261579	0.897	0.933	1.64882e-44
Kat6a	8.3589e-49	-0.295186	0.581	0.685	1.76314e-44
Zbtb20	1.0719e-48	-0.30837	0.934	0.962	2.26096e-44
Dennd6a	1.16284e-48	-0.320589	0.433	0.554	2.45278e-44
H2-Aa	1.30152e-48	0.485581	0.286	0.169	2.7453e-44
Myo1f	1.39756e-48	-0.311322	0.899	0.925	2.94787e-44
Hivep1	2.21621e-48	0.306497	0.715	0.589	4.67465e-44
Cfh	2.27979e-48	-0.270597	0.94	0.964	4.80875e-44
Ppm1h	2.94001e-48	-0.323053	0.93	0.952	6.20137e-44
Mtmr12	3.33299e-48	0.262008	0.57	0.419	7.03028e-44
Wdr33	3.72673e-48	-0.306202	0.574	0.671	7.8608e-44
Fam117b	5.11532e-48	-0.277836	0.575	0.694	1.07897e-43
Cdk19	6.17718e-48	-0.322536	0.593	0.697	1.30295e-43
Abcc3	1.00212e-47	-0.311219	0.463	0.58	2.11376e-43
Osbpl11	1.01903e-47	-0.286296	0.578	0.691	2.14943e-43
AY036118	1.2229e-47	-0.252094	0.988	0.992	2.57947e-43
Pitpnc1	1.48664e-47	-0.283048	0.87	0.934	3.13578e-43
Rab3il1	2.01406e-47	-0.27838	0.576	0.674	4.24826e-43
Sft2d1	2.32697e-47	-0.285166	0.507	0.621	4.90827e-43
Tcf12	2.77693e-47	-0.307667	0.795	0.855	5.85738e-43
Lcp1	3.4706e-47	0.275021	0.952	0.926	7.32054e-43
Rnf169	3.51169e-47	-0.33009	0.478	0.594	7.40722e-43
Arhgap17	3.82377e-47	-0.274637	0.717	0.795	8.06548e-43
Tnrc6a	5.51033e-47	-0.29551	0.536	0.641	1.16229e-42
Dhrs3	6.45033e-47	0.263431	0.882	0.813	1.36057e-42
Fbxw4	7.13172e-47	-0.295672	0.574	0.671	1.50429e-42
Oser1	8.80752e-47	0.303323	0.592	0.458	1.85777e-42
Rsf1	9.57124e-47	-0.281428	0.676	0.774	2.01886e-42
Cacnb2	1.095e-46	-0.451405	0.471	0.603	2.30969e-42
Jak2	1.19778e-46	0.401788	0.535	0.411	2.52648e-42
Vgll4	2.34181e-46	-0.280435	0.611	0.708	4.93959e-42
Magi1	2.45959e-46	-0.392889	0.738	0.819	5.18801e-42
Apc	3.22507e-46	-0.290422	0.699	0.789	6.80263e-42
Nhs	4.59149e-46	-0.634521	0.212	0.346	9.68482e-42
Gm40841	5.45491e-46	-0.317345	0.291	0.428	1.1506e-41
Dgkd	5.50525e-46	-0.283522	0.794	0.866	1.16122e-41
Igsf6	6.62895e-46	0.262375	0.617	0.476	1.39825e-41
Cep170	8.93302e-46	-0.306537	0.574	0.678	1.88424e-41
H2-Ab1	9.51006e-46	0.476299	0.506	0.37	2.00596e-41
Zfp148	1.01817e-45	-0.284338	0.705	0.779	2.14762e-41
Snrnp70	1.20727e-45	-0.258736	0.818	0.873	2.5465e-41
Rnf216	1.40778e-45	-0.273847	0.744	0.823	2.96942e-41
Dpy19l4	1.61797e-45	-0.30523	0.743	0.814	3.41279e-41
Kcnk13	1.62262e-45	-0.302785	0.735	0.831	3.42259e-41
Dhx9	1.93997e-45	-0.291753	0.586	0.686	4.09199e-41
Peli2	3.06027e-45	-0.312723	0.789	0.875	6.45502e-41
Med13l	3.28198e-45	-0.279728	0.739	0.805	6.92269e-41
Gtf2ird2	3.60921e-45	0.3259	0.578	0.446	7.6129e-41
Nckap1l	4.2773e-45	-0.255787	0.854	0.896	9.02212e-41
Gm50035	5.01532e-45	-0.288336	0.308	0.438	1.05788e-40
Tmed3	6.01494e-45	0.252695	0.841	0.756	1.26873e-40
Cxcl10	7.89593e-45	0.574936	0.286	0.175	1.66549e-40
Gpr155	8.1418e-45	-0.298858	0.452	0.566	1.71735e-40
Prkca	1.74591e-44	-0.408136	0.494	0.606	3.68266e-40
Nuak1	1.83259e-44	-0.282217	0.584	0.694	3.86548e-40
Ttc14	2.25615e-44	-0.285694	0.544	0.637	4.7589e-40
Tgfb1	3.09208e-44	0.331293	0.944	0.921	6.52212e-40
Plxdc2	3.85094e-44	-0.259994	0.995	0.998	8.1228e-40
Gk	4.23822e-44	0.28293	0.282	0.172	8.93967e-40
Ubc	4.24116e-44	0.252121	0.976	0.977	8.94588e-40
Ppp4r3b	4.59466e-44	-0.288302	0.542	0.637	9.69152e-40
Trappc8	4.60763e-44	-0.280954	0.463	0.576	9.71888e-40
Gm46367	7.56037e-44	-0.291461	0.496	0.614	1.59471e-39
Papola	9.06415e-44	-0.256719	0.754	0.817	1.9119e-39
Mtr	1.1458e-43	-0.267338	0.43	0.551	2.41684e-39
Mllt10	1.37275e-43	-0.268758	0.731	0.807	2.89554e-39
Fgd4	1.45379e-43	-0.314366	0.615	0.715	3.06647e-39
Arid4a	1.51851e-43	-0.287124	0.621	0.713	3.203e-39
Cd2ap	1.59515e-43	-0.262273	0.747	0.811	3.36465e-39
Abl1	1.75004e-43	-0.310304	0.473	0.58	3.69136e-39
Tspan7	1.77296e-43	-0.29519	0.714	0.788	3.7397e-39
Kif21b	2.39239e-43	-0.271057	0.498	0.61	5.04626e-39
Tet3	2.43478e-43	-0.296484	0.588	0.684	5.13568e-39
Nr6a1	2.61077e-43	-0.313751	0.558	0.664	5.50691e-39
Man1c1	4.97537e-43	-0.285892	0.803	0.866	1.04945e-38
Baz1a	6.17385e-43	0.28376	0.742	0.629	1.30225e-38
Prpsap2	6.34009e-43	-0.284911	0.345	0.464	1.33731e-38
Usp34	6.5563e-43	-0.262271	0.755	0.82	1.38292e-38
Specc1	1.27648e-42	-0.306542	0.847	0.901	2.69247e-38
Ash1l	1.91269e-42	-0.274164	0.756	0.822	4.03445e-38
Stard9	2.024e-42	-0.291808	0.538	0.642	4.26923e-38
Elf1	2.53506e-42	-0.265239	0.703	0.792	5.3472e-38
Phf21a	2.90442e-42	-0.309668	0.735	0.815	6.1263e-38
Trpc4ap	6.58296e-42	-0.25696	0.64	0.719	1.38854e-37
Chrm3	7.53226e-42	0.387853	0.319	0.206	1.58878e-37
Zfp644	8.26506e-42	-0.278946	0.581	0.676	1.74335e-37
Inpp4b	8.51254e-42	-0.328385	0.858	0.921	1.79555e-37
Fam172a	9.13474e-42	-0.291847	0.888	0.926	1.92679e-37
Sox4	9.86231e-42	-0.311766	0.481	0.604	2.08026e-37
Kdm3b	1.01541e-41	-0.293954	0.529	0.625	2.14181e-37
Btk	1.16565e-41	-0.272228	0.595	0.68	2.4587e-37
Tasor	1.32864e-41	-0.287033	0.508	0.611	2.8025e-37
Gm5086	1.34192e-41	-0.311999	0.676	0.766	2.83052e-37
Irf2	1.4325e-41	-0.259172	0.825	0.883	3.02158e-37
Supt20	1.51284e-41	-0.275873	0.442	0.55	3.19104e-37
Adgrl2	3.42804e-41	-0.368581	0.437	0.547	7.23076e-37
Nlk	3.73653e-41	-0.30075	0.525	0.625	7.88146e-37
Fnip1	3.8871e-41	-0.277117	0.849	0.892	8.19907e-37
Wdfy4	4.40193e-41	-0.291418	0.585	0.68	9.28498e-37
H1f0	5.13696e-41	0.387685	0.442	0.321	1.08354e-36
Stag2	8.23517e-41	-0.259889	0.79	0.848	1.73704e-36
Bcl2l11	1.47059e-40	0.596932	0.586	0.489	3.10191e-36
Gpatch8	1.59452e-40	-0.257423	0.658	0.749	3.36331e-36
Klf3	1.64931e-40	-0.250707	0.623	0.723	3.4789e-36
Cacna1d	1.78845e-40	-0.278091	0.895	0.93	3.77238e-36
Asxl1	2.37328e-40	-0.295667	0.471	0.573	5.00596e-36
Aagab	3.28536e-40	-0.25009	0.339	0.462	6.92981e-36
Snx2	3.74717e-40	-0.261953	0.562	0.655	7.9039e-36
Garnl3	3.76631e-40	-0.31232	0.361	0.478	7.94429e-36
Crebrf	3.7918e-40	-0.292496	0.504	0.607	7.99804e-36
Usp2	4.57538e-40	-0.269902	0.589	0.689	9.65085e-36
Slc24a3	4.64808e-40	-0.363784	0.563	0.67	9.80419e-36
Tent2	4.7715e-40	-0.271088	0.547	0.642	1.00645e-35
Rtn4rl1	5.80994e-40	-0.308431	0.468	0.572	1.22549e-35
Zup1	7.5793e-40	-0.283351	0.508	0.614	1.5987e-35
Zfr	7.59253e-40	-0.256526	0.798	0.847	1.60149e-35
Arhgap22	8.18508e-40	-0.314391	0.705	0.804	1.72648e-35
Fhit	1.0459e-39	-0.438744	0.672	0.771	2.20612e-35
Cpsf6	1.04817e-39	-0.253642	0.583	0.677	2.21092e-35
Susd3	2.4046e-39	-0.265635	0.42	0.532	5.07202e-35
Kdm6a	2.59208e-39	-0.276392	0.614	0.696	5.46748e-35
Mt1	3.50428e-39	0.360159	0.915	0.873	7.39157e-35
Cdk13	4.59785e-39	-0.278295	0.68	0.76	9.69825e-35
E2f3	5.84744e-39	-0.291382	0.568	0.664	1.2334e-34
Mvb12b	6.09435e-39	-0.277546	0.583	0.663	1.28548e-34
Il6st	6.43868e-39	-0.262976	0.786	0.85	1.35811e-34
Sdf2l1	7.67186e-39	0.269194	0.769	0.683	1.61823e-34
Strada	8.83208e-39	-0.275707	0.363	0.478	1.86295e-34
Mon2	9.75882e-39	-0.254057	0.572	0.673	2.05843e-34
9930111J21Rik2	1.02879e-38	-0.260442	0.501	0.604	2.17004e-34
Setd5	1.73077e-38	-0.255296	0.723	0.802	3.65071e-34
Chst11	1.7878e-38	0.304017	0.738	0.639	3.771e-34
Cd164	2.35536e-38	-0.278646	0.526	0.619	4.96815e-34
Pvt1	2.63839e-38	-0.291859	0.783	0.851	5.56515e-34
Gfm2	2.68576e-38	-0.262666	0.333	0.45	5.66506e-34
Etv3	4.07904e-38	0.264349	0.479	0.357	8.60392e-34
Fam193a	5.37311e-38	-0.263229	0.602	0.692	1.13335e-33
Cul1	7.62884e-38	-0.250294	0.701	0.773	1.60915e-33
Acvr1	1.1443e-37	-0.282509	0.443	0.547	2.41368e-33
Prkch	1.57486e-37	-0.306848	0.705	0.783	3.32185e-33
Cass4	2.04755e-37	0.26242	0.394	0.274	4.31889e-33
Hltf	2.05219e-37	-0.256079	0.518	0.613	4.32868e-33
Phkb	2.28869e-37	-0.289355	0.563	0.663	4.82754e-33
Atp6v0a2	2.39429e-37	-0.263526	0.408	0.514	5.05029e-33
Lcorl	2.41133e-37	-0.296669	0.622	0.705	5.08622e-33
Slf2	3.25978e-37	-0.26167	0.516	0.608	6.87585e-33
Tbc1d16	3.748e-37	-0.26895	0.647	0.739	7.90565e-33
Prr14l	6.22787e-37	-0.27446	0.545	0.64	1.31364e-32
Snta1	7.0625e-37	-0.274293	0.337	0.451	1.48969e-32
Nos1ap	8.63691e-37	-0.325662	0.598	0.696	1.82178e-32
Rhobtb1	8.7648e-37	-0.286777	0.261	0.375	1.84876e-32
Fer	9.32253e-37	-0.30803	0.442	0.542	1.9664e-32
Gal3st4	9.96688e-37	-0.266661	0.499	0.604	2.10231e-32
Prkn	2.49986e-36	-0.317378	0.813	0.877	5.27295e-32
Smurf2	4.25057e-36	-0.27242	0.61	0.688	8.96572e-32
Cds1	8.14402e-36	-0.261901	0.443	0.548	1.71782e-31
Plcl1	1.29652e-35	-0.316348	0.898	0.938	2.73475e-31
Eva1a	1.51059e-35	-0.278357	0.421	0.527	3.18628e-31
Stx6	1.66347e-35	0.2581	0.613	0.503	3.50876e-31
Ankrd17	1.69278e-35	-0.271597	0.746	0.799	3.57058e-31
Pds5a	1.70823e-35	-0.261407	0.562	0.649	3.60317e-31
Ssbp2	2.06165e-35	-0.318511	0.621	0.717	4.34865e-31
Dlgap4	2.89281e-35	0.327219	0.65	0.545	6.10181e-31
Nrp2	6.25286e-35	0.288511	0.678	0.567	1.31892e-30
Ncoa3	7.75075e-35	-0.265041	0.613	0.689	1.63487e-30
Pcmtd1	8.03967e-35	-0.253234	0.695	0.758	1.69581e-30
Ncf1	8.0948e-35	0.278181	0.95	0.953	1.70744e-30
Tmem273	1.28814e-34	-0.261831	0.41	0.513	2.71708e-30
Cox6a2	2.88015e-34	0.282459	0.566	0.441	6.0751e-30
Lncpint	3.05928e-34	0.261685	0.917	0.884	6.45294e-30
Zzz3	3.09964e-34	-0.254387	0.439	0.537	6.53807e-30
Pias2	3.24942e-34	-0.263281	0.467	0.562	6.85401e-30
Mbd5	3.47377e-34	-0.287082	0.661	0.743	7.32723e-30
Zmynd11	3.4982e-34	-0.261526	0.607	0.681	7.37875e-30
Gm26542	3.85806e-34	-0.298952	0.561	0.664	8.1378e-30
Ranbp9	4.00253e-34	-0.26532	0.478	0.571	8.44253e-30
Fam168a	5.84094e-34	-0.262115	0.642	0.714	1.23203e-29
Msn	6.79601e-34	0.256449	0.986	0.972	1.43348e-29
Rsbn1	8.40917e-34	-0.250887	0.396	0.499	1.77375e-29
Bbs9	2.44323e-33	-0.309085	0.514	0.609	5.15351e-29
Ccnd3	4.08223e-33	-0.316989	0.801	0.866	8.61065e-29
4930557K07Rik	5.10159e-33	0.295287	0.384	0.276	1.07608e-28
Klhl24	8.00516e-33	-0.251284	0.539	0.629	1.68853e-28
Parp8	8.19811e-33	-0.28431	0.593	0.687	1.72923e-28
Senp7	8.46544e-33	-0.268236	0.384	0.487	1.78562e-28
Fgf13	1.26712e-32	0.308833	0.899	0.855	2.67275e-28
Ubac2	6.07303e-32	-0.256682	0.599	0.678	1.28098e-27
Atf7	1.18453e-31	-0.269385	0.547	0.624	2.49853e-27
Dock11	1.87349e-31	-0.274323	0.678	0.744	3.95176e-27
Rgs1	2.82552e-31	0.29205	0.78	0.696	5.95987e-27
Fscn1	3.4384e-31	0.421761	0.806	0.787	7.25261e-27
Ube3c	3.84479e-31	-0.255754	0.464	0.552	8.10981e-27
Gng2	4.59699e-31	-0.250089	0.614	0.696	9.69644e-27
Wdr44	6.60436e-31	-0.286244	0.456	0.549	1.39306e-26
Gab1	6.90892e-31	-0.269405	0.459	0.556	1.4573e-26
Tcf20	7.90084e-31	-0.277956	0.529	0.606	1.66652e-26
Pard3b	9.67078e-31	-0.332345	0.607	0.686	2.03986e-26
Thada	2.62595e-30	-0.265257	0.559	0.641	5.53891e-26
Acss1	5.30367e-30	-0.253248	0.362	0.469	1.1187e-25
Itga9	6.49589e-30	-0.284162	0.362	0.461	1.37018e-25
Tcf7l2	6.59478e-30	-0.265623	0.572	0.657	1.39104e-25
Arid2	1.05283e-29	-0.253465	0.49	0.571	2.22074e-25
Ehmt1	1.89243e-29	-0.250421	0.462	0.548	3.99171e-25
Fam102b	5.35932e-29	-0.275709	0.632	0.711	1.13044e-24
Sdccag8	2.92257e-28	-0.257663	0.473	0.562	6.16458e-24
Vti1a	6.31487e-28	-0.268637	0.769	0.818	1.33199e-23
Bach2	1.18044e-27	-0.266089	0.812	0.866	2.4899e-23
Sncaip	1.7799e-27	-0.275422	0.525	0.614	3.75434e-23
Tpd52	2.21222e-27	0.252652	0.913	0.867	4.66623e-23
Arl5b	2.81251e-27	0.261389	0.475	0.371	5.93244e-23
Copg2	7.85861e-27	-0.273204	0.431	0.514	1.65762e-22
Gm13710	2.13804e-26	-0.342073	0.491	0.573	4.50977e-22
Vps54	3.82167e-26	-0.258385	0.558	0.631	8.06106e-22
Maml2	1.18704e-25	-0.263831	0.884	0.918	2.50382e-21
Kansl1l	2.19658e-25	-0.270732	0.453	0.541	4.63324e-21
Ank	3.70358e-25	0.35817	0.775	0.709	7.81197e-21
Large1	7.70855e-25	-0.261978	0.885	0.909	1.62596e-20
Scmh1	3.72088e-24	-0.256219	0.516	0.59	7.84846e-20
Sdk1	9.74943e-24	-0.284345	0.497	0.58	2.05645e-19
Rrad	1.80233e-23	0.27132	0.251	0.174	3.80165e-19
Med21	3.33649e-23	0.428092	0.436	0.347	7.03766e-19
Klf12	9.89532e-23	-0.285078	0.801	0.85	2.08722e-18
Adamts16	2.57403e-22	-0.276545	0.209	0.292	5.4294e-18
Cwc22	4.84802e-22	-0.415214	0.478	0.535	1.02259e-17
Epsti1	1.82468e-18	-0.266258	0.439	0.5	3.84879e-14
Slc38a6	9.1964e-18	0.254516	0.572	0.496	1.9398e-13
Ccl9	3.27072e-17	0.307872	0.606	0.547	6.89894e-13
Jak1	4.98184e-17	0.292282	0.921	0.894	1.05082e-12
Alkbh5	5.19221e-16	0.25503	0.54	0.461	1.09519e-11
Rapgef2	4.89432e-14	0.298181	0.647	0.599	1.03236e-09
Efnb2	5.81994e-14	0.307446	0.339	0.276	1.2276e-09
Ifih1	2.18062e-12	0.290963	0.285	0.225	4.59957e-08
Itgav	2.85798e-11	0.301161	0.82	0.818	6.02833e-07
