## Supplementary table 3 for "NG2 glia protect against prion neurotoxicity by inhibiting prostaglandin E2 signaling"

### Sheet: Cox2+vsCox2-Microglia_DEG_Hip
	p_val	avg_log2FC	pct.1	pct.2	p_val_adj
Mapkapk2	0	0.71295	0.975	0.844	0
Ptgs2	0	2.42215	0.974	0	0
Dusp2	0	1.01352	0.744	0.354	0
Il1a	0	0.817485	0.97	0.8	0
Il1b	0	1.16444	0.861	0.542	0
Gbp5	0	1.08209	0.629	0.268	0
Pde4b	0	1.06772	0.838	0.467	0
Clic4	0	1.18064	0.924	0.638	0
Cxcl2	0	1.38184	0.513	0.224	0
Ppp1r15a	0	0.727643	0.928	0.648	0
Ier2	0	0.674501	0.948	0.692	0
Icam1	0	0.9064	0.937	0.767	0
Mthfsl	0	0.832499	0.71	0.424	0
Gm10634	0	0.634534	0.741	0.41	0
Bcl2a1d	0	0.864788	0.946	0.682	0
Bcl2a1a	0	1.09099	0.789	0.421	0
Bcl2a1b	0	0.855814	0.977	0.831	0
Ccrl2	0	0.865532	0.976	0.745	0
Tnfaip3	0	0.656477	0.98	0.777	0
Srgn	0	1.05591	0.974	0.862	0
Gadd45b	0	0.93438	0.932	0.596	0
Il12b	0	1.88034	0.386	0.132	0
Nlrp3	0	0.960186	0.892	0.663	0
Ccl4	0	0.793866	0.975	0.854	0
Arl5c	0	1.04249	0.882	0.585	0
Socs3	0	0.665252	0.929	0.669	0
Ifrd1	0	0.888107	0.957	0.726	0
Nfkbia	0	0.795192	0.992	0.88	0
Tnfaip2	0	1.17638	0.816	0.51	0
Litaf	0	0.584165	0.96	0.789	0
Nfkbiz	0	0.838871	0.981	0.792	0
Mir155hg	0	0.753162	0.493	0.193	0
Cdkn1a	0	0.894721	0.71	0.382	0
Pim1	0	0.689456	0.638	0.311	0
Tnf	0	0.885207	0.949	0.718	0
Tnfsf9	0	0.979022	0.582	0.241	0
Cd14	0	0.958173	0.941	0.834	0
Ehd1	0	0.597645	0.522	0.21	0
Dusp5	0	0.648142	0.541	0.234	0
Rsrp1	2.33969e-299	-0.778152	0.525	0.772	4.75449e-295
Dusp1	2.72515e-295	0.611489	0.932	0.648	5.53777e-291
Fth1	1.67172e-294	0.541226	1	1	3.39711e-290
Ccl3	2.86534e-294	0.831262	0.924	0.763	5.82265e-290
Kdm6b	1.63374e-291	0.684072	0.826	0.534	3.31991e-287
Rasgef1b	6.03849e-291	0.659524	0.98	0.856	1.22708e-286
Nfkb1	3.36241e-290	0.694521	0.987	0.95	6.83274e-286
Nr4a1	7.55582e-288	0.597301	0.936	0.693	1.53542e-283
Fos	1.16708e-280	0.610163	0.983	0.769	2.37161e-276
Egr1	1.29433e-275	0.624323	0.963	0.725	2.63021e-271
Cd83	4.96161e-264	0.544644	0.998	0.959	1.00825e-259
Smim3	6.01926e-259	0.614979	0.758	0.488	1.22317e-254
Rel	4.31646e-253	0.588033	0.96	0.876	8.77147e-249
Gm14023	2.09265e-252	0.579144	0.795	0.485	4.25248e-248
Zfp36	6.23332e-248	0.509163	0.989	0.837	1.26667e-243
Gm17056	8.81031e-244	0.459422	0.518	0.241	1.79034e-239
Casp4	1.66082e-243	0.540591	0.829	0.552	3.37496e-239
Sdc4	5.44863e-243	0.91732	0.672	0.42	1.10722e-238
Birc3	9.33176e-242	0.561289	0.88	0.649	1.89631e-237
Junb	8.01219e-240	0.511692	0.996	0.916	1.62816e-235
Csrnp1	3.34256e-239	0.433943	0.507	0.24	6.79242e-235
Btg2	6.1326e-238	0.474742	0.982	0.839	1.24621e-233
H2-Q7	1.14012e-237	0.528161	0.706	0.414	2.31685e-233
Fosb	4.08496e-237	0.561385	0.838	0.549	8.30106e-233
Ell2	1.23773e-234	0.677505	0.685	0.408	2.5152e-230
Maff	1.71787e-234	0.450407	0.578	0.301	3.49088e-230
Hivep2	2.22474e-234	0.625441	0.919	0.748	4.5209e-230
Atf3	7.16041e-233	0.524424	0.984	0.832	1.45507e-228
Cd52	2.40074e-230	0.639581	0.975	0.919	4.87854e-226
Dhx40	7.02658e-230	1.18892	0.534	0.292	1.42787e-225
Cebpb	7.80081e-226	0.543335	0.935	0.798	1.5852e-221
Marcksl1	1.95268e-225	0.590828	0.813	0.572	3.96805e-221
Gem	1.22006e-223	0.582211	0.893	0.646	2.47928e-219
Plek	2.53423e-222	0.576576	1	0.996	5.1498e-218
Cxcl16	2.00622e-220	0.556546	0.898	0.723	4.07685e-216
Ier3	5.44537e-219	0.626864	0.83	0.571	1.10655e-214
P2ry12	2.47569e-217	-0.515429	0.969	0.992	5.03086e-213
Rab20	3.11101e-216	0.460897	0.815	0.556	6.32187e-212
H3f3b	4.04427e-216	0.42447	1	0.996	8.21836e-212
Ckap2l	9.29906e-214	0.432805	0.47	0.222	1.88966e-209
Nfkbid	1.73071e-213	0.531257	0.765	0.485	3.51697e-209
Nr4a3	9.26087e-208	0.631226	0.375	0.16	1.8819e-203
Cd86	3.73426e-202	0.546915	0.985	0.972	7.5884e-198
Btg1	2.97969e-201	0.42951	0.981	0.909	6.05503e-197
Arhgap5	3.49816e-200	-0.572489	0.949	0.979	7.10861e-196
Numb	8.41856e-199	-0.63227	0.897	0.959	1.71074e-194
Gtf2h2	8.40884e-198	-0.581156	0.535	0.732	1.70876e-193
Tmem119	9.54591e-197	-0.556521	0.803	0.915	1.93982e-192
Tlr2	1.64031e-195	0.580258	0.824	0.634	3.33327e-191
Ikzf1	4.48839e-194	-0.560203	0.885	0.955	9.12086e-190
Pabpc1	1.60101e-193	0.339361	0.997	0.988	3.25342e-189
Irf1	2.51321e-192	0.623918	0.684	0.438	5.10709e-188
Txnrd1	4.54594e-189	0.618655	0.715	0.493	9.23781e-185
Maf	9.67991e-188	-0.567395	0.812	0.912	1.96705e-183
Otulinl	1.54727e-185	-0.477644	0.89	0.953	3.14421e-181
Hmgb2	1.97379e-184	0.468435	0.886	0.675	4.01094e-180
Tgm2	3.41116e-183	0.609153	0.703	0.474	6.93181e-179
Gch1	1.25374e-182	0.496325	0.525	0.288	2.54772e-178
Zc3h12c	3.65293e-182	0.841644	0.608	0.389	7.42312e-178
Vsir	3.38381e-181	-0.441335	0.904	0.957	6.87624e-177
Tnfaip8	3.7788e-181	0.559607	0.717	0.5	7.6789e-177
Cd274	1.66406e-179	0.676481	0.662	0.431	3.38153e-175
Mcl1	3.14031e-179	0.379643	0.981	0.909	6.38142e-175
Slco2b1	3.40421e-179	-0.562972	0.758	0.875	6.91769e-175
Plcl2	3.00813e-178	-0.573512	0.893	0.946	6.11283e-174
Malt1	3.62799e-177	0.999311	0.672	0.481	7.37243e-173
Rnf19b	7.49375e-176	0.494081	0.909	0.757	1.5228e-171
Nfe2l2	5.43149e-175	0.427585	0.984	0.95	1.10373e-170
Gm10790	1.13229e-173	-0.607957	0.618	0.787	2.30092e-169
Zfhx3	1.60135e-172	-0.488894	0.977	0.993	3.25411e-168
Tyrobp	2.51644e-170	0.32287	1	1	5.11365e-166
Egr3	4.44819e-168	0.545384	0.67	0.419	9.03918e-164
Gm2629	1.44464e-166	-0.561826	0.764	0.869	2.93564e-162
Rapgef5	2.44301e-165	-0.475959	0.983	0.993	4.96443e-161
Tgif1	5.17448e-165	0.377545	0.806	0.572	1.05151e-160
Gm14963	2.41533e-162	0.273465	0.298	0.123	4.90819e-158
Rab7b	4.98985e-162	0.501001	0.623	0.385	1.01399e-157
Tbc1d4	5.88677e-161	0.606096	0.48	0.271	1.19625e-156
Frmd4a	1.03724e-160	-0.465794	0.967	0.985	2.10778e-156
Jun	4.26201e-160	0.364003	0.978	0.847	8.66082e-156
Ulk2	8.05285e-160	-0.523003	0.757	0.872	1.63642e-155
Itga5	8.42245e-159	0.633737	0.537	0.32	1.71153e-154
Pag1	9.04692e-159	-0.509136	0.945	0.98	1.83842e-154
Id2	1.42034e-158	0.498259	0.865	0.693	2.88627e-154
Ifitm10	2.03697e-158	-0.548259	0.747	0.869	4.13932e-154
Gm34455	5.91922e-158	0.359816	0.586	0.343	1.20285e-153
Ncf1	9.85263e-157	0.438173	0.982	0.961	2.00215e-152
Abca9	2.38933e-156	-0.495964	0.778	0.885	4.85536e-152
Cyth4	3.01299e-156	-0.401263	0.86	0.92	6.12269e-152
Rreb1	3.2497e-156	-0.536271	0.903	0.952	6.60371e-152
Ssh2	4.39563e-156	-0.516022	0.94	0.974	8.93236e-152
Relb	7.51807e-156	0.379769	0.794	0.564	1.52775e-151
Rpl41	6.59625e-155	0.277093	1	0.999	1.34042e-150
Cpd	1.04197e-154	0.522875	0.823	0.67	2.11739e-150
Zfp710	1.4589e-154	-0.556514	0.716	0.835	2.96463e-150
Arhgap45	4.1477e-154	-0.481957	0.604	0.756	8.42854e-150
Selplg	7.23752e-153	-0.500113	0.893	0.947	1.47074e-148
Ivns1abp	1.45548e-152	-0.468511	0.735	0.852	2.95768e-148
Nfkbie	1.7813e-152	0.379953	0.557	0.334	3.61977e-148
Plaur	8.09238e-152	0.503955	0.686	0.471	1.64445e-147
Tmsb4x	1.94544e-151	0.284686	1	1	3.95334e-147
Jund	2.65288e-151	0.347617	0.983	0.9	5.39092e-147
Gm35188	2.61377e-148	-0.638669	0.416	0.612	5.31144e-144
Inpp5d	5.78531e-147	-0.396432	0.986	0.995	1.17563e-142
Rabgef1	6.55929e-147	0.400099	0.782	0.576	1.33291e-142
Tanc2	8.76892e-147	-0.44834	0.992	0.997	1.78193e-142
Gtf2ird2	1.247e-146	0.482798	0.679	0.471	2.53402e-142
Med12l	6.25011e-146	-0.51878	0.505	0.682	1.27008e-141
Stk38l	1.79318e-145	0.523291	0.703	0.492	3.64392e-141
Elmo1	3.03101e-144	-0.445016	0.994	0.996	6.15932e-140
Qk	3.09709e-144	-0.362986	0.998	1	6.2936e-140
H2-K1	5.07213e-144	0.481985	0.989	0.957	1.03071e-139
Dusp16	5.5505e-143	0.404348	0.858	0.662	1.12792e-138
B2m	1.46788e-142	0.353147	1	0.999	2.98287e-138
Ints6l	6.37455e-142	-0.547644	0.536	0.707	1.29537e-137
Pvr	2.27025e-138	0.315049	0.326	0.156	4.61337e-134
Sqstm1	3.47908e-137	0.475423	0.897	0.778	7.06983e-133
AC149090.1	4.24648e-137	-0.473551	0.611	0.748	8.62928e-133
Dot1l	1.3268e-136	0.35266	0.545	0.336	2.69619e-132
Rin2	1.18237e-135	-0.492519	0.756	0.868	2.4027e-131
Gm20186	2.00062e-134	0.560821	0.386	0.205	4.06545e-130
Nfkbib	3.1778e-134	0.307546	0.592	0.376	6.45761e-130
Lilrb4a	1.22945e-133	0.38265	0.342	0.167	2.49837e-129
Oser1	2.38484e-133	0.426745	0.676	0.469	4.84623e-129
Dip2b	2.46579e-133	-0.415397	0.925	0.963	5.01074e-129
H2-D1	6.3596e-133	0.460998	0.997	0.987	1.29233e-128
Zc3h12a	1.129e-132	0.350853	0.607	0.392	2.29423e-128
Ccnl1	1.55584e-132	0.318582	0.952	0.857	3.16162e-128
Fgd2	5.068e-132	-0.441159	0.699	0.82	1.02987e-127
Stat3	2.02804e-131	0.380037	0.909	0.787	4.12118e-127
Snx29	2.76434e-131	-0.450943	0.904	0.955	5.61741e-127
Sall1	6.74255e-131	-0.433234	0.743	0.853	1.37015e-126
Tnip1	6.95892e-131	0.368888	0.531	0.334	1.41412e-126
Sowahc	1.49531e-130	0.38662	0.878	0.761	3.03863e-126
Mpp7	4.47493e-130	0.580625	0.65	0.464	9.09351e-126
Adap2	8.1666e-129	-0.396444	0.896	0.954	1.65953e-124
Pan3	2.84558e-128	-0.458577	0.834	0.903	5.78249e-124
Acap2	4.04452e-128	-0.422088	0.785	0.867	8.21887e-124
Mbnl1	6.88315e-128	-0.430879	0.97	0.985	1.39873e-123
Tank	8.80235e-128	0.537795	0.782	0.643	1.78872e-123
Sod2	9.23079e-128	0.441303	0.549	0.36	1.87579e-123
Pwwp2a	1.36451e-127	-0.463167	0.552	0.707	2.77282e-123
Plekho2	1.80576e-127	0.343553	0.82	0.611	3.66949e-123
Bcl6	7.18559e-127	0.346673	0.715	0.488	1.46018e-122
Zswim4	1.05413e-126	0.329296	0.508	0.303	2.14209e-122
St3gal1	7.53322e-126	0.339151	0.299	0.141	1.53083e-121
Dock8	5.48529e-125	-0.487985	0.897	0.941	1.11467e-120
Skil	7.7869e-125	0.33367	0.986	0.955	1.58238e-120
Coq10b	2.779e-124	0.374225	0.772	0.569	5.64721e-120
Axl	3.04561e-124	0.385127	0.7	0.495	6.18898e-120
4933406I18Rik	1.1868e-123	-0.5423	0.913	0.956	2.41171e-119
Tuba1c	1.12099e-122	0.300109	0.586	0.366	2.27796e-118
Gpr34	1.34609e-121	-0.364954	0.977	0.993	2.73539e-117
Dock4	1.71601e-121	-0.394339	0.991	0.996	3.4871e-117
Il6ra	3.62684e-121	-0.411945	0.662	0.791	7.3701e-117
Kansl1	5.31082e-121	-0.415713	0.88	0.932	1.07921e-116
Csmd3	6.80455e-121	-0.5481	0.963	0.986	1.38275e-116
Vcam1	8.51099e-120	0.506123	0.393	0.216	1.72952e-115
Lrrc8b	9.93262e-120	0.32483	0.528	0.331	2.01841e-115
Phlda1	1.12011e-119	0.455081	0.297	0.143	2.27617e-115
Odc1	1.44934e-119	0.406225	0.522	0.326	2.94521e-115
Gpr84	3.80569e-119	0.65516	0.695	0.538	7.73354e-115
Sppl3	1.16714e-118	-0.41596	0.567	0.721	2.37175e-114
Hpgds	3.43149e-118	-0.327093	0.975	0.988	6.97312e-114
Dpys	7.62761e-118	0.255079	0.311	0.153	1.55001e-113
Srgap2	8.09293e-117	-0.409426	0.988	0.995	1.64456e-112
Ccl12	3.07458e-116	0.701972	0.604	0.42	6.24786e-112
Ptger4	3.10751e-116	0.350137	0.281	0.133	6.31476e-112
Ifngr1	4.8869e-116	-0.350837	0.904	0.947	9.93067e-112
Spp1	1.79899e-115	0.871409	0.638	0.46	3.65572e-111
Myo1g	3.69741e-115	0.324168	0.489	0.302	7.51351e-111
Gm31718	5.61735e-115	0.284689	0.437	0.253	1.1415e-110
Tagln2	2.0911e-114	0.340538	0.625	0.423	4.24932e-110
Cd74	3.75141e-114	0.597104	0.605	0.413	7.62323e-110
Fcho2	1.0518e-113	-0.380687	0.831	0.896	2.13736e-109
Pip4k2a	2.05503e-113	-0.384085	0.941	0.967	4.17602e-109
Nsd1	3.44546e-113	-0.42754	0.724	0.822	7.00152e-109
Egr2	7.22727e-113	0.301321	0.414	0.232	1.46865e-108
Tubgcp5	1.26244e-112	-0.463807	0.486	0.648	2.56541e-108
P2ry13	1.95199e-112	-0.394243	0.706	0.818	3.96663e-108
Serinc3	3.65299e-112	-0.26992	0.998	0.998	7.42323e-108
0610040J01Rik	4.9147e-112	-0.4677	0.6	0.752	9.98716e-108
Basp1	8.05367e-112	0.272801	0.998	0.998	1.63659e-107
Dennd4a	9.28089e-112	0.332312	0.998	0.995	1.88597e-107
Cnot2	2.23979e-111	-0.406138	0.683	0.789	4.55148e-107
Rere	2.86031e-111	-0.405178	0.784	0.873	5.81243e-107
Slfn2	3.25961e-109	0.383561	0.457	0.274	6.62384e-105
Chd9	3.08875e-108	-0.399354	0.928	0.964	6.27664e-104
Celf1	1.06858e-107	-0.39892	0.697	0.806	2.17146e-103
Lacc1	4.57285e-107	0.363314	0.823	0.684	9.29249e-103
C5ar1	6.88945e-107	0.398749	0.686	0.496	1.4e-102
Slc12a6	2.80323e-106	-0.434006	0.774	0.862	5.69643e-102
Lpl	1.31376e-105	0.620288	0.366	0.204	2.66969e-101
Strn3	1.9421e-105	-0.41885	0.625	0.753	3.94655e-101
Arih2	4.66608e-105	0.424755	0.754	0.609	9.48195e-101
Gm11613	2.53484e-104	0.271304	0.583	0.385	5.15105e-100
8030442B05Rik	5.73582e-104	-0.521052	0.367	0.546	1.16558e-99
Itch	8.70321e-104	-0.390792	0.633	0.755	1.76858e-99
Ptgs1	2.24624e-103	-0.376386	0.836	0.91	4.56459e-99
Cd80	2.48223e-103	0.318863	0.485	0.306	5.04414e-99
Fxyd5	3.19845e-103	0.344319	0.45	0.276	6.49957e-99
Stk40	4.51008e-103	0.307483	0.609	0.423	9.16494e-99
Lmnb1	2.44196e-102	0.319682	0.363	0.204	4.96231e-98
Ebi3	3.84227e-101	0.327666	0.52	0.342	7.80788e-97
Siglech	2.78285e-100	-0.376842	0.916	0.957	5.65502e-96
Ucp2	6.51564e-100	0.256584	0.989	0.961	1.32404e-95
Csf1	1.81212e-99	0.516519	0.808	0.707	3.68241e-95
Apbb1ip	2.88153e-99	-0.37739	0.985	0.992	5.85555e-95
Chd4	1.44736e-98	0.369656	0.948	0.888	2.94119e-94
Socs2	1.51627e-98	0.32119	0.297	0.154	3.08121e-94
Actg1	1.82886e-98	0.25979	0.993	0.978	3.71642e-94
Ftl1	1.89312e-98	0.250767	1	1	3.847e-94
Ppp1r9a	2.31088e-98	-0.405206	0.864	0.921	4.69594e-94
Itgax	3.47036e-98	0.37736	0.713	0.551	7.05212e-94
N4bp1	5.08917e-98	0.464022	0.732	0.599	1.03417e-93
Plcg2	2.3867e-97	-0.388079	0.73	0.814	4.85001e-93
Nav2	3.07651e-97	-0.388072	0.982	0.994	6.25177e-93
Nrip1	5.76381e-97	-0.339882	0.84	0.912	1.17126e-92
Maml3	1.14607e-95	-0.408459	0.959	0.978	2.32893e-91
Fam49b	2.44553e-95	-0.304235	0.984	0.993	4.96957e-91
Ctse	3.82393e-95	0.277289	0.467	0.289	7.7706e-91
Osm	9.15233e-95	0.314383	0.478	0.299	1.85985e-90
Phf14	2.66916e-94	-0.393017	0.783	0.858	5.42399e-90
Slc7a1	2.93934e-93	0.257205	0.455	0.282	5.97304e-89
Cttnbp2nl	3.46609e-93	-0.32301	0.901	0.944	7.04345e-89
Smg1	7.92617e-93	-0.368435	0.634	0.745	1.61068e-88
Cst7	2.28852e-92	0.473759	0.62	0.451	4.65049e-88
Pnpla7	2.4149e-92	-0.391343	0.779	0.855	4.90732e-88
Entpd1	4.13523e-92	-0.328856	0.913	0.958	8.40321e-88
Herc2	8.66116e-92	-0.344725	0.853	0.911	1.76003e-87
Pik3cd	1.22481e-91	-0.388679	0.472	0.618	2.48894e-87
Rap1gds1	1.71566e-91	-0.363879	0.917	0.955	3.4864e-87
Usp24	1.99447e-91	-0.372839	0.517	0.65	4.05296e-87
Rbpj	4.98209e-91	0.430048	0.869	0.782	1.01241e-86
Ppp3ca	8.54949e-91	-0.342488	0.943	0.962	1.73734e-86
Iqgap1	9.15313e-91	0.277009	0.296	0.158	1.86001e-86
Nfia	1.7142e-90	-0.419269	0.856	0.923	3.48343e-86
Aebp2	2.83538e-90	0.339698	0.685	0.527	5.76177e-86
Tspan14	8.55718e-89	-0.373539	0.513	0.651	1.7389e-84
Aftph	8.82968e-89	-0.360843	0.671	0.785	1.79428e-84
Lhfpl2	9.59859e-89	-0.399661	0.821	0.882	1.95053e-84
Ankrd44	2.20377e-88	-0.351854	0.892	0.929	4.47828e-84
Arhgap39	2.35408e-88	-0.39558	0.579	0.705	4.78373e-84
Camk2d	2.43223e-88	-0.382104	0.804	0.878	4.94254e-84
Hspa8	3.42496e-88	0.261485	0.987	0.967	6.95987e-84
Wasf2	4.84472e-88	-0.289423	0.968	0.98	9.84496e-84
Apoe	1.94847e-87	0.494241	0.988	0.989	3.95948e-83
Itpkc	2.02301e-87	0.438723	0.385	0.234	4.11097e-83
Rbm26	2.19562e-87	-0.321234	0.75	0.829	4.46172e-83
Lyn	3.69685e-87	-0.276532	0.997	0.999	7.51236e-83
Ptbp1	3.72362e-87	0.270225	0.617	0.448	7.56678e-83
Frmd4b	5.45927e-87	-0.358096	0.93	0.957	1.10938e-82
Swap70	2.65463e-86	0.440406	0.732	0.602	5.39446e-82
Myo1e	6.0611e-86	0.477231	0.839	0.737	1.23168e-81
Rock2	6.33083e-86	-0.313557	0.902	0.94	1.28649e-81
Tmsb10	9.24414e-85	0.423359	0.717	0.579	1.8785e-80
Dnm2	1.94671e-84	-0.324544	0.738	0.821	3.9559e-80
Fscn1	2.13292e-84	0.491539	0.826	0.766	4.3343e-80
Dock10	7.03763e-84	-0.391324	0.872	0.923	1.43012e-79
Abi3	1.14997e-83	-0.314917	0.777	0.846	2.33685e-79
Grasp	2.43712e-83	0.312896	0.333	0.19	4.95246e-79
Herpud1	3.26202e-83	0.305745	0.822	0.699	6.62875e-79
Ldlrad4	4.01326e-83	-0.316768	0.998	0.997	8.15534e-79
Traf1	6.28596e-83	0.30082	0.251	0.13	1.27737e-78
Lgals3bp	1.57332e-82	0.382824	0.699	0.544	3.19714e-78
Adam10	1.94039e-82	-0.325617	0.854	0.902	3.94308e-78
Rptor	2.37747e-82	-0.346572	0.8	0.869	4.83127e-78
Macf1	2.90277e-82	-0.277361	0.995	0.997	5.89872e-78
A430093F15Rik	1.87709e-81	0.281865	0.469	0.304	3.81443e-77
Evl	1.96887e-81	-0.332316	0.732	0.814	4.00094e-77
Ubn2	2.14092e-81	-0.355357	0.669	0.769	4.35057e-77
Pnisr	3.21218e-81	-0.320861	0.689	0.784	6.52747e-77
Lcp1	3.52071e-81	0.338839	0.947	0.905	7.15444e-77
2001-03-01	1.67345e-80	-0.400159	0.601	0.714	3.40062e-76
Lcor	1.45337e-79	-0.375529	0.533	0.652	2.95339e-75
Zfp652	3.46207e-79	-0.355051	0.662	0.759	7.03527e-75
Sfi1	3.91659e-79	-0.374846	0.344	0.491	7.95891e-75
Celf2	6.37121e-79	-0.305311	0.962	0.98	1.29469e-74
Rilpl2	2.50698e-78	0.273034	0.462	0.3	5.09444e-74
Golm1	2.67418e-78	-0.281479	0.912	0.948	5.43421e-74
Arhgap17	2.88125e-78	-0.331608	0.657	0.759	5.855e-74
Pum2	5.43681e-78	-0.319935	0.706	0.78	1.10482e-73
Dhx9	6.64223e-78	-0.359995	0.509	0.632	1.34977e-73
Nckap1l	6.88811e-78	-0.308791	0.816	0.87	1.39973e-73
Mapk14	7.41982e-78	-0.354416	0.517	0.636	1.50778e-73
Spag9	8.67594e-78	0.299316	0.936	0.887	1.76304e-73
Cxcl10	1.07001e-77	0.723343	0.306	0.175	2.17436e-73
Map3k3	1.56282e-77	-0.349159	0.542	0.664	3.17581e-73
Batf	1.64836e-77	0.256028	0.454	0.293	3.34963e-73
Zfp36l1	4.41914e-77	0.250863	0.972	0.945	8.98014e-73
Prex1	2.25244e-76	-0.31716	0.766	0.841	4.57719e-72
Ms4a6c	3.18631e-76	0.316859	0.378	0.234	6.47491e-72
Arglu1	5.8797e-76	-0.294677	0.74	0.822	1.19481e-71
Hspa14	1.16354e-75	0.25952	0.577	0.415	2.36443e-71
Fam49a	1.97381e-75	0.290639	0.41	0.265	4.01098e-71
Slc15a3	2.38035e-75	0.26847	0.962	0.891	4.8371e-71
Arhgap12	2.58039e-75	-0.341892	0.554	0.675	5.24361e-71
Akap10	3.66934e-75	-0.365136	0.483	0.617	7.45647e-71
Scamp2	5.46453e-75	-0.276315	0.886	0.926	1.11045e-70
Rbbp8	5.61567e-75	0.27411	0.462	0.303	1.14116e-70
Nek7	7.98104e-75	-0.294466	0.9	0.937	1.62183e-70
Rab8b	8.72668e-75	0.319832	0.949	0.915	1.77335e-70
Pten	1.20154e-74	-0.318181	0.717	0.801	2.44165e-70
Fus	1.25863e-74	-0.290566	0.885	0.924	2.55765e-70
Snx13	1.52095e-74	-0.360791	0.633	0.734	3.09073e-70
Zfp292	1.67216e-74	-0.339342	0.621	0.72	3.39801e-70
Pld1	1.7113e-74	-0.371217	0.636	0.746	3.47752e-70
Anxa5	4.46345e-74	0.300377	0.542	0.39	9.07019e-70
Stambpl1	5.03837e-74	-0.396022	0.393	0.527	1.02385e-69
Rhoh	1.02363e-73	-0.309647	0.683	0.794	2.08013e-69
Hps3	1.0801e-73	-0.329747	0.32	0.464	2.19487e-69
Gcnt1	1.10492e-73	-0.334218	0.657	0.747	2.24531e-69
C9orf72	1.17533e-73	0.270331	0.749	0.601	2.38838e-69
2011-09-01	1.35104e-73	0.355567	0.458	0.31	2.74545e-69
Tmem86a	1.64411e-73	-0.305309	0.656	0.755	3.34099e-69
Nuak1	1.80686e-73	-0.345758	0.557	0.677	3.67173e-69
Sgms1	1.83854e-73	0.421608	0.783	0.687	3.7361e-69
Tcim	2.30773e-73	0.327112	0.373	0.232	4.68953e-69
AI504432	2.93184e-73	0.387472	0.344	0.215	5.95779e-69
Arsb	3.34169e-73	-0.305251	0.98	0.989	6.79066e-69
Orai2	3.57159e-73	0.264342	0.598	0.441	7.25783e-69
Itpr2	9.71531e-73	-0.288982	0.886	0.924	1.97425e-68
Lrrfip1	1.27539e-72	0.33025	0.866	0.801	2.59173e-68
Mt1	2.92888e-72	0.476575	0.886	0.831	5.95179e-68
Tnrc6b	3.06174e-72	-0.316811	0.796	0.86	6.22177e-68
Tmem176a	3.9783e-72	0.373591	0.618	0.481	8.0843e-68
Nr3c1	5.01774e-72	-0.322906	0.699	0.778	1.01966e-67
Slc8a1	5.08426e-72	-0.371728	0.985	0.988	1.03317e-67
Plxna4	1.03306e-71	-0.414267	0.715	0.811	2.09929e-67
Zfp638	1.34739e-71	-0.319618	0.642	0.735	2.73804e-67
Cmss1	1.88177e-71	-0.288745	0.998	0.999	3.82394e-67
Zeb1	1.92837e-71	-0.387722	0.744	0.83	3.91863e-67
Tnfrsf11a	2.70794e-71	-0.404138	0.555	0.659	5.50281e-67
Mertk	2.79503e-71	-0.278401	0.972	0.991	5.67977e-67
Crebbp	4.60057e-71	-0.299091	0.789	0.851	9.34882e-67
Plekho1	8.72571e-71	-0.279179	0.787	0.857	1.77315e-66
Errfi1	1.01172e-70	0.680291	0.524	0.389	2.05592e-66
A930007I19Rik	1.77558e-70	0.286957	0.685	0.53	3.60815e-66
Sfmbt1	3.61681e-70	-0.368913	0.514	0.632	7.34972e-66
Prdx5	5.95447e-70	0.255489	0.888	0.806	1.21001e-65
Rab3gap1	6.21197e-70	-0.306172	0.655	0.753	1.26233e-65
Phc2	1.06466e-69	-0.358127	0.509	0.625	2.16349e-65
Tjp1	1.39358e-69	-0.344816	0.515	0.634	2.83188e-65
Ppp1r12a	3.34626e-69	-0.292708	0.768	0.835	6.79993e-65
Mtmr3	3.44157e-69	-0.325898	0.561	0.671	6.99361e-65
Ophn1	9.73557e-69	-0.329507	0.946	0.972	1.97836e-64
Ccl5	3.60201e-68	0.58981	0.252	0.139	7.31965e-64
Kctd12	4.70717e-68	0.27956	0.984	0.981	9.56544e-64
Cask	5.40607e-68	-0.363336	0.639	0.735	1.09857e-63
Cd33	1.74575e-67	-0.286098	0.738	0.815	3.54754e-63
Cd63	2.64359e-67	0.265435	0.983	0.968	5.37205e-63
Agps	2.97946e-67	-0.314598	0.615	0.711	6.05456e-63
Slc9a9	3.41325e-67	-0.35386	0.817	0.881	6.93606e-63
Gapdh	1.00312e-66	0.276683	0.921	0.86	2.03844e-62
Fam91a1	3.03283e-66	-0.303988	0.539	0.655	6.16302e-62
Pde3b	5.02938e-66	-0.297549	0.971	0.99	1.02202e-61
Kmt2e	8.507e-66	-0.284752	0.762	0.827	1.72871e-61
Creb5	8.87325e-66	0.290505	0.463	0.311	1.80313e-61
Snx30	1.3091e-65	-0.330797	0.515	0.63	2.66023e-61
Rnf169	1.60375e-65	-0.340535	0.425	0.551	3.25897e-61
Atp2c1	1.74592e-65	-0.365988	0.54	0.642	3.54787e-61
Cdk8	1.85948e-65	-0.308768	0.933	0.969	3.77864e-61
Kdm2a	1.97682e-65	-0.330863	0.546	0.642	4.0171e-61
Pmaip1	3.34157e-65	0.265678	0.433	0.288	6.79041e-61
Zfr	3.93248e-65	-0.284616	0.747	0.819	7.99118e-61
Znrf2	6.83957e-65	-0.314951	0.69	0.77	1.38987e-60
Extl3	8.51233e-65	-0.358908	0.629	0.716	1.72979e-60
Spire1	2.39939e-64	-0.300159	0.695	0.779	4.8758e-60
Rbm6	2.92045e-64	-0.304389	0.674	0.757	5.93465e-60
Peli2	3.6535e-64	-0.326435	0.783	0.864	7.42427e-60
Tbl1xr1	4.63923e-64	-0.306218	0.703	0.784	9.42738e-60
Adap2os	7.98186e-64	-0.305674	0.584	0.687	1.62199e-59
Gna12	9.32905e-64	-0.301838	0.763	0.836	1.89576e-59
Arhgef3	1.02824e-63	0.255077	0.268	0.155	2.08948e-59
Tbc1d5	1.37957e-63	-0.316776	0.931	0.958	2.80343e-59
Papola	1.89826e-63	-0.28205	0.699	0.775	3.85746e-59
Wdfy2	2.52804e-63	-0.335778	0.509	0.62	5.13723e-59
Adgrg1	2.61657e-63	-0.286444	0.591	0.705	5.31712e-59
Lair1	3.25554e-63	-0.259368	0.949	0.963	6.61558e-59
Eva1a	4.67644e-63	-0.315188	0.36	0.494	9.50299e-59
Ttc28	5.78484e-63	-0.319686	0.865	0.908	1.17554e-58
Atf7ip	7.75158e-63	-0.33701	0.498	0.607	1.5752e-58
Gm4258	9.02218e-63	-0.41075	0.469	0.584	1.8334e-58
Mycbp2	1.68162e-62	-0.288226	0.912	0.933	3.41722e-58
Pip4p1	2.18948e-62	-0.272519	0.38	0.506	4.44924e-58
Trib1	2.51735e-62	0.280675	0.505	0.363	5.11551e-58
Cdh23	2.66722e-62	-0.34165	0.691	0.792	5.42005e-58
Lncpint	4.76037e-62	0.268845	0.926	0.865	9.67356e-58
Peli1	6.33443e-62	-0.286349	0.7	0.784	1.28722e-57
Ep300	8.01726e-62	-0.299616	0.595	0.685	1.62919e-57
Akap8l	9.28834e-62	-0.298809	0.527	0.631	1.88748e-57
Ddx17	2.00065e-61	-0.271904	0.676	0.753	4.06553e-57
Ubash3b	2.43319e-61	-0.30851	0.96	0.978	4.94449e-57
Tspo	2.66974e-61	0.251698	0.578	0.437	5.42517e-57
Pik3cg	2.89453e-61	-0.295252	0.6	0.691	5.88198e-57
P3h2	3.28981e-61	-0.391299	0.684	0.774	6.68523e-57
Ifi27l2a	3.32302e-61	0.484305	0.33	0.206	6.7527e-57
Mir99ahg	5.95103e-61	-0.312141	0.98	0.99	1.20931e-56
Ncoa3	6.62304e-61	-0.310411	0.552	0.655	1.34587e-56
Slc29a3	7.00882e-61	-0.260678	0.783	0.843	1.42426e-56
Rgs1	1.01755e-60	0.33646	0.789	0.666	2.06777e-56
Kat6a	1.03875e-60	-0.294093	0.548	0.649	2.11085e-56
Lrch1	2.82049e-60	-0.278719	0.922	0.949	5.73151e-56
Mtmr12	5.10704e-60	0.258534	0.56	0.414	1.0378e-55
Rps6ka1	5.41898e-60	-0.287056	0.544	0.642	1.10119e-55
Ankrd17	5.82961e-60	-0.316654	0.693	0.766	1.18463e-55
Rassf2	6.79565e-60	-0.301175	0.498	0.614	1.38094e-55
H2-Ab1	7.40227e-60	0.288555	0.438	0.303	1.50422e-55
Mkln1	7.91321e-60	-0.28022	0.75	0.823	1.60804e-55
Il6st	8.38995e-60	-0.295564	0.769	0.838	1.70492e-55
Vrk2	1.10112e-59	-0.341833	0.56	0.657	2.23758e-55
Rab39	1.3738e-59	-0.300016	0.241	0.373	2.79169e-55
Rtn4rl1	1.46931e-59	-0.330262	0.424	0.544	2.98579e-55
Etl4	1.6036e-59	0.314643	0.521	0.372	3.25868e-55
Jak2	1.69219e-59	0.422697	0.515	0.391	3.4387e-55
Usp34	1.95146e-59	-0.285927	0.732	0.794	3.96555e-55
Gsk3b	2.01818e-59	-0.269904	0.78	0.836	4.10115e-55
Luc7l2	2.06763e-59	-0.258611	0.946	0.965	4.20164e-55
Osbpl11	3.56042e-59	-0.27062	0.544	0.665	7.23513e-55
Zfp90	3.88381e-59	-0.276444	0.318	0.446	7.8923e-55
Rnf180	7.61904e-59	-0.346292	0.792	0.854	1.54827e-54
Apoc1	9.13313e-59	0.463381	0.284	0.171	1.85594e-54
Snrnp70	1.5239e-58	-0.253435	0.801	0.848	3.09672e-54
1700017B05Rik	2.03803e-58	-0.278413	0.497	0.608	4.14148e-54
Etv5	2.16432e-58	-0.309205	0.395	0.513	4.39812e-54
Tnpo1	2.45131e-58	-0.270703	0.623	0.717	4.98131e-54
Cdk19	3.26755e-58	-0.331304	0.557	0.649	6.63998e-54
Ccr5	3.98178e-58	-0.319984	0.816	0.895	8.09138e-54
Cass4	4.09002e-58	0.277375	0.439	0.305	8.31132e-54
Man1c1	4.46044e-58	-0.285384	0.743	0.823	9.06406e-54
Arid1a	5.10229e-58	-0.267706	0.735	0.8	1.03684e-53
Fkbp5	6.50442e-58	-0.368541	0.476	0.59	1.32176e-53
Fam114a1	7.30292e-58	0.285793	0.469	0.337	1.48403e-53
Gna15	7.35343e-58	-0.286761	0.464	0.574	1.49429e-53
Capn3	8.60663e-58	-0.33006	0.665	0.744	1.74895e-53
Myo1f	9.99847e-58	-0.32189	0.86	0.897	2.03179e-53
Rsf1	1.30422e-57	-0.286494	0.659	0.742	2.6503e-53
Gm40841	1.47611e-57	-0.304558	0.289	0.421	2.99961e-53
Nhs	1.58819e-57	-0.583543	0.264	0.398	3.22737e-53
Clasp2	3.31383e-57	-0.286376	0.812	0.869	6.73403e-53
Mgat5	5.12096e-57	-0.296194	0.855	0.896	1.04063e-52
Gramd1a	5.67912e-57	0.250739	0.68	0.55	1.15405e-52
Zcchc7	5.75842e-57	-0.317673	0.821	0.874	1.17017e-52
Gpatch8	8.56005e-57	-0.291453	0.621	0.707	1.73949e-52
Cdc27	9.88332e-57	0.267008	0.606	0.473	2.00839e-52
Kmt2c	1.04073e-56	-0.285215	0.763	0.822	2.11487e-52
Dusp6	2.23513e-56	-0.30238	0.526	0.654	4.542e-52
Lrba	2.78635e-56	-0.379136	0.45	0.557	5.66214e-52
Cstb	3.13038e-56	0.352341	0.73	0.615	6.36124e-52
Scoc	4.09547e-56	-0.271032	0.735	0.804	8.3224e-52
Man1a2	5.09986e-56	-0.262518	0.818	0.87	1.03634e-51
Trappc8	7.56817e-56	-0.294822	0.411	0.526	1.53793e-51
Rp2	8.66816e-56	-0.323685	0.512	0.606	1.76146e-51
Aagab	1.66077e-55	-0.255904	0.294	0.422	3.37485e-51
Kdm3b	1.82831e-55	-0.291345	0.479	0.587	3.71531e-51
Zbtb20	4.40538e-55	-0.299029	0.931	0.958	8.95217e-51
Slc40a1	4.76642e-55	-0.29985	0.363	0.486	9.68585e-51
Fnip1	8.23104e-55	-0.267518	0.823	0.879	1.67263e-50
Wdr33	1.13596e-54	-0.304054	0.526	0.62	2.30838e-50
Zfp644	1.2321e-54	-0.284989	0.543	0.636	2.50374e-50
Gfm2	1.54971e-54	-0.271991	0.324	0.448	3.14917e-50
Nav3	1.5568e-54	-0.334845	0.981	0.985	3.16357e-50
Nr6a1os	2.12469e-54	-0.354073	0.417	0.541	4.31758e-50
Traf3	2.2374e-54	0.313702	0.787	0.681	4.54662e-50
Ppp4r3b	2.84543e-54	-0.277847	0.486	0.593	5.78219e-50
Vgll4	5.32421e-54	-0.271016	0.569	0.67	1.08193e-49
5330438D12Rik	6.84625e-54	-0.305305	0.462	0.569	1.39123e-49
Sft2d1	2.46299e-53	-0.266148	0.484	0.587	5.00505e-49
Mknk1	2.85905e-53	-0.26919	0.486	0.595	5.80988e-49
Elmsan1	3.20513e-53	0.296071	0.689	0.577	6.51315e-49
Crip1	3.44807e-53	0.287324	0.39	0.269	7.00683e-49
Pum1	8.13458e-53	-0.263315	0.627	0.707	1.65303e-48
Zfp148	1.08433e-52	-0.27613	0.669	0.743	2.20347e-48
Rbm5	1.10564e-52	-0.260105	0.66	0.739	2.24676e-48
Ppm1h	1.25605e-52	-0.296189	0.923	0.947	2.55241e-48
Phip	1.57195e-52	-0.321916	0.598	0.679	3.19436e-48
Tia1	1.96611e-52	-0.273052	0.307	0.431	3.99532e-48
Acvr1	3.16515e-52	-0.297919	0.417	0.526	6.4319e-48
Dgkd	5.34912e-52	-0.280085	0.782	0.853	1.08699e-47
Dpy19l4	7.58629e-52	-0.304568	0.724	0.779	1.54161e-47
Adgrl2	1.14561e-51	-0.34113	0.417	0.532	2.32798e-47
Pmepa1	1.26768e-51	-0.279869	0.947	0.968	2.57605e-47
Stx6	1.43919e-51	0.253249	0.604	0.483	2.92458e-47
Nf1	2.0617e-51	-0.275601	0.896	0.926	4.18958e-47
Gng2	2.06675e-51	-0.292715	0.571	0.668	4.19985e-47
Smurf2	3.57369e-51	-0.300625	0.584	0.661	7.26209e-47
Slc2a5	3.80895e-51	-0.308215	0.461	0.568	7.74017e-47
Adamts1	4.25991e-51	0.418898	0.555	0.442	8.65656e-47
Lnpep	9.08836e-51	-0.278772	0.654	0.722	1.84685e-46
Sesn1	9.30736e-51	-0.294591	0.333	0.452	1.89135e-46
Rhobtb1	1.13644e-50	-0.289355	0.254	0.374	2.30936e-46
Kcnk13	2.80631e-50	-0.284877	0.742	0.809	5.70271e-46
Ccl6	3.02575e-50	0.388629	0.715	0.624	6.14863e-46
Gm10076	3.27045e-50	0.277942	0.903	0.844	6.64588e-46
Bank1	3.43655e-50	-0.47835	0.226	0.344	6.98342e-46
Gpr155	4.81847e-50	-0.278879	0.445	0.551	9.79162e-46
Ccnd3	5.46067e-50	-0.345982	0.814	0.87	1.10966e-45
Kdm6a	5.67593e-50	-0.287339	0.571	0.661	1.15341e-45
Plod1	5.76547e-50	-0.259673	0.594	0.678	1.1716e-45
Crebrf	7.14009e-50	-0.273263	0.461	0.568	1.45094e-45
Crybb1	7.82326e-50	-0.31524	0.379	0.505	1.58976e-45
Rnf216	1.25358e-49	-0.27248	0.744	0.804	2.54739e-45
Mtus1	1.41022e-49	-0.255545	0.708	0.794	2.86571e-45
Btk	1.89494e-49	-0.278007	0.539	0.621	3.8507e-45
Bcor	2.87073e-49	0.258651	0.748	0.638	5.83362e-45
Fabp5	3.03822e-49	0.381353	0.331	0.221	6.17397e-45
Txnip	3.13225e-49	-0.341265	0.554	0.672	6.36505e-45
Cmtm6	4.54233e-49	-0.251619	0.632	0.709	9.23047e-45
Asxl1	5.07115e-49	-0.27939	0.444	0.55	1.03051e-44
Abcc3	9.27885e-49	-0.278511	0.437	0.54	1.88555e-44
Apc	9.84698e-49	-0.269544	0.7	0.764	2.00101e-44
Gm5086	1.02202e-48	-0.295991	0.642	0.728	2.07684e-44
Ash1l	1.1798e-48	-0.262256	0.741	0.802	2.39746e-44
Fgd4	1.26813e-48	-0.292033	0.575	0.67	2.57696e-44
Abl1	1.35687e-48	-0.277091	0.448	0.556	2.7573e-44
Daglb	2.37531e-48	-0.251382	0.858	0.899	4.82688e-44
Rasa1	3.83045e-48	-0.278758	0.564	0.648	7.78386e-44
Gm15503	4.02838e-48	-0.258013	0.279	0.398	8.18606e-44
Cul1	4.7213e-48	-0.261425	0.677	0.74	9.59415e-44
Chn2	6.79277e-48	-0.291339	0.867	0.906	1.38036e-43
Fam168a	7.314e-48	-0.281789	0.615	0.696	1.48628e-43
Slf2	9.46938e-48	-0.266716	0.45	0.554	1.92427e-43
Setd2	1.0215e-47	-0.26854	0.58	0.662	2.07578e-43
Fam107b	1.37288e-47	0.279105	0.484	0.366	2.78982e-43
Cdk13	2.23142e-47	-0.281639	0.656	0.724	4.53447e-43
Pik3r5	3.25001e-47	0.37053	0.714	0.636	6.60435e-43
Rab10	4.533e-47	-0.27999	0.666	0.724	9.21151e-43
Scaf8	5.92739e-47	-0.268883	0.467	0.562	1.2045e-42
Glrp1	5.94654e-47	-0.272623	0.607	0.705	1.2084e-42
Usp2	7.63771e-47	-0.266712	0.575	0.662	1.55206e-42
Specc1	8.10796e-47	-0.293018	0.855	0.892	1.64762e-42
Dennd6a	1.647e-46	-0.278169	0.406	0.507	3.34687e-42
St3gal5	1.72275e-46	-0.285601	0.47	0.574	3.5008e-42
Tasor	1.87285e-46	-0.272736	0.461	0.561	3.80583e-42
Gm50035	1.96264e-46	-0.254155	0.314	0.426	3.98827e-42
Baz1a	2.20298e-46	0.291601	0.713	0.612	4.47669e-42
Elf1	1.0479e-45	-0.257646	0.718	0.771	2.12943e-41
Tcf12	1.05805e-45	-0.269813	0.783	0.831	2.15006e-41
Ttc14	1.45252e-45	-0.258906	0.496	0.587	2.95166e-41
Fbxl20	1.92569e-45	-0.293378	0.452	0.545	3.91319e-41
Cep170	2.71041e-45	-0.275625	0.563	0.648	5.50783e-41
Plau	1.17028e-44	0.312102	0.439	0.32	2.37812e-40
Mvb12b	1.33653e-44	-0.258934	0.546	0.632	2.71596e-40
Prpsap2	1.3707e-44	-0.254881	0.326	0.436	2.78539e-40
Dennd1a	1.96218e-44	-0.287363	0.72	0.781	3.98736e-40
Sla	2.1611e-44	-0.268066	0.524	0.618	4.39158e-40
Heatr5a	2.40589e-44	-0.267072	0.583	0.666	4.88901e-40
Arid4a	3.13954e-44	-0.254297	0.598	0.684	6.37985e-40
Snta1	3.9808e-44	-0.25529	0.339	0.448	8.08939e-40
Pkig	1.60283e-43	-0.258379	0.653	0.719	3.2571e-39
Atp8a2	1.99319e-43	-0.272652	0.867	0.912	4.05037e-39
Fam13b	2.3015e-43	-0.252602	0.481	0.578	4.67688e-39
Gtf2i	3.11186e-43	-0.264673	0.506	0.588	6.32361e-39
Inpp4b	8.64362e-43	-0.288773	0.881	0.918	1.75647e-38
Fam172a	9.87237e-43	-0.267706	0.885	0.913	2.00617e-38
Sox4	1.629e-42	-0.307017	0.515	0.614	3.31028e-38
Pds5a	1.96888e-42	-0.256948	0.515	0.604	4.00096e-38
Tmem176b	2.0519e-42	0.271162	0.689	0.59	4.16967e-38
D130040H23Rik	2.10361e-42	0.28323	0.449	0.341	4.27475e-38
Tnrc6a	2.81212e-42	-0.253812	0.503	0.593	5.71451e-38
Nr6a1	5.90219e-42	-0.285998	0.583	0.668	1.19938e-37
Vps54	9.65683e-42	-0.279593	0.495	0.581	1.96236e-37
Stard9	1.29466e-41	-0.255869	0.526	0.61	2.63089e-37
Tbc1d16	1.65038e-41	-0.260232	0.661	0.726	3.35374e-37
A830008E24Rik	2.37714e-41	-0.323508	0.548	0.637	4.83059e-37
Strada	3.00746e-41	-0.260606	0.365	0.465	6.11145e-37
Arhgap22	3.09136e-41	-0.26663	0.718	0.791	6.28196e-37
Rcsd1	3.20611e-41	0.271066	0.861	0.825	6.51513e-37
Prr14l	7.3627e-41	-0.256119	0.501	0.593	1.49617e-36
Fbxw4	8.23614e-41	-0.253449	0.523	0.6	1.67367e-36
Prkca	2.03391e-40	-0.335502	0.483	0.581	4.13311e-36
Serpine1	2.19052e-40	0.394015	0.586	0.496	4.45135e-36
Vti1a	2.81865e-40	-0.284121	0.717	0.781	5.72778e-36
Agmo	5.22169e-40	-0.309042	0.767	0.834	1.0611e-35
Ranbp9	8.61074e-40	-0.252426	0.429	0.518	1.74979e-35
Ccl9	1.1079e-39	0.363867	0.63	0.534	2.25136e-35
Prkn	1.17692e-39	-0.309875	0.806	0.859	2.39162e-35
Relch	1.68174e-39	-0.255012	0.434	0.525	3.41745e-35
Eef2k	1.93015e-39	-0.272673	0.357	0.455	3.92225e-35
Rabgap1	1.96266e-39	-0.262524	0.498	0.582	3.98831e-35
Mbd5	2.37347e-39	-0.285758	0.662	0.722	4.82313e-35
Rb1	8.82634e-39	-0.260338	0.544	0.623	1.7936e-34
Tpd52	1.55921e-38	0.278618	0.88	0.827	3.16848e-34
Nlk	2.50856e-38	-0.280317	0.501	0.578	5.09765e-34
Zmym4	5.19969e-38	-0.253887	0.478	0.566	1.05663e-33
4930557K07Rik	6.19344e-38	0.351308	0.384	0.285	1.25857e-33
Ambra1	6.24122e-38	-0.259921	0.66	0.72	1.26828e-33
Chrm3	6.304e-38	0.279682	0.283	0.19	1.28104e-33
Atf7	6.48429e-38	-0.266277	0.502	0.582	1.31767e-33
Fam20c	8.81964e-38	0.326375	0.719	0.637	1.79224e-33
Nrros	8.21402e-37	0.264605	0.699	0.61	1.66917e-32
Nos1ap	3.41301e-36	-0.297635	0.626	0.696	6.93558e-32
Arid2	7.30683e-36	-0.256313	0.458	0.536	1.48482e-31
Oxr1	1.96187e-35	-0.285029	0.747	0.81	3.98672e-31
Rnf149	2.61568e-35	0.260995	0.437	0.34	5.31532e-31
Arl5b	3.34833e-35	0.254126	0.481	0.377	6.80413e-31
Pvt1	1.82412e-34	-0.25998	0.788	0.829	3.70679e-30
E2f3	5.73563e-34	-0.261076	0.561	0.63	1.16554e-29
Apba1	7.86861e-34	-0.316666	0.541	0.622	1.59898e-29
Ank2	8.09932e-34	-0.280918	0.778	0.828	1.64586e-29
Etv3	1.09337e-33	0.269681	0.449	0.354	2.22184e-29
Npl	1.60317e-33	-0.265378	0.506	0.582	3.2578e-29
Itga6	1.64432e-33	-0.271015	0.591	0.656	3.34142e-29
Fnip2	2.49647e-33	-0.257659	0.573	0.651	5.07307e-29
Klf12	2.84093e-33	-0.327439	0.737	0.797	5.77305e-29
Prkch	9.90351e-33	-0.254161	0.677	0.737	2.01249e-28
Copg2	2.00316e-32	-0.25829	0.399	0.481	4.07062e-28
Bst2	4.41469e-32	0.306753	0.573	0.469	8.97108e-28
Pard3b	6.24267e-32	-0.30265	0.61	0.682	1.26857e-27
Gcnt2	2.06859e-31	0.28423	0.612	0.527	4.20358e-27
Med21	4.32532e-31	0.46626	0.399	0.313	8.78949e-27
Wdr44	2.86995e-30	-0.263282	0.44	0.516	5.83202e-26
Scmh1	3.68241e-30	-0.255065	0.489	0.56	7.48303e-26
Bcl2l11	1.91831e-29	0.390796	0.547	0.469	3.89819e-25
Pik3r1	2.67938e-29	0.376909	0.909	0.92	5.44476e-25
Bbs9	3.06968e-29	-0.268147	0.485	0.565	6.2379e-25
Glul	8.28492e-29	-0.273388	0.916	0.947	1.68358e-24
Magi1	1.03433e-28	-0.254136	0.792	0.841	2.10186e-24
Smyd3	3.05013e-28	-0.252079	0.786	0.826	6.19817e-24
Mxd1	2.96566e-27	0.344891	0.289	0.213	6.02651e-23
Osbpl8	5.0702e-27	0.430161	0.82	0.797	1.03032e-22
Fhit	6.01181e-27	-0.329097	0.708	0.766	1.22166e-22
Slc24a3	1.46703e-25	-0.264476	0.581	0.649	2.98115e-21
Mxi1	4.05312e-25	0.321279	0.68	0.626	8.23634e-21
Alkbh5	1.15869e-24	0.307777	0.525	0.44	2.35458e-20
Efnb2	2.92401e-21	0.31096	0.37	0.3	5.94189e-17
Cwc22	7.82592e-19	-0.286535	0.438	0.498	1.59031e-14
Wwox	3.16992e-15	-0.265054	0.693	0.742	6.44159e-11
Trim35	6.02136e-13	0.300683	0.384	0.336	1.2236e-08
Itgav	8.9438e-13	0.272911	0.818	0.812	1.81747e-08
