## Supplementary table 4 for "NG2 glia protect against prion neurotoxicity by inhibiting prostaglandin E2 signaling"

### Sheet: Ptges+vsPtges-Microglia_DEG_Hip
	p_val	avg_log2FC	pct.1	pct.2	p_val_adj
Ptges	0	1.06651	0.958	0	0
Clic4	1.75565e-258	1.1687	0.91	0.652	3.56765e-254
Nfkbiz	7.82002e-254	0.900005	0.969	0.802	1.58911e-249
Bcl2a1b	1.21471e-230	0.81612	0.979	0.838	2.46841e-226
Tnfaip2	1.27452e-227	1.077	0.828	0.524	2.58995e-223
Nlrp3	6.54719e-227	1.00915	0.89	0.674	1.33046e-222
Tnf	6.85856e-223	0.914515	0.95	0.729	1.39373e-218
Gbp5	3.58408e-222	1.1051	0.632	0.285	7.28321e-218
Pde4b	9.08925e-218	0.894081	0.812	0.486	1.84703e-213
Nfkbia	5.66828e-217	0.759822	0.985	0.886	1.15185e-212
Gadd45b	7.66291e-214	0.807939	0.904	0.613	1.55718e-209
Ifrd1	9.04733e-214	0.937863	0.947	0.738	1.83851e-209
Bcl2a1a	4.12832e-205	0.932961	0.757	0.44	8.38915e-201
Bcl2a1d	5.87883e-197	0.751978	0.934	0.695	1.19464e-192
Dusp2	1.25847e-196	0.886313	0.71	0.375	2.55734e-192
Il1b	1.90519e-191	1.04511	0.826	0.559	3.87153e-187
Il1a	2.5063e-191	0.821298	0.956	0.809	5.09305e-187
Tnfsf9	2.53786e-191	0.920618	0.57	0.258	5.15719e-187
Ccrl2	1.8983e-183	0.697175	0.952	0.758	3.85754e-179
Cxcl2	1.44251e-181	1.37505	0.525	0.237	2.93132e-177
Srgn	8.30957e-180	0.836457	0.954	0.869	1.68859e-175
Ehd1	9.25103e-180	0.533973	0.525	0.225	1.8799e-175
Tnfaip3	1.03217e-179	0.676746	0.968	0.788	2.09747e-175
Ier2	5.0161e-178	0.726169	0.93	0.706	1.01932e-173
Icam1	7.50004e-178	0.84619	0.935	0.775	1.52408e-173
Egr1	4.84934e-177	0.719126	0.947	0.737	9.85434e-173
Nfkb1	9.42774e-176	0.712413	0.989	0.952	1.91581e-171
Mir155hg	2.9336e-173	0.758809	0.488	0.208	5.96137e-169
Ppp1r15a	2.11715e-172	0.697877	0.925	0.661	4.30226e-168
Arl5c	9.07894e-172	0.806292	0.85	0.601	1.84493e-167
Maff	5.79916e-168	0.508095	0.624	0.312	1.17845e-163
Marcksl1	1.14695e-167	0.707828	0.845	0.582	2.33071e-163
Pim1	3.17925e-167	0.669159	0.641	0.327	6.46056e-163
Dusp1	5.7697e-163	0.687722	0.918	0.662	1.17246e-158
Cdkn1a	1.28368e-162	0.829757	0.69	0.399	2.60856e-158
Dusp5	7.75396e-160	0.592824	0.534	0.249	1.57568e-155
Cd14	3.48839e-159	0.854795	0.929	0.84	7.08876e-155
Litaf	2.7844e-158	0.560202	0.956	0.797	5.65818e-154
Mthfsl	7.71462e-157	0.803698	0.704	0.438	1.56769e-152
Socs3	6.93646e-156	0.639348	0.913	0.682	1.40956e-151
Fos	4.35421e-155	0.667967	0.959	0.78	8.84819e-151
Kdm6b	5.99028e-154	0.652974	0.82	0.549	1.21729e-149
Atf3	4.43683e-153	0.626005	0.974	0.839	9.01609e-149
Casp4	8.13746e-153	0.606963	0.84	0.564	1.65361e-148
Ccl4	1.17225e-151	0.762802	0.967	0.86	2.38214e-147
H2-Q7	3.07173e-149	0.5861	0.719	0.427	6.24206e-145
Rsrp1	7.05846e-149	-0.743743	0.528	0.76	1.43435e-144
Mapkapk2	8.90634e-149	0.648801	0.967	0.851	1.80986e-144
Sdc4	1.43189e-148	0.959215	0.697	0.431	2.90975e-144
Itga5	1.52862e-148	0.860501	0.601	0.327	3.10632e-144
Btg2	7.63442e-147	0.573312	0.97	0.847	1.55139e-142
Gm14023	1.52201e-145	0.603398	0.792	0.5	3.09287e-141
P2ry12	3.11992e-143	-0.579865	0.969	0.991	6.33999e-139
Fth1	9.57207e-143	0.490921	1	1	1.94514e-138
H3f3b	5.31682e-141	0.52236	0.999	0.997	1.08043e-136
Csrnp1	6.29224e-138	0.445126	0.523	0.252	1.27865e-133
Junb	6.6942e-138	0.526522	0.989	0.92	1.36033e-133
Gm17056	1.34842e-137	0.484188	0.529	0.254	2.74012e-133
Ell2	8.00344e-136	0.770787	0.685	0.421	1.62638e-131
Gm10634	1.91644e-135	0.588784	0.708	0.428	3.89441e-131
Ier3	1.05013e-134	0.643794	0.849	0.582	2.13396e-130
Rasgef1b	1.60299e-134	0.631341	0.97	0.862	3.25743e-130
Cd83	2.05965e-134	0.517197	0.995	0.961	4.18541e-130
Ccl3	7.08126e-134	0.771125	0.914	0.771	1.43898e-129
Smim3	8.11173e-134	0.605998	0.753	0.501	1.64838e-129
Tmem119	2.44753e-131	-0.616693	0.767	0.911	4.97363e-127
Birc3	2.87694e-131	0.557202	0.885	0.66	5.84622e-127
Hmgb2	2.65602e-130	0.605958	0.888	0.685	5.3973e-126
Txnrd1	6.60029e-130	0.718133	0.733	0.503	1.34125e-125
Zfp36	2.38561e-129	0.509673	0.974	0.845	4.8478e-125
Rab20	4.89133e-126	0.496776	0.815	0.568	9.93967e-122
Hivep2	1.4336e-125	0.604557	0.925	0.755	2.91321e-121
Gem	3.82759e-122	0.632778	0.885	0.658	7.77805e-118
Plaur	3.43749e-121	0.577339	0.729	0.479	6.98533e-117
Mcl1	1.24682e-119	0.453994	0.975	0.913	2.53366e-115
Cxcl16	1.78147e-119	0.521738	0.91	0.731	3.62013e-115
Otulinl	1.42058e-118	-0.52213	0.875	0.95	2.88677e-114
Numb	1.7907e-118	-0.67684	0.895	0.956	3.63888e-114
Cpd	1.1966e-117	0.627045	0.846	0.676	2.43161e-113
Il12b	3.70675e-115	1.53164	0.345	0.147	7.53248e-111
Tlr2	1.76408e-112	0.627236	0.826	0.643	3.58479e-108
Nr4a1	2.0298e-112	0.518653	0.9	0.706	4.12476e-108
Tank	2.83009e-111	0.687405	0.821	0.648	5.75102e-107
Cebpb	1.12492e-110	0.545388	0.926	0.805	2.28595e-106
Jun	1.72214e-110	0.502363	0.971	0.854	3.49955e-106
Plek	3.4301e-110	0.55279	0.999	0.996	6.97031e-106
Slco2b1	1.14565e-108	-0.578909	0.736	0.871	2.32808e-104
Nfkbie	5.52233e-108	0.408077	0.593	0.342	1.12219e-103
Selplg	7.0174e-107	-0.57558	0.88	0.945	1.42601e-102
Fosb	2.07878e-106	0.595148	0.804	0.565	4.22429e-102
Cd52	5.02706e-104	0.541085	0.972	0.922	1.02155e-99
Gm10790	5.5166e-104	-0.627872	0.588	0.781	1.12103e-99
Maf	1.62599e-102	-0.548356	0.799	0.908	3.30417e-98
Arhgap5	2.21287e-102	-0.541341	0.943	0.978	4.49677e-98
Gpr84	5.44592e-102	0.795616	0.733	0.543	1.10667e-97
Ikzf1	1.07646e-101	-0.555034	0.893	0.951	2.18748e-97
Lilrb4a	3.76783e-101	0.483131	0.376	0.174	7.65661e-97
Lpl	1.06918e-100	0.779393	0.421	0.209	2.17269e-96
Dhx40	2.28013e-100	1.24443	0.512	0.305	4.63346e-96
Jund	6.55668e-100	0.442289	0.977	0.904	1.33238e-95
Sowahc	2.09402e-99	0.476843	0.891	0.766	4.25525e-95
Irf1	4.61267e-99	0.607611	0.684	0.45	9.37341e-95
Tgif1	6.04225e-99	0.413871	0.814	0.583	1.22785e-94
Zfhx3	1.86776e-98	-0.492602	0.978	0.992	3.79548e-94
Gm14963	5.08077e-98	0.285151	0.313	0.131	1.03246e-93
Rapgef5	4.29496e-97	-0.476533	0.981	0.992	8.72778e-93
Inpp5d	6.39871e-97	-0.427271	0.989	0.995	1.30028e-92
Rnf19b	1.72852e-96	0.517333	0.907	0.765	3.51253e-92
Ckap2l	3.38891e-96	0.387199	0.459	0.235	6.88661e-92
Vsir	2.41948e-95	-0.437718	0.903	0.955	4.91663e-91
Pabpc1	1.75426e-94	0.323121	0.997	0.988	3.56484e-90
Serinc3	1.96572e-94	-0.331414	0.995	0.999	3.99454e-90
Ccnl1	5.18324e-94	0.388906	0.956	0.862	1.05329e-89
Abca9	2.24141e-93	-0.532368	0.778	0.88	4.55478e-89
Sqstm1	2.43813e-93	0.584994	0.907	0.783	4.95452e-89
Tnfaip8	2.59187e-93	0.512166	0.719	0.51	5.26695e-89
Nfkbid	4.63251e-93	0.467733	0.745	0.5	9.41372e-89
Gch1	3.27179e-92	0.483771	0.525	0.299	6.6486e-88
Gtf2h2	5.07345e-92	-0.542732	0.556	0.721	1.03098e-87
4833445I07Rik	5.72687e-92	0.268183	0.285	0.118	1.16376e-87
Tuba1c	7.52497e-92	0.396955	0.612	0.375	1.52915e-87
Rab7b	1.94076e-91	0.529109	0.631	0.396	3.94382e-87
Gm34455	1.84412e-90	0.366832	0.601	0.354	3.74743e-86
Plekho2	3.74076e-90	0.413314	0.845	0.62	7.6016e-86
Dusp16	6.4609e-90	0.471982	0.853	0.672	1.31292e-85
Tnip1	4.13127e-89	0.407172	0.559	0.342	8.39515e-85
Chd4	1.07778e-88	0.52344	0.947	0.891	2.19016e-84
Siglech	3.20161e-88	-0.490722	0.906	0.956	6.50599e-84
Relb	3.99092e-88	0.391892	0.798	0.575	8.10995e-84
Tagln2	9.61927e-88	0.429845	0.651	0.432	1.95473e-83
Ifitm10	1.02437e-87	-0.542978	0.724	0.865	2.08162e-83
Rel	1.69163e-87	0.440012	0.949	0.881	3.43756e-83
Frmd4a	2.36764e-87	-0.452827	0.964	0.984	4.81127e-83
Ssh2	2.9501e-87	-0.519296	0.932	0.973	5.9949e-83
Nfe2l2	6.82572e-87	0.408162	0.981	0.952	1.38705e-82
Dock4	1.13278e-86	-0.440976	0.992	0.995	2.30193e-82
Foxp4	7.6282e-85	0.298329	0.264	0.109	1.55013e-80
Malt1	1.46134e-84	0.973697	0.664	0.491	2.96959e-80
Gm20186	2.55286e-84	0.602013	0.404	0.213	5.18767e-80
AC149090.1	3.08768e-84	-0.500038	0.572	0.743	6.27448e-80
Hpgds	5.43327e-84	-0.367099	0.97	0.988	1.10409e-79
Phlda1	6.26171e-84	0.53697	0.322	0.149	1.27244e-79
Egr2	1.63245e-83	0.360106	0.447	0.239	3.31731e-79
Itpkc	7.0978e-83	0.488578	0.439	0.238	1.44234e-78
Arhgap45	1.03566e-82	-0.479738	0.608	0.748	2.10456e-78
Stat3	1.07915e-82	0.39703	0.919	0.792	2.19294e-78
Iqgap1	1.36436e-82	0.364768	0.339	0.162	2.77252e-78
Spp1	1.02229e-81	1.10695	0.668	0.467	2.0774e-77
Elmo1	1.38899e-81	-0.45892	0.991	0.997	2.82256e-77
Fgd2	1.41144e-81	-0.456952	0.675	0.815	2.86818e-77
Rhbdf2	1.81591e-81	0.306586	0.45	0.247	3.69011e-77
Gm2629	8.79963e-81	-0.517626	0.763	0.864	1.78817e-76
Btg1	9.8777e-80	0.378996	0.97	0.914	2.00725e-75
Dock8	1.3326e-79	-0.511514	0.887	0.94	2.70797e-75
Id2	3.32399e-79	0.535373	0.843	0.702	6.75469e-75
Egr3	1.03143e-78	0.508061	0.663	0.431	2.09596e-74
Zc3h12c	1.47796e-78	0.719325	0.598	0.401	3.00337e-74
Nfkbib	2.13545e-78	0.306564	0.605	0.386	4.33945e-74
Plcl2	2.78194e-78	-0.503215	0.897	0.943	5.65318e-74
Tgm2	2.80664e-78	0.522537	0.691	0.486	5.70338e-74
Med12l	7.48448e-78	-0.535461	0.507	0.673	1.52092e-73
Rabgef1	4.77566e-77	0.374736	0.783	0.586	9.70461e-73
C5ar1	1.65392e-76	0.540896	0.709	0.504	3.36094e-72
Sall1	2.27993e-76	-0.437746	0.722	0.849	4.63304e-72
Lgmn	2.28157e-76	-0.252135	0.999	1	4.63638e-72
Ulk2	4.3966e-76	-0.477552	0.761	0.866	8.93432e-72
Pag1	1.46161e-75	-0.476994	0.954	0.978	2.97014e-71
Ivns1abp	1.49377e-75	-0.45291	0.741	0.846	3.03549e-71
H2-D1	2.39845e-75	0.405334	0.996	0.987	4.87389e-71
Csmd3	4.02252e-75	-0.581269	0.962	0.985	8.17417e-71
Gm11613	2.46463e-74	0.326824	0.607	0.394	5.00838e-70
Axl	5.23456e-74	0.410948	0.712	0.504	1.06372e-69
Fam49b	7.04592e-74	-0.358798	0.981	0.993	1.4318e-69
Acap2	1.24983e-73	-0.430107	0.772	0.864	2.53979e-69
Rin2	2.60683e-73	-0.467729	0.749	0.863	5.29735e-69
Arih2	3.72149e-73	0.460527	0.769	0.615	7.56245e-69
Anxa5	5.22154e-73	0.390148	0.595	0.394	1.06107e-68
Cyth4	1.57713e-72	-0.364559	0.852	0.917	3.20489e-68
Zc3h12a	2.08335e-72	0.341458	0.614	0.402	4.23357e-68
St3gal1	2.6953e-72	0.350136	0.307	0.148	5.47712e-68
Adap2	2.97029e-72	-0.391725	0.894	0.951	6.03593e-68
Gm35188	3.11669e-72	-0.577841	0.408	0.603	6.33343e-68
Qk	3.58856e-72	-0.34329	0.999	1	7.29231e-68
Ptgs1	3.22493e-71	-0.410358	0.825	0.907	6.55339e-67
Ptger4	1.12358e-70	0.360895	0.294	0.14	2.28323e-66
Rreb1	2.52231e-70	-0.476853	0.903	0.95	5.12558e-66
Srgap2	2.93295e-70	-0.430775	0.989	0.995	5.96005e-66
Neat1	4.33801e-70	0.430372	0.764	0.581	8.81528e-66
Tubgcp5	7.17829e-70	-0.496936	0.466	0.641	1.4587e-65
Bcl6	7.30373e-70	0.389032	0.706	0.5	1.48419e-65
Pwwp2a	8.28014e-70	-0.449623	0.544	0.7	1.68261e-65
Dip2b	1.72975e-69	-0.398675	0.926	0.961	3.51502e-65
Zswim4	4.85722e-69	0.32226	0.513	0.312	9.87036e-65
Zfp710	7.08082e-69	-0.507161	0.723	0.829	1.43889e-64
H2-K1	1.68389e-68	0.407383	0.993	0.959	3.42183e-64
Skil	2.26713e-68	0.340391	0.986	0.956	4.60703e-64
Actg1	2.33642e-68	0.347221	0.991	0.979	4.74785e-64
Pip4k2a	1.02994e-67	-0.397829	0.936	0.966	2.09295e-63
Gm31718	1.18108e-67	0.290913	0.449	0.261	2.40008e-63
Basp1	1.37637e-67	0.317833	0.998	0.998	2.79693e-63
Mbnl1	1.96656e-67	-0.412096	0.967	0.985	3.99624e-63
Ftl1	2.858e-67	0.286771	1	1	5.80775e-63
Ints6l	3.93079e-67	-0.511708	0.538	0.699	7.98776e-63
Lyn	1.49603e-66	-0.320583	0.998	0.998	3.04009e-62
Sppl3	2.03805e-66	-0.405878	0.552	0.715	4.14153e-62
Odc1	2.90086e-66	0.397623	0.531	0.335	5.89483e-62
0610040J01Rik	3.34244e-66	-0.484911	0.59	0.745	6.79218e-62
Stk40	4.31509e-66	0.330736	0.622	0.431	8.7687e-62
Tanc2	7.5723e-66	-0.403038	0.993	0.997	1.53877e-61
Mir22hg	1.03406e-65	0.260928	0.363	0.195	2.10132e-61
Ifngr1	1.62617e-65	-0.363527	0.888	0.945	3.30453e-61
Lrrc8b	2.56524e-65	0.324515	0.535	0.34	5.21283e-61
Dpys	2.75567e-65	0.267593	0.317	0.16	5.59979e-61
Abi3	4.79623e-65	-0.37213	0.747	0.845	9.74642e-61
N4bp1	7.3342e-65	0.523781	0.735	0.605	1.49038e-60
Itgax	8.14623e-65	0.413306	0.738	0.558	1.6554e-60
Ucp2	9.06521e-65	0.281159	0.989	0.962	1.84214e-60
Ppp1r9a	1.43584e-64	-0.434665	0.851	0.919	2.91777e-60
P2ry13	1.72529e-64	-0.412072	0.7	0.813	3.50597e-60
Pan3	1.99193e-64	-0.442039	0.83	0.9	4.0478e-60
Slfn2	2.54226e-64	0.426406	0.465	0.282	5.16612e-60
Swap70	2.5706e-64	0.476065	0.762	0.606	5.22372e-60
Hsp90ab1	4.84584e-64	0.27617	0.998	0.989	9.84722e-60
Dot1l	4.93666e-64	0.319469	0.537	0.346	1.00318e-59
Ctse	6.33205e-64	0.31085	0.49	0.296	1.28674e-59
Sod2	1.01523e-63	0.417066	0.547	0.369	2.06306e-59
Trib1	7.78041e-63	0.399266	0.553	0.368	1.58106e-58
Creb5	2.22423e-62	0.450145	0.508	0.316	4.51986e-58
2011-09-01	1.56295e-61	0.444427	0.494	0.316	3.17608e-57
Sgms1	1.56395e-61	0.506877	0.81	0.69	3.17811e-57
Csf1	1.87123e-61	0.628855	0.806	0.712	3.80253e-57
Ccl12	6.57871e-61	0.709049	0.598	0.429	1.33686e-56
Lrrfip1	1.39132e-60	0.401737	0.891	0.802	2.8273e-56
Etl4	1.44155e-60	0.45768	0.567	0.377	2.92938e-56
Gpr34	2.04557e-60	-0.354738	0.979	0.993	4.15679e-56
Snx29	3.72517e-60	-0.400021	0.92	0.951	7.56992e-56
Plcg2	5.23924e-60	-0.410979	0.725	0.811	1.06467e-55
C9orf72	1.53957e-59	0.324413	0.773	0.607	3.12856e-55
Gtf2ird2	1.76415e-59	0.431406	0.649	0.483	3.58492e-55
Myo1e	1.96938e-59	0.627258	0.839	0.742	4.00198e-55
Vcam1	2.96629e-59	0.553046	0.387	0.225	6.0278e-55
Stk38l	3.56562e-59	0.459672	0.678	0.504	7.24569e-55
4933406I18Rik	3.81209e-58	-0.512011	0.905	0.954	7.74654e-54
Apbb1ip	8.50652e-58	-0.376616	0.978	0.992	1.72861e-53
Rab8b	1.42684e-57	0.36916	0.96	0.916	2.89948e-53
Hspa14	4.10757e-57	0.318475	0.604	0.422	8.34699e-53
Fxyd5	5.24613e-57	0.341693	0.455	0.284	1.06607e-52
Nr4a3	1.74874e-56	0.410988	0.323	0.173	3.55362e-52
Cd74	2.24568e-56	0.550906	0.601	0.423	4.56344e-52
Chd9	6.76682e-56	-0.377676	0.926	0.963	1.37509e-51
Errfi1	7.66105e-56	0.775669	0.554	0.394	1.5568e-51
Hspa5	1.77835e-55	0.490171	0.975	0.945	3.61378e-51
Ezr	2.93133e-55	0.303599	0.374	0.215	5.95676e-51
Cd274	6.21534e-55	0.555885	0.611	0.445	1.26302e-50
Glipr1	8.7161e-55	0.304259	0.363	0.208	1.7712e-50
Fabp5	1.60215e-54	0.455182	0.38	0.223	3.25573e-50
Fcho2	2.23657e-54	-0.360075	0.834	0.893	4.54494e-50
Cstb	2.97919e-54	0.418529	0.769	0.618	6.05401e-50
Dock10	7.06516e-54	-0.40201	0.866	0.921	1.43571e-49
Osm	7.34506e-54	0.418153	0.477	0.308	1.49259e-49
Il6ra	1.3657e-53	-0.373927	0.67	0.785	2.77524e-49
Plau	1.39455e-53	0.539792	0.489	0.323	2.83386e-49
Ankrd44	1.57224e-53	-0.353917	0.875	0.928	3.19494e-49
Hspa8	1.67508e-53	0.287933	0.989	0.968	3.40393e-49
Optn	1.90418e-53	0.273553	0.626	0.428	3.86947e-49
Tspan14	2.22038e-53	-0.38954	0.507	0.645	4.51203e-49
Cd63	3.6164e-53	0.323478	0.99	0.969	7.34888e-49
Ncf1	4.75357e-53	0.34616	0.974	0.962	9.65974e-49
AI504432	5.12768e-53	0.432082	0.367	0.22	1.042e-48
Nsd1	5.38595e-53	-0.391343	0.726	0.817	1.09448e-48
Rbpj	6.80111e-53	0.428582	0.871	0.786	1.38205e-48
Adgrg1	1.7618e-52	-0.353724	0.564	0.701	3.58016e-48
B2m	3.33617e-52	0.272963	1	0.999	6.77942e-48
Rbbp8	3.49814e-52	0.282044	0.49	0.309	7.10857e-48
Lacc1	5.26042e-52	0.361061	0.809	0.691	1.06897e-47
Apoe	1.48606e-51	0.437759	0.992	0.989	3.01981e-47
Herc2	1.84724e-51	-0.345191	0.842	0.909	3.75377e-47
Kansl1	2.62773e-51	-0.368067	0.887	0.929	5.33981e-47
Cnot2	3.61355e-51	-0.36967	0.687	0.784	7.34309e-47
Frmd4b	6.91878e-51	-0.358832	0.908	0.956	1.40597e-46
Slc7a1	1.47901e-50	0.28471	0.456	0.29	3.00549e-46
Slc12a6	2.3589e-50	-0.393176	0.788	0.857	4.79352e-46
Scamp2	2.59561e-50	-0.305338	0.88	0.924	5.27454e-46
Oser1	5.59707e-50	0.357643	0.648	0.481	1.13738e-45
Rere	1.29815e-49	-0.361795	0.788	0.869	2.63797e-45
Tpm4	1.50958e-49	0.266632	0.509	0.338	3.06761e-45
Phf14	1.95615e-49	-0.37545	0.774	0.855	3.9751e-45
Nrip1	4.62477e-49	-0.346019	0.836	0.909	9.39799e-45
Pten	7.3531e-49	-0.341847	0.71	0.798	1.49422e-44
Cttnbp2nl	7.47441e-49	-0.320527	0.898	0.943	1.51887e-44
2001-03-01	1.45554e-48	-0.421664	0.589	0.709	2.9578e-44
Fam20c	1.78209e-48	0.52999	0.763	0.639	3.62139e-44
Vmp1	2.46171e-48	0.265939	0.938	0.843	5.00244e-44
Gapdh	2.89009e-48	0.298542	0.929	0.863	5.87296e-44
Ccr5	2.94945e-48	-0.387799	0.807	0.892	5.99357e-44
Entpd1	6.44492e-48	-0.311505	0.9	0.956	1.30967e-43
Rai14	1.23703e-47	0.311987	0.517	0.35	2.51377e-43
Cst7	1.77332e-47	0.470155	0.621	0.459	3.60357e-43
Tnrc6b	3.22561e-47	-0.340041	0.773	0.859	6.55476e-43
Arsb	3.43425e-47	-0.315013	0.976	0.988	6.97873e-43
Strn3	5.37125e-47	-0.379541	0.642	0.746	1.09149e-42
Nek7	6.89375e-47	-0.317413	0.906	0.935	1.40088e-42
Ophn1	8.60412e-47	-0.355619	0.942	0.971	1.74844e-42
A430093F15Rik	1.00579e-46	0.309013	0.472	0.311	2.04387e-42
Rbms1	1.48495e-46	0.281878	0.538	0.373	3.01756e-42
Mertk	1.59896e-46	-0.313658	0.968	0.99	3.24925e-42
Celf2	1.75761e-46	-0.311808	0.963	0.979	3.57164e-42
Dnajb4	2.99885e-46	0.255823	0.641	0.465	6.09396e-42
Pld1	7.11277e-46	-0.386327	0.612	0.742	1.44539e-41
Sla	8.59468e-46	-0.371592	0.477	0.616	1.74652e-41
Spire1	1.00808e-45	-0.33697	0.677	0.776	2.04851e-41
Usp24	1.33553e-45	-0.351502	0.509	0.644	2.71393e-41
Tmsb10	1.47068e-45	0.396973	0.722	0.586	2.98858e-41
Aebp2	2.2734e-45	0.306079	0.686	0.535	4.61978e-41
Wasf2	3.29676e-45	-0.277577	0.96	0.98	6.69934e-41
Socs2	3.7998e-45	0.273228	0.292	0.161	7.72157e-41
Ubn2	3.82701e-45	-0.362458	0.654	0.765	7.77686e-41
Tcim	4.75276e-45	0.413122	0.382	0.238	9.65807e-41
Cd33	4.93117e-45	-0.310974	0.713	0.813	1.00206e-40
Wdfy2	5.25618e-45	-0.374184	0.485	0.616	1.06811e-40
Rnase4	6.2141e-45	-0.278562	0.956	0.982	1.26277e-40
Cd80	6.3128e-45	0.267484	0.475	0.316	1.28282e-40
Golm1	1.21508e-44	-0.278294	0.919	0.946	2.46917e-40
Igsf6	1.22587e-44	0.302113	0.616	0.454	2.49109e-40
P3h2	1.91319e-44	-0.437237	0.651	0.771	3.8878e-40
Sptan1	2.30299e-44	0.309939	0.545	0.387	4.6799e-40
8030442B05Rik	4.72973e-44	-0.466427	0.388	0.536	9.61129e-40
1700017B05Rik	5.34786e-44	-0.319464	0.466	0.604	1.08674e-39
Nfia	9.51596e-44	-0.382905	0.859	0.92	1.93374e-39
Map3k3	1.06853e-43	-0.36065	0.531	0.658	2.17136e-39
Arhgap39	1.12355e-43	-0.359019	0.591	0.698	2.28316e-39
Il4i1	2.25554e-43	0.314068	0.316	0.185	4.58349e-39
Mycbp2	2.43436e-43	-0.319357	0.887	0.934	4.94686e-39
Ppp1r10	3.15508e-43	0.266359	0.802	0.663	6.41143e-39
Adam10	3.62155e-43	-0.30507	0.865	0.899	7.35935e-39
Mpp7	6.10042e-43	0.467189	0.615	0.475	1.23967e-38
Cdh23	7.20773e-43	-0.397656	0.67	0.788	1.46468e-38
Camk2d	7.58123e-43	-0.360118	0.818	0.874	1.54058e-38
Cmss1	9.56793e-43	-0.290898	0.998	0.999	1.9443e-38
Pnpla7	1.13708e-42	-0.347628	0.771	0.852	2.31066e-38
Crip1	2.23826e-42	0.322481	0.418	0.273	4.54837e-38
Itch	2.42844e-42	-0.326725	0.647	0.748	4.93483e-38
Hps3	6.84199e-42	-0.328426	0.31	0.457	1.39036e-37
Pde3b	7.65418e-42	-0.331708	0.968	0.99	1.55541e-37
Slc9a9	8.28395e-42	-0.387664	0.807	0.879	1.68338e-37
Zfp652	1.33961e-41	-0.344556	0.665	0.754	2.72222e-37
Arglu1	1.51307e-41	-0.300389	0.741	0.818	3.07471e-37
Pkig	1.55488e-41	-0.325894	0.609	0.718	3.15968e-37
Fam114a1	1.97167e-41	0.301161	0.493	0.343	4.00664e-37
Rptor	2.12982e-41	-0.332163	0.806	0.865	4.328e-37
Tbc1d4	2.20216e-41	0.354282	0.433	0.283	4.475e-37
Rap1gds1	2.42868e-41	-0.330483	0.932	0.952	4.93531e-37
Spag9	2.76899e-41	0.29383	0.93	0.889	5.62687e-37
Plekho1	3.34582e-41	-0.279347	0.776	0.854	6.79904e-37
Capg	9.8139e-41	0.258125	0.32	0.191	1.99428e-36
Cdc27	1.25871e-40	0.328885	0.622	0.479	2.55782e-36
Tnfrsf11a	1.67944e-40	-0.412004	0.542	0.655	3.41279e-36
Smg1	2.20505e-40	-0.325333	0.641	0.74	4.48088e-36
Cd86	2.59945e-40	0.300118	0.986	0.973	5.28234e-36
Orai2	3.89665e-40	0.260415	0.606	0.448	7.91839e-36
Plk3	5.21112e-40	0.252338	0.488	0.338	1.05895e-35
Adap2os	6.73201e-40	-0.316477	0.56	0.683	1.36801e-35
Dennd4a	7.78715e-40	0.285957	0.994	0.996	1.58243e-35
Rhoh	9.02685e-40	-0.319003	0.685	0.789	1.83435e-35
Cdk8	1.26514e-39	-0.348325	0.939	0.967	2.57089e-35
Gcnt1	1.28218e-39	-0.334034	0.652	0.743	2.60553e-35
Etv5	1.6219e-39	-0.32648	0.367	0.509	3.29585e-35
Aftph	2.563e-39	-0.308531	0.689	0.779	5.20827e-35
Fgr	2.95178e-39	0.292737	0.672	0.522	5.99832e-35
Ube2f	3.50052e-39	0.261027	0.753	0.609	7.1134e-35
Gna12	3.98179e-39	-0.314309	0.756	0.833	8.09139e-35
Pik3cd	4.12783e-39	-0.33182	0.483	0.61	8.38816e-35
Rassf2	4.35398e-39	-0.324111	0.488	0.609	8.84773e-35
Clasp2	5.06283e-39	-0.320857	0.807	0.866	1.02882e-34
Klf2	5.97193e-39	0.389429	0.521	0.375	1.21356e-34
Osbpl8	9.118e-39	0.573409	0.854	0.796	1.85287e-34
Xylt1	9.94984e-39	0.329429	0.436	0.291	2.02191e-34
Agps	1.03205e-38	-0.305859	0.606	0.707	2.09724e-34
Prdx1	1.29336e-38	0.30671	0.896	0.823	2.62824e-34
Evl	1.71061e-38	-0.301183	0.726	0.81	3.47613e-34
Stambpl1	1.89145e-38	-0.386935	0.391	0.521	3.84361e-34
Arhgap12	2.12986e-38	-0.319407	0.559	0.668	4.3281e-34
Mif	2.39366e-38	0.292564	0.804	0.683	4.86416e-34
Rtn4rl1	2.51574e-38	-0.351443	0.409	0.539	5.11223e-34
Adamts1	3.33578e-38	0.556196	0.571	0.446	6.77863e-34
Snx13	3.52592e-38	-0.349562	0.636	0.729	7.16503e-34
Ldlrad4	4.93368e-38	-0.284289	0.996	0.998	1.00257e-33
Ms4a6c	5.37629e-38	0.300231	0.377	0.241	1.09252e-33
Plxna4	5.9229e-38	-0.397852	0.714	0.807	1.20359e-33
Zeb1	6.22658e-38	-0.374217	0.736	0.827	1.2653e-33
Nav2	7.78954e-38	-0.319613	0.981	0.993	1.58291e-33
Jak2	1.65867e-37	0.387195	0.53	0.396	3.37058e-33
Sfi1	3.20493e-37	-0.350713	0.352	0.484	6.51274e-33
Dnm2	3.2351e-37	-0.281165	0.753	0.816	6.57406e-33
Sfmbt1	3.90067e-37	-0.36191	0.514	0.626	7.92655e-33
Lrch1	5.05833e-37	-0.295344	0.904	0.949	1.0279e-32
Lgals3bp	6.67205e-37	0.333397	0.696	0.552	1.35583e-32
Man1a2	6.87561e-37	-0.287361	0.819	0.867	1.39719e-32
Apoc1	1.11832e-36	0.320387	0.297	0.176	2.27253e-32
Crybb1	1.29542e-36	-0.379314	0.349	0.501	2.63241e-32
Mapk14	1.39443e-36	-0.329117	0.526	0.63	2.83363e-32
Maml3	1.41399e-36	-0.328542	0.961	0.977	2.87338e-32
Herpud1	1.60161e-36	0.297651	0.81	0.705	3.25464e-32
Lcor	1.98802e-36	-0.345161	0.547	0.645	4.03986e-32
Ptprj	2.42801e-36	0.254435	0.993	0.987	4.93397e-32
Mtmr3	2.91116e-36	-0.310141	0.56	0.666	5.91578e-32
Ppp3ca	4.79595e-36	-0.29927	0.944	0.961	9.74585e-32
Gm15503	5.10316e-36	-0.286553	0.253	0.394	1.03701e-31
Map4k4	6.34549e-36	-0.26596	0.883	0.928	1.28947e-31
Sesn1	6.70538e-36	-0.321665	0.31	0.448	1.3626e-31
Slc2a5	1.29257e-35	-0.337003	0.437	0.564	2.62662e-31
Gm50035	1.30931e-35	-0.286962	0.283	0.423	2.66066e-31
Tbl1xr1	1.93387e-35	-0.283238	0.703	0.78	3.92982e-31
Pik3r5	2.35499e-35	0.384534	0.735	0.639	4.78558e-31
Arf4	3.15462e-35	0.33164	0.874	0.801	6.41049e-31
H2-Ab1	3.45849e-35	0.31064	0.446	0.309	7.028e-31
Mtmr12	4.4914e-35	0.286559	0.565	0.421	9.12697e-31
Zfp292	1.53242e-34	-0.304194	0.618	0.715	3.11403e-30
Rbm26	2.23404e-34	-0.276575	0.76	0.825	4.53978e-30
St3gal6	2.64345e-34	-0.314543	0.877	0.926	5.37176e-30
Rab3gap1	3.26015e-34	-0.28352	0.659	0.748	6.62496e-30
Fscn1	3.93724e-34	0.472876	0.798	0.77	8.00087e-30
Cxcl10	6.32665e-34	0.802278	0.296	0.182	1.28564e-29
Fnip1	6.41932e-34	-0.254778	0.802	0.877	1.30447e-29
A930007I19Rik	8.24878e-34	0.268759	0.674	0.538	1.67623e-29
Klf6	8.37947e-34	0.323954	0.761	0.65	1.70279e-29
Traf3	1.28471e-33	0.303157	0.793	0.685	2.61066e-29
Rock2	1.42736e-33	-0.263447	0.908	0.938	2.90054e-29
4930557K07Rik	2.35596e-33	0.346395	0.418	0.288	4.78755e-29
Isg15	2.37967e-33	0.474211	0.257	0.148	4.83572e-29
Slc29a3	2.42345e-33	-0.257171	0.772	0.841	4.92469e-29
Dgkd	2.54035e-33	-0.305152	0.778	0.849	5.16224e-29
Zfp36l1	2.75063e-33	0.253983	0.955	0.947	5.58956e-29
Celf1	2.89959e-33	-0.29781	0.731	0.799	5.89226e-29
Nr3c1	3.67212e-33	-0.29308	0.699	0.774	7.46211e-29
Slc40a1	4.54218e-33	-0.315693	0.355	0.481	9.23017e-29
Cited2	5.47267e-33	0.379149	0.437	0.313	1.1121e-28
Arhgef3	6.68767e-33	0.253452	0.268	0.161	1.359e-28
Zbtb20	1.06639e-32	-0.312461	0.936	0.957	2.16701e-28
Zfp638	1.66258e-32	-0.283902	0.641	0.731	3.37853e-28
Bcor	2.01691e-32	0.294982	0.754	0.643	4.09857e-28
St3gal5	2.15809e-32	-0.33088	0.456	0.57	4.38546e-28
Stx6	2.25429e-32	0.254049	0.626	0.487	4.58094e-28
Ltc4s	2.99173e-32	-0.279301	0.769	0.854	6.07949e-28
Mt1	3.93931e-32	0.451529	0.869	0.834	8.00506e-28
Ccr6	4.18418e-32	-0.32294	0.693	0.771	8.50268e-28
Agmo	4.88818e-32	-0.339306	0.732	0.832	9.93326e-28
Ccl6	5.62847e-32	0.423558	0.721	0.628	1.14376e-27
Bcar3	7.23748e-32	0.250815	0.351	0.226	1.47073e-27
Mknk1	1.03053e-31	-0.279864	0.477	0.59	2.09413e-27
Eva1a	1.06861e-31	-0.297085	0.362	0.487	2.17151e-27
Atp2c1	1.27405e-31	-0.273747	0.539	0.637	2.589e-27
Mkln1	1.49186e-31	-0.269037	0.756	0.819	3.0316e-27
Rsf1	1.64219e-31	-0.27456	0.651	0.738	3.33709e-27
Lrba	1.82445e-31	-0.3681	0.439	0.552	3.70747e-27
Fam91a1	2.22446e-31	-0.285814	0.553	0.648	4.52032e-27
Bin2	2.48747e-31	-0.25429	0.813	0.873	5.05479e-27
Lcp1	2.512e-31	0.280724	0.941	0.908	5.10463e-27
Kdm2a	2.55028e-31	-0.300491	0.541	0.637	5.18242e-27
Tbc1d5	2.96666e-31	-0.29489	0.934	0.957	6.02854e-27
Papola	3.08848e-31	-0.26567	0.703	0.771	6.2761e-27
Calm1	3.21815e-31	0.259072	0.947	0.907	6.53961e-27
Rbm6	3.41382e-31	-0.286581	0.671	0.753	6.93722e-27
Hmox1	3.4443e-31	0.269072	0.414	0.29	6.99915e-27
Ddx17	3.70925e-31	-0.259747	0.674	0.75	7.53757e-27
Dhx9	4.04385e-31	-0.297035	0.53	0.625	8.21752e-27
Hivep1	4.91557e-31	0.28099	0.699	0.573	9.98894e-27
Nhs	6.15187e-31	-0.507894	0.256	0.392	1.25012e-26
Arid1a	6.32453e-31	-0.267317	0.738	0.797	1.28521e-26
Pnisr	6.85167e-31	-0.256341	0.7	0.778	1.39233e-26
Fkbp5	6.98951e-31	-0.347962	0.474	0.584	1.42034e-26
Peli2	7.61027e-31	-0.29306	0.787	0.86	1.54648e-26
Ep300	8.35578e-31	-0.272324	0.591	0.681	1.69798e-26
Bank1	1.12419e-30	-0.501935	0.215	0.338	2.28446e-26
Phip	1.56513e-30	-0.33418	0.596	0.675	3.1805e-26
Rnf169	1.68135e-30	-0.315592	0.434	0.544	3.41667e-26
Atp8a2	1.81471e-30	-0.303987	0.857	0.91	3.68767e-26
Capn3	1.97878e-30	-0.302787	0.657	0.741	4.02108e-26
Rps6ka1	2.04754e-30	-0.261748	0.536	0.638	4.1608e-26
Cdk19	2.54523e-30	-0.294341	0.535	0.646	5.17217e-26
Fbxl20	3.64258e-30	-0.303626	0.43	0.541	7.40209e-26
Pum2	3.94664e-30	-0.267458	0.718	0.776	8.01996e-26
Abcc3	6.57588e-30	-0.285977	0.424	0.536	1.33629e-25
Tmem86a	7.87481e-30	-0.251808	0.664	0.75	1.60024e-25
Znrf2	1.03145e-29	-0.296592	0.709	0.766	2.09601e-25
Plod1	2.08994e-29	-0.25552	0.574	0.675	4.24698e-25
Eef2k	2.38814e-29	-0.28742	0.33	0.452	4.85294e-25
D130040H23Rik	2.73612e-29	0.313132	0.464	0.345	5.56006e-25
Trappc8	2.98787e-29	-0.280584	0.407	0.521	6.07165e-25
Tia1	3.49137e-29	-0.275981	0.306	0.425	7.09482e-25
Rab39	4.12254e-29	-0.284215	0.247	0.367	8.37742e-25
Il6st	5.6777e-29	-0.287294	0.773	0.834	1.15376e-24
Crebbp	5.84269e-29	-0.257976	0.797	0.847	1.18729e-24
Mtus1	6.41935e-29	-0.263209	0.701	0.791	1.30448e-24
Cfh	8.65764e-29	-0.254424	0.941	0.964	1.75932e-24
Wdr33	1.09067e-28	-0.290952	0.529	0.615	2.21634e-24
Rnf149	1.6527e-28	0.261887	0.466	0.343	3.35845e-24
Nav3	1.65603e-28	-0.312164	0.975	0.985	3.36522e-24
Man1c1	1.80847e-28	-0.266437	0.749	0.819	3.675e-24
Baz1a	2.07636e-28	0.272248	0.728	0.616	4.21937e-24
Tcf12	2.10919e-28	-0.284184	0.767	0.83	4.28608e-24
Akap10	2.70546e-28	-0.31474	0.508	0.609	5.49777e-24
Fbxw4	4.35735e-28	-0.264675	0.494	0.598	8.85456e-24
Ttc28	9.6009e-28	-0.285303	0.863	0.906	1.951e-23
Nr6a1os	1.28285e-27	-0.353906	0.425	0.534	2.60689e-23
Pias2	1.324e-27	-0.287722	0.426	0.527	2.69049e-23
Vrk2	1.65711e-27	-0.300545	0.568	0.652	3.36741e-23
Mbd5	2.35048e-27	-0.306064	0.643	0.721	4.77641e-23
Kat6a	2.45106e-27	-0.268896	0.553	0.644	4.98079e-23
Rhobtb1	2.55504e-27	-0.278988	0.252	0.368	5.1921e-23
Lhfpl2	4.15688e-27	-0.298074	0.839	0.878	8.4472e-23
Prpsap2	4.45517e-27	-0.261465	0.32	0.431	9.05335e-23
Pmepa1	4.68471e-27	-0.277096	0.947	0.967	9.5198e-23
Wdr44	5.05786e-27	-0.311011	0.411	0.514	1.02781e-22
Kctd12	5.52819e-27	0.255645	0.983	0.981	1.12338e-22
Nuak1	5.86241e-27	-0.282256	0.572	0.671	1.1913e-22
Rp2	6.09007e-27	-0.289226	0.516	0.601	1.23756e-22
Gtf2i	7.06221e-27	-0.265453	0.487	0.585	1.43511e-22
Phc2	7.19219e-27	-0.284959	0.523	0.619	1.46153e-22
Prex1	9.83056e-27	-0.252922	0.789	0.837	1.99767e-22
Lnpep	1.063e-26	-0.262707	0.647	0.719	2.16011e-22
Cass4	1.13589e-26	0.258446	0.437	0.312	2.30824e-22
Zfp148	1.16685e-26	-0.253134	0.662	0.74	2.37115e-22
Mtr	1.41506e-26	-0.269466	0.408	0.517	2.87554e-22
Atp6v0a2	1.98298e-26	-0.258695	0.405	0.512	4.02961e-22
Kmt2c	4.09948e-26	-0.270532	0.763	0.819	8.33054e-22
Tgfa	4.82207e-26	-0.265635	0.376	0.483	9.79893e-22
Ifi27l2a	5.35366e-26	0.435377	0.319	0.213	1.08792e-21
Pik3cg	8.36973e-26	-0.251957	0.611	0.686	1.70081e-21
Gm4258	9.35976e-26	-0.348183	0.484	0.578	1.902e-21
Gna15	9.7162e-26	-0.250843	0.475	0.568	1.97443e-21
Nf1	1.0687e-25	-0.252684	0.901	0.924	2.17171e-21
5330438D12Rik	1.53313e-25	-0.275173	0.46	0.564	3.11548e-21
Cdk6	1.72821e-25	0.280662	0.748	0.651	3.5119e-21
Acvr1	3.06916e-25	-0.275979	0.424	0.521	6.23684e-21
Btk	3.53783e-25	-0.269872	0.536	0.617	7.18923e-21
Fmn1	3.68881e-25	0.252642	0.847	0.774	7.49603e-21
A830008E24Rik	8.34215e-25	-0.338394	0.54	0.633	1.69521e-20
Cd300a	1.02642e-24	-0.263969	0.685	0.76	2.08579e-20
Msn	1.05705e-24	0.273594	0.972	0.959	2.14803e-20
Snx30	1.10135e-24	-0.282683	0.536	0.623	2.23804e-20
Slf2	1.66758e-24	-0.262471	0.451	0.549	3.38869e-20
Tasor	1.90173e-24	-0.255408	0.458	0.557	3.86451e-20
Cep170	1.97595e-24	-0.259744	0.552	0.644	4.01533e-20
Prkca	2.26082e-24	-0.354102	0.478	0.577	4.59422e-20
Ccl9	2.36065e-24	0.361278	0.637	0.538	4.79708e-20
Serpine1	2.97958e-24	0.475322	0.586	0.5	6.0548e-20
Slc8a1	3.49492e-24	-0.292687	0.98	0.988	7.10202e-20
Myo1f	5.80961e-24	-0.254741	0.869	0.895	1.18057e-19
Crebrf	5.85856e-24	-0.263596	0.466	0.562	1.19052e-19
Ambra1	7.27459e-24	-0.267566	0.659	0.717	1.47827e-19
Atf7ip	9.42037e-24	-0.279111	0.512	0.601	1.91431e-19
Nrp2	1.43758e-23	0.285883	0.628	0.518	2.9213e-19
Tagap	1.49427e-23	0.250487	0.585	0.466	3.0365e-19
Rnf180	1.64039e-23	-0.285904	0.798	0.851	3.33343e-19
Ncoa3	1.69721e-23	-0.272097	0.565	0.65	3.44891e-19
Tgfb1	1.81659e-23	0.277043	0.921	0.903	3.6915e-19
Extl3	2.66094e-23	-0.283873	0.645	0.711	5.4073e-19
Gm40841	4.13314e-23	-0.266338	0.308	0.413	8.39896e-19
Fhit	7.93074e-23	-0.378762	0.693	0.764	1.61161e-18
Zmynd11	1.79706e-22	-0.252892	0.553	0.633	3.65181e-18
Stard9	2.07743e-22	-0.254266	0.529	0.605	4.22154e-18
Chst11	3.66311e-22	0.293917	0.701	0.604	7.4438e-18
Gpr155	5.76694e-22	-0.252877	0.459	0.545	1.1719e-17
Gm47283	6.0326e-22	0.34514	0.763	0.697	1.22588e-17
Inpp4b	6.4925e-22	-0.284402	0.872	0.917	1.31934e-17
Cask	8.42618e-22	-0.261018	0.644	0.73	1.71228e-17
Smurf2	1.18743e-21	-0.257462	0.585	0.658	2.41298e-17
Susd6	1.22109e-21	0.251442	0.878	0.843	2.48139e-17
Pard3b	1.39026e-21	-0.32878	0.594	0.68	2.82514e-17
Heatr5a	2.35323e-21	-0.25205	0.593	0.662	4.78199e-17
Ppm1h	2.4279e-21	-0.252306	0.928	0.946	4.93374e-17
Arl5b	4.1531e-21	0.263993	0.489	0.382	8.43952e-17
Dennd6a	7.92953e-21	-0.252001	0.415	0.502	1.61136e-16
Chrm3	8.76808e-21	0.292866	0.285	0.194	1.78176e-16
Zmym4	1.3128e-20	-0.254654	0.484	0.562	2.66774e-16
Garnl3	4.90868e-20	-0.270971	0.369	0.461	9.97493e-16
Gm5086	1.01756e-19	-0.267893	0.659	0.723	2.06778e-15
Apba1	1.22474e-19	-0.319355	0.535	0.618	2.48879e-15
Glul	1.50181e-19	-0.277814	0.909	0.946	3.05183e-15
Adgrl2	1.66219e-19	-0.30585	0.44	0.525	3.37774e-15
Fgd4	1.70348e-19	-0.252732	0.6	0.664	3.46165e-15
Dpy19l4	2.88021e-19	-0.260105	0.736	0.775	5.85287e-15
Prkn	6.67454e-19	-0.279558	0.804	0.857	1.35633e-14
H1f0	1.07916e-18	0.251679	0.413	0.317	2.19296e-14
Nos1ap	5.97963e-18	-0.277437	0.631	0.692	1.21512e-13
Tmem176a	6.11683e-18	0.250887	0.579	0.489	1.243e-13
Ccnd3	8.83548e-18	-0.274094	0.812	0.867	1.79546e-13
Slc24a3	1.14993e-17	-0.281429	0.567	0.647	2.33676e-13
Vps54	2.14227e-17	-0.254246	0.512	0.576	4.35331e-13
Adamts16	1.11816e-15	-0.258844	0.189	0.269	2.27221e-11
Bst2	1.67673e-15	0.271036	0.569	0.474	3.40727e-11
Dlgap4	4.4655e-15	0.296828	0.598	0.527	9.07435e-11
Rrad	9.44022e-15	0.253969	0.255	0.184	1.91835e-10
Gpr183	2.93975e-14	-0.268158	0.69	0.762	5.97387e-10
Klf12	1.35509e-13	-0.280787	0.745	0.793	2.75369e-09
Ifih1	1.45022e-13	0.371743	0.268	0.198	2.94699e-09
Cacnb2	1.53332e-13	-0.291223	0.52	0.592	3.11586e-09
Bcl2l11	1.8856e-13	0.375452	0.538	0.473	3.83173e-09
Lgals1	1.43853e-12	0.266634	0.42	0.343	2.92323e-08
Bcl2l1	1.70431e-12	0.309595	0.749	0.725	3.46332e-08
Mxd1	8.97204e-12	0.299314	0.281	0.217	1.82321e-07
Med21	1.08534e-10	0.38198	0.379	0.318	2.20551e-06
Itgav	1.37915e-10	0.292242	0.833	0.811	2.80257e-06
Jak1	8.17254e-10	0.290669	0.894	0.873	1.66074e-05
Chka	4.36696e-09	0.496602	0.513	0.465	8.87411e-05
Efnb2	2.83815e-07	0.262395	0.354	0.304	0.00576741
Trim35	5.74354e-07	0.265509	0.388	0.338	0.0116715
